# Dual spatially resolved transcriptomics for SARS-CoV-2 host-pathogen colocalization studies in humans

**DOI:** 10.1101/2022.03.14.484288

**Authors:** Hailey Sounart, Enikő Lázár, Yuvarani Masarapu, Jian Wu, Tibor Várkonyi, Tibor Glasz, András Kiss, Erik Borgström, Andrew Hill, Aleksandra Jurek, Anezka Niesnerová, Henrik Druid, Olaf Bergmann, Stefania Giacomello

**Author notes:** First shared authors (Hailey Sounart, Enikő Lázár). Senior shared authors (Olaf Bergmann, Stefania Giacomello).

## Abstract

To advance our understanding of cellular host-pathogen interactions, technologies that facilitate the co-capture of both host and pathogen spatial transcriptome information are needed. Here, we present an approach to simultaneously capture host and pathogen spatial gene expression information from the same formalin-fixed paraffin embedded (FFPE) tissue section using the spatial transcriptomics technology. We applied the method to COVID-19 patient lung samples and enabled the dual detection of human and SARS-CoV-2 transcriptomes at 55 μm resolution. We validated our spatial detection of SARS-CoV-2 and identified an average specificity of 94.92% in comparison to RNAScope and 82.20% in comparison to *in situ* sequencing (ISS). COVID-19 tissues showed an upregulation of host immune response, such as increased expression of inflammatory cytokines, lymphocyte and fibroblast markers. Our colocalization analysis revealed that SARS-CoV-2^+^ spots presented shifts in host RNA metabolism, autophagy, NFκB, and interferon response pathways. Future applications of our approach will enable new insights into host response to pathogen infection through the simultaneous, unbiased detection of two transcriptomes.
