## Supplementary Table 12 for "Dual spatially resolved transcriptomics for SARS-CoV-2 host-pathogen colocalization studies in humans"

### Sheet: Ordered Probes
Probes were ordered as 100nmole DNA Plate Oligos from IDT and purified by standard desalt. 26 Probe pairs (52 probes).
Probe ID	Sequence
RHS|ENSSASG00005000002|ORF1ab|4a8f9db	/5Phos/CGT AGT GCA ACA GGA CTA AGC TCA TAA AAA AAA AAA AAA AAA AAA AAA AAA AAA A
RHS|ENSSASG00005000002|ORF1ab|f0ec244	/5Phos/TGT CTT ATA GCT TCT TCG CGG GTG AAA AAA AAA AAA AAA AAA AAA AAA AAA AAA A
RHS|ENSSASG00005000002|ORF1ab|0b67d29	/5Phos/ATA TAG TGA ACC GCC ACA CAT GAC CAA AAA AAA AAA AAA AAA AAA AAA AAA AAA A
RHS|ENSSASG00005000003|ORF1ab|38b8847	/5Phos/GGC CAC CAG CTC CTT TAT TAC CGT TAA AAA AAA AAA AAA AAA AAA AAA AAA AAA A
RHS|ENSSASG00005000003|ORF1ab|6770bd7	/5Phos/GTC ATT AGT ATA ACT ACC ACC ACG CAA AAA AAA AAA AAA AAA AAA AAA AAA AAA A
RHS|ENSSASG00005000004|S|946aa68	/5Phos/GAG ACA ACT ACA GCA ACT GGT CAT AAA AAA AAA AAA AAA AAA AAA AAA AAA AAA A
RHS|ENSSASG00005000004|S|88d7b4c	/5Phos/AAC CAA CAC CAT TAG TGG GTT GGA AAA AAA AAA AAA AAA AAA AAA AAA AAA AAA A
RHS|ENSSASG00005000004|S|a28c1f1	/5Phos/AAA TCT ACC AAT GGT TCT AAA GCC GAA AAA AAA AAA AAA AAA AAA AAA AAA AAA A
RHS|ENSSASG00005000006|ORF3a|c1172e2	/5Phos/CGA TTG TGT GAA TTT GGA CAT GTT CAA AAA AAA AAA AAA AAA AAA AAA AAA AAA A
RHS|ENSSASG00005000006|ORF3a|6b88af0	/5Phos/ATG TTC AGA AAT AGG ACT TGT TGT GAA AAA AAA AAA AAA AAA AAA AAA AAA AAA A
RHS|ENSSASG00005000006|ORF3a|bca673c	/5Phos/TAC AAC ACA GTC TTT TAC TCC AGA TAA AAA AAA AAA AAA AAA AAA AAA AAA AAA A
LHS|ENSSASG00005000002|ORF1ab|4a8f9db	CCT TGG CAC CCG AGA ATT CCA AGT ACC GGC AGC ACA AGA CAT CTG T
LHS|ENSSASG00005000002|ORF1ab|f0ec244	CCT TGG CAC CCG AGA ATT CCA ATC GAA GCC AAT CCA TGC ACG TAC A
LHS|ENSSASG00005000002|ORF1ab|0b67d29	CCT TGG CAC CCG AGA ATT CCA CTG ATG AGG TTC CAC CTG GTT TAA C
LHS|ENSSASG00005000003|ORF1ab|38b8847	CCT TGG CAC CCG AGA ATT CCA GAC TTT AGA TCG GCG CCG TAA CTA T
LHS|ENSSASG00005000003|ORF1ab|6770bd7	CCT TGG CAC CCG AGA ATT CCA CTG CAG CAA TCA ATG GGC AAG CTT T
LHS|ENSSASG00005000004|S|946aa68	CCT TGG CAC CCG AGA ATT CCA AGG ATC CAC AAG AAC AAC AGC CCT T
LHS|ENSSASG00005000004|S|88d7b4c	CCT TGG CAC CCG AGA ATT CCA AGT ACT ACT ACT CTG TAT GGT TGG T
LHS|ENSSASG00005000004|S|a28c1f1	CCT TGG CAC CCG AGA ATT CCA CCT AGT GAT GTT AAT ACC TAT TGG C
LHS|ENSSASG00005000006|ORF3a|c1172e2	CCT TGG CAC CCG AGA ATT CCA GGA TTA ACA ACT CCG GAT GAA CCG T
LHS|ENSSASG00005000006|ORF3a|6b88af0	CCT TGG CAC CCG AGA ATT CCA CAG TAT AAC CAC CAA TCT GGT AGT C
LHS|ENSSASG00005000006|ORF3a|bca673c	CCT TGG CAC CCG AGA ATT CCA AGT CTG AAG TGA AGT AAC TGT GTA A
RHS|ENSSASG00005000010|E|3d7b3b9	/5Phos/TCG AAG CGC AGT AAG GAT GGC TAG TAA AAA AAA AAA AAA AAA AAA AAA AAA AAA A
RHS|ENSSASG00005000007|M|3b7d5a5	/5Phos/ACG AAG ATG TCC ACG AAG GAT CAC AAA AAA AAA AAA AAA AAA AAA AAA AAA AAA A
RHS|ENSSASG00005000007|M|ad93723	/5Phos/TGT AGC AAC AGT GAT TTC TTT AGG CAA AAA AAA AAA AAA AAA AAA AAA AAA AAA A
RHS|ENSSASG00005000007|M|23567ff	/5Phos/TTA TTC TGT AAA CAG CAG CAA GCA CAA AAA AAA AAA AAA AAA AAA AAA AAA AAA A
RHS|ENSSASG00005000009|ORF7a|e9eca5f	/5Phos/TTG CCC TCG TAT GTT CCA GAA GAG CAA AAA AAA AAA AAA AAA AAA AAA AAA AAA A
RHS|ENSSASG00005000009|ORF7a|2a60f86	/5Phos/GGT AGT GAT AAA GCT CAC AAG TAG CAA AAA AAA AAA AAA AAA AAA AAA AAA AAA A
RHS|ENSSASG00005000009|ORF7a|a45aa6b	/5Phos/TAA ACA CTA TTG CCG CAA CAA TAA GAA AAA AAA AAA AAA AAA AAA AAA AAA AAA A
RHS|ENSSASG00005000012|ORF7b|7b94959	/5Phos/TTG CAG TTC AAG TGA GAA CCA AAA GAA AAA AAA AAA AAA AAA AAA AAA AAA AAA A
RHS|ENSSASG00005000008|ORF8|e86bd4e	/5Phos/AAG ACT ACC CAA TTT AGG TTC CTG GAA AAA AAA AAA AAA AAA AAA AAA AAA AAA A
RHS|ENSSASG00005000008|ORF8|f6d38b5	/5Phos/GAT TTA GAA CCA GCC TCA TCC ACG CAA AAA AAA AAA AAA AAA AAA AAA AAA AAA A
RHS|ENSSASG00005000008|ORF8|386b3cf	/5Phos/ACA TTC TTG GTG AAA TGC AGC TAC AAA AAA AAA AAA AAA AAA AAA AAA AAA AAA A
RHS|ENSSASG00005000005|N|5fd066e	/5Phos/GTT GAG TGA GAG CGG TGA ACC AAG AAA AAA AAA AAA AAA AAA AAA AAA AAA AAA A
LHS|ENSSASG00005000010|E|3d7b3b9	CCT TGG CAC CCG AGA ATT CCA CAA TAT TGC AGC AGT ACG CAC ACA A
LHS|ENSSASG00005000007|M|3b7d5a5	CCT TGG CAC CCG AGA ATT CCA AGC GTC CTA GAT GGT GTC CAG CAA T
LHS|ENSSASG00005000007|M|ad93723	CCT TGG CAC CCG AGA ATT CCA ATT TGT AAT AAG AAA GCG TTC GTG A
LHS|ENSSASG00005000007|M|23567ff	CCT TGG CAC CCG AGA ATT CCA ATA GCA ATT CCA CCG GTG ATC CAA T
LHS|ENSSASG00005000009|ORF7a|e9eca5f	CCT TGG CAC CCG AGA ATT CCA ATC AGC TAG AGG ATG AAA TGG TGA A
LHS|ENSSASG00005000009|ORF7a|2a60f86	CCT TGG CAC CCG AGA ATT CCA ACT GTT GTA CCT CTA ACA CAC TCT T
LHS|ENSSASG00005000009|ORF7a|a45aa6b	CCT TGG CAC CCG AGA ATT CCA CTT TTG AGT GTG AAG CAA AGT GTT A
LHS|ENSSASG00005000012|ORF7b|7b94959	CCT TGG CAC CCG AGA ATT CCA AGG CGT GAC AAG TTT CAT TAT GAT C
LHS|ENSSASG00005000008|ORF8|e86bd4e	CCT TGG CAC CCG AGA ATT CCA CTT CAT AGA ACG AAC AAC GCA CTA C
LHS|ENSSASG00005000008|ORF8|f6d38b5	CCT TGG CAC CCG AGA ATT CCA ACC GAT ATC GAT GTA CTG AAT GGG T
LHS|ENSSASG00005000008|ORF8|386b3cf	CCT TGG CAC CCG AGA ATT CCA GAT GTT GAG TAC ATG ACT GTA AAC T
LHS|ENSSASG00005000005|N|5fd066e	CCT TGG CAC CCG AGA ATT CCA GGG AAT TTA AGG TCT TCC TTG CCA T
RHS|ENSSASG00005000005|N|824a9ef	/5Phos/ACG TCT GCC GAA AGC TTG TGT TAC AAA AAA AAA AAA AAA AAA AAA AAA AAA AAA A
RHS|ENSSASG00005000005|N|aa4877b	/5Phos/CTT CGG TAG TAG CCA ATT TGG TCA TAA AAA AAA AAA AAA AAA AAA AAA AAA AAA A
RHS|ENSSASG00005000013|ORF10|4467852	/5Phos/AAA CGG AAA AGC GAA AAC GTT TAT AAA AAA AAA AAA AAA AAA AAA AAA AAA AAA A
LHS|ENSSASG00005000005|N|824a9ef	CCT TGG CAC CCG AGA ATT CCA AAT TTC CTT GGG TTT GTT CTG GAC C
LHS|ENSSASG00005000005|N|aa4877b	CCT TGG CAC CCG AGA ATT CCA ACC ACC ACG AAT TCG TCT GGT AGC T
LHS|ENSSASG00005000013|ORF10|4467852	CCT TGG CAC CCG AGA ATT CCA TGC ACA AGA GTA GAC TAT ATA TCG T
