## Supplementary Table 5 for "Dual spatially resolved transcriptomics for SARS-CoV-2 host-pathogen colocalization studies in humans"

### Sheet: sub-cluster_1
gene	p_val	avg_log2FC	pct.1	pct.2	p_val_adj	cell type	comment
RARRES1	1.32459e-73	1.21202	0.655	0.436	2.15498e-69	Club cells
G0S2	1.01645e-59	1.03053	0.838	0.759	1.65366e-55	(Macrophages, basal respiratory cells, fibroblasts)
PTX3	4.57643e-32	0.985065	0.589	0.494	7.4454e-28	Fibroblasts, macrophages
SAA2	3.80974e-34	0.810404	0.274	0.133	6.19806e-30	(Respiratory ciliated cells, basal respiratory cells, club cells)
C3	1.56332e-58	0.684932	0.815	0.698	2.54337e-54	(Fibroblasts, alveolar type 2 cells, club cells)
PTGDS	2.88651e-52	0.682451	0.918	0.812	4.69606e-48	(Fibroblasts)
FBLN1	8.3745e-70	0.667616	0.864	0.752	1.36245e-65	Fibroblasts
APOD	1.90241e-23	0.584577	0.536	0.416	3.09503e-19	Fibroblasts
IGFBP4	1.19024e-17	0.58008	0.676	0.602	1.9364e-13	Fibroblasts, endothelial cells
PLA2G2A	3.01285e-53	0.576398	0.407	0.204	4.9016e-49	Fibroblasts
DCN	4.57285e-92	0.570039	0.996	0.985	7.43956e-88	Fibroblasts
MMP2	2.13087e-70	0.567257	0.894	0.771	3.46672e-66	Fibroblasts
ACKR1	4.21236e-21	0.553977	0.548	0.458	6.85309e-17	Endothelial cells
TIMP1	1.04688e-43	0.542487	1	1	1.70316e-39	Fibroblasts, smooth muscle cells, macrophages
CFD	2.28233e-47	0.532237	0.773	0.643	3.71312e-43	Fibroblasts
THBS1	7.53137e-19	0.526449	0.874	0.858	1.22528e-14	Macrophages, smooth muscle cells, fibroblasts
CCL14	3.14119e-16	0.513183	0.409	0.323	5.11039e-12	(Endothelial cells)
IGF1	5.55362e-40	0.500874	0.53	0.373	9.03518e-36	Fibroblasts
SELE	4.16432e-10	0.484803	0.246	0.182	6.77494e-06	Endothelial cells
C7	9.10065e-37	0.471612	0.82	0.727	1.48058e-32	Fibroblasts
PDGFRA	1.59561e-47	0.467621	0.774	0.665	2.5959e-43	Fibroblasts
CFB	3.29168e-31	0.464529	0.692	0.573	5.35523e-27	(Club cells, respiratory ciliated cells)
SERPINE2	1.78724e-17	0.461549	0.264	0.169	2.90766e-13	(Fibroblasts)
VWF	3.20032e-28	0.429202	0.804	0.746	5.2066e-24	Endothelial cells
SERPINF1	5.12812e-30	0.415454	0.711	0.622	8.34293e-26	Fibroblasts, basal respiratory cells
S100A8	1.4437e-21	0.409926	0.952	0.934	2.34875e-17	Monocytes, basal respiratory cells, macrophages
IL1R1	3.66062e-29	0.368137	0.622	0.507	5.95546e-25	(Endothelial cells, fibroblasts, alveolar type 2 cells, club cells)
SVEP1	1.84788e-39	0.365361	0.469	0.292	3.00632e-35	Fibroblasts
C1R	2.34157e-39	0.361994	0.993	0.989	3.8095e-35	Fibroblasts
CCN1	1.22697e-08	0.340275	0.694	0.694	0.000199615	Fibroblasts
EIF1B	2.15211e-27	0.338244	0.536	0.406	3.50126e-23
PTGIS	1.38899e-26	0.336431	0.509	0.362	2.25975e-22
S100A9	8.47952e-14	0.332849	0.982	0.985	1.37953e-09
GREM1	5.37756e-15	0.328743	0.326	0.228	8.74875e-11
MT2A	5.44187e-21	0.318627	0.999	0.999	8.85338e-17
POSTN	5.03988e-14	0.308002	0.254	0.169	8.19938e-10
IGFBP2	1.20435e-15	0.296232	0.259	0.168	1.95935e-11
RAMP3	2.49632e-15	0.288143	0.443	0.345	4.06126e-11
SPRY1	2.01696e-11	0.281394	0.42	0.343	3.28139e-07
PLVAP	4.56367e-25	0.280224	0.3	0.172	7.42464e-21
SPON1	4.8844e-23	0.279331	0.448	0.317	7.94644e-19
CCDC71L	3.86682e-21	0.276815	0.512	0.388	6.29094e-17
CSF3	2.37919e-14	0.274733	0.265	0.171	3.8707e-10
COL6A3	3.03787e-18	0.272282	0.858	0.792	4.94232e-14
PRRX1	3.29846e-19	0.271666	0.585	0.475	5.36626e-15
SOD2	2.43038e-24	0.260961	0.997	0.995	3.95398e-20
TNFSF14	3.66754e-27	0.25866	0.243	0.116	5.96672e-23
FSTL1	4.03325e-25	0.257135	0.872	0.793	6.56169e-21
CD151	7.00092e-16	-0.254815	0.65	0.72	1.13898e-11
ARHGEF10L	4.20856e-20	-0.255152	0.345	0.462	6.84691e-16
DEPP1	3.50922e-10	-0.261925	0.597	0.671	5.70915e-06
TP53I11	4.83452e-24	-0.262382	0.376	0.501	7.86528e-20
ID4	3.52555e-20	-0.263615	0.217	0.326	5.73571e-16
DMPK	5.60178e-22	-0.266479	0.293	0.409	9.11353e-18
NET1	1.01908e-28	-0.267965	0.12	0.234	1.65794e-24
CLDN5	2.72898e-16	-0.272822	0.568	0.669	4.43978e-12
CALD1	3.84378e-16	-0.278427	0.675	0.73	6.25345e-12
SMTN	9.3133e-25	-0.301611	0.422	0.555	1.51518e-20
FN1	7.75063e-20	-0.306331	0.994	0.999	1.26095e-15
FLT4	2.39702e-39	-0.307447	0.11	0.245	3.89971e-35
ITGA7	4.03738e-30	-0.310514	0.162	0.289	6.56841e-26
PDGFA	6.93988e-36	-0.311465	0.197	0.346	1.12905e-31
SOD3	3.84284e-15	-0.31422	0.812	0.854	6.25191e-11
TGM2	5.07216e-20	-0.315654	0.977	0.975	8.25189e-16
ARGLU1	1.22449e-32	-0.334304	0.841	0.922	1.99212e-28
TBX1	5.50893e-64	-0.335241	0.061	0.213	8.96248e-60
PALLD	4.79092e-23	-0.340192	0.288	0.411	7.79435e-19
BGN	6.90443e-22	-0.350013	0.641	0.752	1.12328e-17
LMOD1	6.01735e-52	-0.353307	0.106	0.262	9.78963e-48
HSPB7	4.72498e-65	-0.357187	0.069	0.23	7.68706e-61
PDLIM3	6.21986e-34	-0.369165	0.371	0.523	1.01191e-29
SPEG	6.62864e-87	-0.371932	0.054	0.234	1.07841e-82
SBSPON	1.1759e-77	-0.374056	0.052	0.218	1.91308e-73
RHOB	3.74559e-23	-0.39951	0.684	0.743	6.0937e-19
MFGE8	3.36973e-38	-0.42028	0.773	0.824	5.48221e-34
SORBS1	1.10487e-63	-0.426156	0.141	0.331	1.79752e-59
NR4A1	8.96296e-21	-0.452271	0.324	0.431	1.45818e-16
C11orf96	1.53236e-32	-0.484237	0.547	0.658	2.493e-28
TPM1	3.31388e-41	-0.484975	0.597	0.726	5.39135e-37
CRYAB	8.01714e-28	-0.534517	0.431	0.538	1.30431e-23
FLNA	5.94535e-47	-0.545086	0.948	0.96	9.67248e-43
ADIRF	4.51114e-52	-0.545093	0.336	0.518	7.33917e-48
MYLK	3.38058e-33	-0.555528	0.448	0.586	5.49987e-29
CNN1	2.90859e-85	-0.575958	0.11	0.319	4.73198e-81
ACTG2	1.49677e-62	-0.722651	0.107	0.281	2.43509e-58
IGFBP5	3.29387e-77	-0.72642	0.609	0.772	5.35879e-73
DES	5.77181e-118	-0.79112	0.154	0.427	9.39016e-114
MUSTN1	9.7884e-85	-0.80074	0.15	0.372	1.59247e-80
TPM2	3.61095e-105	-0.892002	0.926	0.957	5.87466e-101
MYL9	2.19872e-68	-0.913158	0.72	0.816	3.57709e-64
TAGLN	1.27984e-74	-1.0685	0.651	0.769	2.08216e-70
ACTA2	7.41694e-103	-1.28309	0.789	0.864	1.20666e-98
CCL21	1.16714e-100	-1.88773	0.488	0.659	1.89883e-96
TNFRSF6B	1.54981e-06	0.258757	0.547	0.499	0.0252139
HLA-DRB5	1.99571e-06	-0.264439	0.46	0.511	0.0324682
SPARCL1	8.13742e-06	-0.323762	0.412	0.466	0.132388
ANGPTL4	3.37498e-05	0.261165	0.509	0.479	0.549075
SERPINE1	3.75578e-05	0.312216	0.739	0.755	0.611028
LYZ	0.000502682	-0.265342	0.817	0.878	1
IGHD	0.0163834	-0.313164	0.109	0.132	1
PI15	0.0407214	-0.376581	0.293	0.302	1
SLC4A1	0.0527436	0.308617	0.195	0.182	1

### Sheet: sub-cluster_2
gene	p_val	avg_log2FC	pct.1	pct.2	p_val_adj	cell type	comment
ACTA2	1.43089e-304	1.90638	0.983	0.775	2.32792e-300	Smooth muscle cells
TAGLN	1.52621e-251	1.68016	0.936	0.634	2.48299e-247	Smooth muscle cells
MYL9	7.47025e-218	1.44827	0.942	0.708	1.21534e-213	Smooth muscle cells
TPM2	3.58509e-237	1.34458	0.99	0.924	5.83258e-233	Smooth muscle cells
DES	9.19285e-238	1.17652	0.626	0.155	1.49559e-233	(Smooth muscle cells)
MUSTN1	1.28043e-131	1.1458	0.489	0.159	2.08314e-127	Smooth muscle cells, alveolar type 2 cells
ACTG2	3.06871e-134	1.11998	0.416	0.106	4.99249e-130	Smooth muscle cells
CRYAB	2.06178e-107	0.961367	0.71	0.411	3.35431e-103	(Smooth muscle cells, fibroblasts)
FLNA	2.33514e-149	0.94142	0.988	0.944	3.79903e-145	Smooth muscle cells
MYLK	2.41734e-81	0.927632	0.695	0.447	3.93277e-77	Smooth muscle cells
CNN1	6.40045e-193	0.917501	0.49	0.107	1.04129e-188	Smooth muscle cells
TPM1	9.62428e-111	0.838745	0.834	0.594	1.56577e-106	(Smooth muscle cells)
C11orf96	2.77771e-96	0.829099	0.793	0.536	4.51906e-92	Smooth muscle cells, fibroblasts
ADIRF	1.65733e-91	0.810055	0.634	0.34	2.69631e-87	(Smooth muscle cells, alveolar type 1 cells)
RHOB	4.14683e-87	0.764122	0.846	0.671	6.74648e-83	(Smooth muscle cells, fibroblasts, macrophages, endothelial cells)
NR4A1	2.70001e-45	0.727707	0.518	0.322	4.39264e-41	Alveolar type 2 cells
SOD3	1.24208e-84	0.720701	0.937	0.801	2.02074e-80	Fibroblasts, smooth muscle cells
SORBS1	3.93268e-156	0.720303	0.5	0.135	6.39808e-152		Low expression in all lung cell types
BGN	6.58847e-51	0.646117	0.811	0.646	1.07188e-46	Smooth muscle cells
TGM2	1.20668e-78	0.644919	0.989	0.974	1.96314e-74	(Endothelial cells)
SPARCL1	3.92872e-16	0.602859	0.512	0.411	6.39164e-12	Smooth muscle cells, endothelial cells
LMOD1	1.18118e-118	0.592814	0.393	0.103	1.92166e-114	Smooth muscle cells
HSPB7	1.17214e-141	0.589442	0.356	0.068	1.90695e-137		Low expression in all lung cell types
SBSPON	5.00037e-146	0.58758	0.332	0.054	8.1351e-142	Smooth muscle cells
SPEG	6.96369e-164	0.58665	0.357	0.056	1.13292e-159	Smooth muscle cells
MFGE8	2.50074e-52	0.581719	0.849	0.776	4.06845e-48	Smooth muscle cells
HSPA1B	2.12885e-34	0.56233	0.869	0.798	3.46343e-30	(Smooth muscle cells, fibroblasts, endothelial cells)
IGFBP5	6.90257e-33	0.558092	0.741	0.641	1.12298e-28	Smooth muscle cells, fibroblasts
PALLD	6.8841e-35	0.544856	0.463	0.296	1.11997e-30	(Smooth muscle cells, fibroblasts)
ADAMTS1	3.70264e-46	0.521324	0.687	0.494	6.02382e-42	Smooth muscle cells, endothelial cells, fibroblasts
PDLIM3	5.54443e-40	0.515544	0.566	0.386	9.02023e-36
ITGA7	8.68371e-65	0.504891	0.391	0.161	1.41275e-60
ID4	7.20024e-57	0.500555	0.44	0.21	1.17141e-52
AQP1	1.04282e-24	0.484905	0.749	0.638	1.69657e-20
CALD1	3.95755e-34	0.477308	0.772	0.675	6.43853e-30
DEPP1	1.00672e-21	0.461813	0.716	0.599	1.63784e-17
TNC	2.70776e-38	0.458948	0.785	0.61	4.40526e-34
MCAM	3.89705e-29	0.458383	0.686	0.561	6.34012e-25
C1QTNF1	4.31976e-35	0.457856	0.475	0.298	7.02782e-31
PPP1R14A	6.44136e-48	0.455296	0.58	0.362	1.04795e-43
PDGFA	1.72138e-48	0.437501	0.413	0.206	2.80051e-44
LMCD1	1.94752e-30	0.429575	0.614	0.432	3.16842e-26
SYNPO2	1.52348e-60	0.428967	0.283	0.093	2.47855e-56
MRVI1	6.55556e-54	0.421722	0.346	0.144	1.06652e-49
TMOD1	6.10861e-49	0.416931	0.351	0.154	9.9381e-45
NET1	2.67543e-44	0.401842	0.297	0.125	4.35265e-40
PLN	6.12401e-86	0.401279	0.212	0.036	9.96315e-82
JPH2	2.01549e-140	0.394709	0.258	0.029	3.279e-136
DMPK	9.33816e-31	0.393541	0.461	0.3	1.51922e-26
RASL12	8.87547e-40	0.393133	0.391	0.207	1.44395e-35
SMTN	5.01421e-21	0.38399	0.566	0.441	8.15762e-17
LPP	5.61075e-24	0.356119	0.407	0.265	9.12812e-20
TBX2	1.22051e-22	0.352729	0.504	0.365	1.98565e-18
MICAL2	1.78913e-24	0.348377	0.452	0.303	2.91074e-20
HSPB6	8.9422e-25	0.347526	0.571	0.422	1.45481e-20
IGFBP3	6.76805e-18	0.346832	0.328	0.21	1.10109e-13
PDLIM7	2.421e-23	0.34296	0.397	0.259	3.93872e-19
MFAP4	2.85884e-10	0.342488	0.537	0.451	4.65105e-06
TNS1	2.92062e-24	0.341484	0.573	0.431	4.75156e-20
AEBP1	2.32764e-22	0.333614	0.924	0.88	3.78684e-18
RAMP1	3.13145e-39	0.329154	0.294	0.129	5.09456e-35
CAVIN3	1.08132e-14	0.32593	0.522	0.427	1.75919e-10
NRGN	1.04771e-18	0.324222	0.371	0.25	1.70452e-14
SUSD5	1.09914e-93	0.320221	0.176	0.02	1.78819e-89
FADS3	1.09213e-16	0.315482	0.447	0.335	1.77679e-12
ARGLU1	9.59027e-14	0.309445	0.92	0.854	1.56024e-09
TBX4	4.69173e-23	0.307889	0.39	0.247	7.63298e-19
PPP1R3C	3.65069e-46	0.305769	0.3	0.12	5.93931e-42
MAP1B	1.66894e-16	0.304708	0.451	0.335	2.7152e-12
LTBP1	5.68538e-17	0.30119	0.366	0.25	9.24954e-13
NOTCH3	9.10968e-24	0.297645	0.334	0.195	1.48205e-19
LBH	2.70385e-19	0.287093	0.676	0.54	4.39889e-15
HEYL	1.33724e-30	0.286591	0.266	0.124	2.17555e-26
PPP1R15A	4.6045e-12	0.285865	0.855	0.797	7.49107e-08
CAVIN1	2.07028e-20	0.28309	0.92	0.88	3.36815e-16
SELENOM	2.98621e-11	0.278383	0.731	0.685	4.85827e-07
KANK2	1.15969e-17	0.275622	0.422	0.297	1.88669e-13
RBPMS	1.67003e-12	0.273326	0.364	0.272	2.71698e-08
ATP1A2	9.89744e-71	0.267249	0.167	0.027	1.61021e-66
PRKG1	6.10088e-16	0.264623	0.478	0.367	9.92553e-12
TGFB1I1	4.37802e-19	0.259315	0.359	0.233	7.1226e-15
HIF3A	8.13577e-15	0.256062	0.402	0.29	1.32361e-10
ZBTB16	1.08411e-17	0.255566	0.458	0.33	1.76375e-13
DSTN	9.09653e-17	0.255243	0.307	0.197	1.47991e-12
RAB11A	4.65495e-14	-0.250192	0.357	0.482	7.57315e-10
ARHGDIB	2.62945e-15	-0.250616	0.514	0.653	4.27785e-11
TRIM22	1.07116e-10	-0.250945	0.517	0.608	1.74267e-06
TFRC	1.06459e-10	-0.251991	0.311	0.418	1.73199e-06
NPC2	1.21413e-10	-0.252331	0.602	0.701	1.97527e-06
CTSZ	2.01777e-12	-0.252444	0.734	0.815	3.28271e-08
PECAM1	5.8073e-10	-0.253279	0.748	0.778	9.4479e-06
IL7R	1.44857e-17	-0.253409	0.218	0.361	2.35668e-13
FCGRT	6.44191e-17	-0.253442	0.793	0.877	1.04804e-12
MYL12A	1.21484e-14	-0.253944	0.289	0.424	1.97643e-10
ATP6V1A	3.37321e-16	-0.254191	0.26	0.401	5.48788e-12
IL33	2.65484e-12	-0.254338	0.261	0.376	4.31917e-08
GRK2	9.83182e-12	-0.254793	0.398	0.51	1.59954e-07
CYBA	7.04811e-12	-0.256666	0.677	0.757	1.14666e-07
OAF	1.93393e-21	-0.257958	0.17	0.324	3.14631e-17
CXCL11	3.15103e-11	-0.258815	0.136	0.231	5.1264e-07
IGHV5-10-1	3.63313e-09	-0.260478	0.097	0.175	5.91074e-05
PGD	8.08614e-17	-0.260874	0.589	0.711	1.31553e-12
EFHD2	1.05346e-14	-0.26182	0.495	0.622	1.71387e-10
MARCKSL1	1.9114e-18	-0.262737	0.205	0.352	3.10965e-14
STK17B	9.6138e-15	-0.263266	0.22	0.349	1.56407e-10
RAB5IF	1.15811e-14	-0.264146	0.486	0.614	1.88412e-10
NFKB2	6.22871e-12	-0.264518	0.487	0.597	1.01335e-07
SMAP2	1.10569e-12	-0.266098	0.451	0.561	1.79885e-08
CORO1A	5.04263e-15	-0.266215	0.393	0.523	8.20385e-11
PSMB9	7.75815e-14	-0.267869	0.289	0.413	1.26217e-09
PRCP	1.77339e-16	-0.267964	0.218	0.353	2.88513e-12
CCL17	6.90935e-11	-0.268068	0.105	0.194	1.12408e-06
TAP1	1.95618e-10	-0.268156	0.532	0.624	3.18251e-06
SF3B1	1.68015e-13	-0.269082	0.56	0.665	2.73343e-09
GNG11	2.45741e-21	-0.269191	0.191	0.349	3.99797e-17
RAB7A	4.05381e-11	-0.269336	0.545	0.63	6.59515e-07
IGHD	3.39161e-08	-0.271083	0.064	0.127	0.000551781
TMBIM6	2.94064e-11	-0.272613	0.866	0.854	4.78412e-07
STAT1	6.73935e-11	-0.274724	0.429	0.53	1.09642e-06
CD68	6.47237e-18	-0.276875	0.616	0.768	1.05299e-13
ABI3BP	7.69851e-14	-0.277058	0.3	0.427	1.25247e-09
POSTN	1.34764e-14	-0.277076	0.133	0.249	2.19247e-10
PPIB	2.48002e-16	-0.278216	0.909	0.895	4.03475e-12
CCNL1	1.76064e-13	-0.278346	0.482	0.587	2.86438e-09
STAT2	7.37234e-12	-0.280245	0.49	0.595	1.19941e-07
CDC25B	4.80956e-18	-0.280923	0.308	0.457	7.82468e-14
TAP2	1.52947e-11	-0.2836	0.438	0.541	2.4883e-07
HIST1H1E	1.33839e-15	-0.284111	0.76	0.849	2.17742e-11
PRRX1	3.77315e-16	-0.284441	0.436	0.576	6.13853e-12
CXCL10	1.21188e-14	-0.285487	0.167	0.287	1.97161e-10
CD44	5.15474e-14	-0.285863	0.814	0.83	8.38624e-10
HLA-E	8.55151e-12	-0.286006	0.936	0.902	1.39124e-07
CTSS	1.94642e-12	-0.287058	0.45	0.566	3.16663e-08
FGF7	1.53375e-16	-0.288221	0.3	0.436	2.49526e-12
HIST1H2BD	3.9502e-10	-0.289754	0.651	0.707	6.42657e-06
THY1	6.80181e-24	-0.290982	0.134	0.294	1.10659e-19
PRSS23	6.356e-12	-0.291824	0.353	0.469	1.03406e-07
IER3	6.0204e-16	-0.293784	0.489	0.626	9.79459e-12
LXN	1.5564e-21	-0.297372	0.154	0.309	2.53211e-17
GBP1	6.53468e-12	-0.297471	0.321	0.431	1.06313e-07
PLVAP	2.64361e-22	-0.299137	0.137	0.287	4.30089e-18
H1FX	2.24689e-13	-0.301329	0.555	0.671	3.65546e-09
SVEP1	1.13718e-21	-0.302984	0.278	0.444	1.85008e-17
SELENOP	2.64434e-15	-0.303178	0.475	0.627	4.30207e-11
ARPC1B	5.87781e-16	-0.303572	0.824	0.867	9.56261e-12
EIF1B	9.13269e-18	-0.305602	0.382	0.521	1.4858e-13
VCP	5.02447e-16	-0.306442	0.496	0.615	8.17431e-12
IL6	8.15596e-21	-0.306568	0.152	0.303	1.32689e-16
SQOR	1.21659e-20	-0.308838	0.609	0.754	1.97928e-16
CHI3L1	2.00197e-17	-0.311146	0.23	0.376	3.257e-13
VSIG4	5.8212e-18	-0.312594	0.606	0.759	9.47051e-14
HLA-DPA1	1.65849e-12	-0.312689	0.519	0.626	2.6982e-08
TCIRG1	8.88934e-13	-0.314895	0.542	0.636	1.44621e-08
LMAN2	1.09914e-17	-0.315688	0.541	0.657	1.78819e-13
ALDH1A3	7.77618e-25	-0.316529	0.151	0.32	1.26511e-20
COTL1	1.08729e-20	-0.317918	0.571	0.695	1.76891e-16
CD40	6.16975e-18	-0.318428	0.447	0.583	1.00376e-13
AIF1	1.21274e-18	-0.318725	0.323	0.473	1.97301e-14
COL6A3	9.54405e-20	-0.320091	0.743	0.858	1.55272e-15
SPARC	2.77893e-19	-0.32169	0.978	0.987	4.52104e-15
HLA-DRA	2.31759e-12	-0.322352	0.625	0.723	3.77048e-08
SOD2	5.38546e-27	-0.323458	0.995	0.997	8.7616e-23
CCDC71L	6.09144e-23	-0.32741	0.333	0.504	9.91016e-19
VWF	2.13364e-12	-0.331644	0.74	0.796	3.47121e-08
LOX	3.12462e-26	-0.333183	0.271	0.454	5.08344e-22
HIST1H1B	4.70336e-15	-0.333461	0.354	0.484	7.6519e-11
NNMT	1.37686e-20	-0.33485	0.803	0.849	2.24001e-16
NRP1	3.54096e-20	-0.33554	0.415	0.569	5.76078e-16
WARS	2.47037e-19	-0.336906	0.716	0.822	4.01905e-15
ADAMTS2	2.16376e-18	-0.337215	0.386	0.538	3.52022e-14
ICAM1	1.02274e-19	-0.348768	0.836	0.894	1.66389e-15
SPRY1	2.86106e-21	-0.350899	0.263	0.425	4.65466e-17
C7	1.82661e-11	-0.354988	0.756	0.8	2.97171e-07
ARHGEF1	3.57448e-21	-0.356954	0.449	0.603	5.81531e-17
CTSH	1.78026e-16	-0.357097	0.497	0.629	2.89631e-12
CCL13	1.08651e-14	-0.358037	0.227	0.354	1.76765e-10
HNRNPA2B1	5.93757e-11	-0.358467	0.809	0.808	9.65984e-07
SGK1	1.26765e-24	-0.35862	0.253	0.427	2.06235e-20
SERPINF1	6.1032e-22	-0.359107	0.563	0.71	9.9293e-18
CD163	8.27693e-14	-0.363985	0.864	0.865	1.34657e-09
OLFM1	6.73171e-28	-0.364729	0.177	0.359	1.09518e-23
FABP4	2.74486e-15	-0.365556	0.147	0.263	4.46561e-11
CFB	6.39113e-16	-0.366313	0.552	0.678	1.03977e-11
HYAL2	1.10176e-19	-0.367379	0.217	0.363	1.79245e-15
CD74	1.53142e-21	-0.371888	0.981	0.986	2.49146e-17
GREM1	3.48878e-20	-0.373202	0.167	0.323	5.6759e-16
TNFRSF6B	2.04277e-16	-0.381343	0.425	0.555	3.32338e-12
FBLN1	2.83996e-17	-0.382707	0.755	0.846	4.62033e-13
RAMP3	7.59312e-27	-0.389769	0.26	0.446	1.23532e-22
HLA-DRB5	9.11412e-12	-0.392934	0.397	0.492	1.48278e-07
RGCC	1.38552e-22	-0.412654	0.319	0.485	2.2541e-18
UBD	1.69613e-16	-0.424585	0.211	0.341	2.75943e-12
IL1R1	4.09181e-29	-0.427808	0.452	0.616	6.65697e-25
B2M	1.8923e-15	-0.428728	0.959	0.944	3.07859e-11
LYZ	1.13387e-14	-0.431678	0.859	0.831	1.84469e-10
HIST1H2BN	8.64339e-18	-0.441651	0.419	0.549	1.40619e-13
CFD	7.33637e-20	-0.441971	0.671	0.747	1.19355e-15
PLTP	3.98294e-27	-0.444563	0.576	0.752	6.47984e-23
MT1G	2.39587e-17	-0.447582	0.544	0.668	3.89784e-13
IGHM	5.65038e-11	-0.448708	0.563	0.663	9.1926e-07
MMRN1	1.90851e-27	-0.462203	0.103	0.267	3.10495e-23
PLA2G2A	9.74084e-28	-0.471232	0.195	0.377	1.58474e-23
HIST1H2AG	2.37219e-20	-0.474757	0.288	0.436	3.85932e-16
TIMP1	2.45795e-22	-0.477566	1	1	3.99884e-18
S100A8	3.36992e-31	-0.478841	0.918	0.953	5.48253e-27
S100A9	1.31241e-31	-0.494984	0.979	0.983	2.13516e-27
IGF1	2.36472e-30	-0.495772	0.332	0.514	3.84717e-26
PDGFRA	1.10084e-38	-0.502159	0.625	0.766	1.79095e-34
PDPN	3.25436e-44	-0.504621	0.302	0.546	5.29452e-40
SLC4A1	1.951e-16	-0.512619	0.096	0.211	3.17409e-12
SELE	7.65374e-19	-0.518015	0.12	0.249	1.24519e-14
XBP1	5.03072e-18	-0.520251	0.734	0.808	8.18448e-14
ACKR1	1.13625e-18	-0.533061	0.414	0.543	1.84857e-14
LUM	1.47717e-36	-0.533369	0.697	0.877	2.4032e-32
LYVE1	6.78258e-29	-0.53435	0.29	0.476	1.10346e-24
CTSB	2.04293e-33	-0.536763	0.964	0.967	3.32365e-29
DCN	3.47835e-67	-0.568925	0.978	0.996	5.65893e-63
JCHAIN	1.25328e-15	-0.584575	0.529	0.636	2.03896e-11
C3	4.48192e-32	-0.586575	0.668	0.803	7.29164e-28
CCL14	3.42233e-29	-0.593061	0.231	0.415	5.56779e-25
MMP2	3.95688e-61	-0.603052	0.688	0.892	6.43745e-57
SAA2	1.72221e-12	-0.662632	0.152	0.248	2.80186e-08
IGHG3	1.93087e-12	-0.667067	0.622	0.701	3.14134e-08
PTGDS	6.69804e-57	-0.753917	0.721	0.921	1.0897e-52
G0S2	6.64893e-19	-0.827882	0.784	0.821	1.08171e-14
CXCL9	7.58344e-18	-0.845519	0.347	0.475	1.23375e-13
RARRES1	1.35416e-39	-1.00095	0.406	0.627	2.20308e-35
CCL21	1.03862e-27	-1.1799	0.407	0.568	1.68973e-23
IGLV9-49	3.4701e-07	-0.266077	0.075	0.135	0.00564551
CCL19	3.92826e-07	-0.268452	0.617	0.69	0.00639088
PTX3	6.443e-07	-0.724135	0.548	0.563	0.0104821
NFKBIA	1.14244e-06	-0.384092	0.694	0.704	0.0185864
SERPINE1	1.67175e-06	-0.250949	0.719	0.749	0.0271977
SRSF5	5.13176e-06	-0.263618	0.677	0.695	0.0834886
IGHA1	1.34285e-05	-0.401571	0.681	0.803	0.218467
SERPINE2	1.52896e-05	-0.359194	0.19	0.245	0.248746
APOD	2.75713e-05	-0.407048	0.455	0.508	0.448558
MT1X	5.95507e-05	0.2902	0.871	0.833	0.968831
HSP90AA1	0.000162653	0.267433	0.96	0.956	1
THBS1	0.00323736	-0.28897	0.861	0.871	1
IGFBP4	0.0209147	-0.290474	0.646	0.655	1
IFI6	0.424955	0.284157	0.609	0.654	1
CLU	0.636768	0.429356	0.987	0.978	1

### Sheet: sub-cluster_3
gene	p_val	avg_log2FC	pct.1	pct.2	p_val_adj	cell type	comment
CCL21	0	2.93734	0.999	0.472	0	Endothelial cells
CXCL9	2.42296e-37	0.979592	0.621	0.427	3.94191e-33	Macrophages
LYZ	1.47452e-41	0.827321	0.904	0.826	2.39889e-37	Monocytes, macrophages
MMRN1	6.3768e-88	0.814399	0.532	0.194	1.03744e-83	Endothelial cells
HLA-DRB5	6.05917e-46	0.798135	0.663	0.447	9.85766e-42	Macrophages, B-cells
IGHD	1.52426e-21	0.773716	0.224	0.1	2.47982e-17	Plasma cells, T-cells, B-cells
PI15	7.51386e-32	0.73733	0.464	0.271	1.22243e-27	Smooth muscle cells
CD163	1.5668e-34	0.721885	0.899	0.86	2.54902e-30	(Macrophages)
FLT4	4.50564e-151	0.700439	0.475	0.103	7.33023e-147	Endothelial cells
PDPN	1.82048e-59	0.691318	0.716	0.471	2.96173e-55	Fibroblasts, monocytes, alveolar type 1 cells, basal respiratory cells
TBX1	7.35095e-165	0.652191	0.402	0.063	1.19593e-160		Low expression in all lung cell types
IGHM	9.94862e-32	0.646655	0.793	0.623	1.61854e-27	Plasma cells, B-cells
B2M	4.10231e-38	0.644171	0.98	0.942	6.67405e-34	Monocytes, NK-cells
HIST1H2BN	1.45635e-35	0.62793	0.695	0.501	2.36933e-31	Plasma cells
IGFBP5	4.82361e-33	0.581753	0.813	0.636	7.84754e-29	Smooth muscle cells, fibroblasts
HLA-DRA	1.36633e-31	0.563063	0.821	0.689	2.22288e-27	Monocytes, macrophages, B-cells
CTSS	2.10554e-35	0.562357	0.706	0.522	3.42551e-31	Monocytes, macrophages
ADAMTS2	1.92728e-30	0.560252	0.655	0.49	3.13549e-26	Fibroblasts, smooth muscle cells
CYBB	5.12116e-32	0.554348	0.7	0.539	8.33161e-28	Macrophages, monocytes
HNRNPA2B1	1.43918e-31	0.548971	0.876	0.798	2.3414e-27		Low cell type specificity
HIST1H2AG	6.04247e-30	0.542221	0.585	0.384	9.83049e-26	Plasma cells
TCIRG1	1.56295e-32	0.528219	0.757	0.6	2.54277e-28	Macrophages
HLA-E	3.02657e-44	0.526681	0.959	0.9	4.92393e-40	NK-cells
SRRM2	7.66957e-41	0.522619	0.978	0.94	1.24776e-36		Low cell type specificity
SEMA3A	1.28196e-122	0.51767	0.34	0.06	2.08562e-118		Low expression in all lung cell types
LGALS1	3.47921e-28	0.510009	0.84	0.757	5.66032e-24	Monocytes, smooth muscle cells
JCHAIN	3.00549e-25	0.509059	0.777	0.594	4.88963e-21	Plasma cells
IFI30	3.85998e-28	0.505639	0.834	0.728	6.2798e-24	Macrophages, monocytes
SRSF5	2.07262e-29	0.499648	0.809	0.674	3.37194e-25		Low cell type specificity
LYVE1	4.26062e-30	0.497898	0.627	0.416	6.9316e-26	(Endothelial cells)
CAPG	8.09767e-29	0.49373	0.701	0.536	1.31741e-24
UBD	1.08698e-32	0.4915	0.509	0.29	1.76841e-28
CTSH	1.00769e-28	0.491226	0.743	0.585	1.63941e-24
ARPC1B	2.39208e-30	0.478397	0.911	0.852	3.89167e-26
GRK2	1.78248e-32	0.47764	0.657	0.466	2.89991e-28
ARHGEF1	5.70634e-31	0.476127	0.727	0.553	9.28364e-27
HLA-DPA1	3.25139e-30	0.47486	0.754	0.585	5.28968e-26
HIST1H2BD	6.30112e-24	0.474432	0.789	0.683	1.02513e-19
NFKBIA	1.03104e-26	0.473344	0.803	0.687	1.6774e-22
MRC1	6.79319e-41	0.471801	0.566	0.329	1.10518e-36
TAP1	1.65098e-28	0.47157	0.751	0.586	2.68598e-24
CALHM6	3.59678e-31	0.46999	0.45	0.254	5.8516e-27
CTSD	2.15505e-28	0.468892	0.959	0.928	3.50605e-24
HIST1H1B	3.55308e-31	0.465277	0.647	0.434	5.7805e-27
TSPO	6.56563e-26	0.460382	0.701	0.565	1.06816e-21
CLDN5	1.78944e-35	0.458771	0.771	0.573	2.91124e-31
CCL17	2.30773e-29	0.457443	0.324	0.157	3.75445e-25
HYAL2	2.19115e-37	0.457047	0.539	0.308	3.56478e-33
IGHG3	7.50075e-22	0.45508	0.8	0.67	1.2203e-17
HLA-DQA1	5.64783e-25	0.451736	0.583	0.4	9.18845e-21
CYBA	6.39221e-30	0.446468	0.851	0.726	1.03995e-25
CD74	7.80809e-25	0.446066	0.984	0.985	1.2703e-20
KCTD17	4.47669e-58	0.44149	0.44	0.183	7.28313e-54
CAVIN2	2.37321e-39	0.441216	0.506	0.282	3.86097e-35
PPFIBP1	1.66304e-39	0.439793	0.672	0.437	2.7056e-35
STAT1	1.65459e-25	0.436775	0.666	0.49	2.69185e-21
VIM	1.98587e-28	0.436353	0.955	0.91	3.23081e-24
CD44	3.05365e-21	0.431884	0.878	0.82	4.96799e-17
TAP2	3.58657e-26	0.431396	0.673	0.501	5.835e-22
HLA-C	4.92911e-31	0.429562	0.862	0.725	8.01918e-27
NFKB2	8.91659e-28	0.427136	0.713	0.557	1.45064e-23
AIF1	9.6406e-26	0.42707	0.603	0.423	1.56843e-21
STAB1	4.53845e-26	0.426229	0.622	0.44	7.3836e-22
TAPBP	4.26972e-29	0.417965	0.853	0.741	6.94641e-25
RAB11A	6.64476e-32	0.417292	0.634	0.434	1.08104e-27
RNF213	1.82897e-28	0.416933	0.754	0.611	2.97554e-24
GBP1	6.09074e-26	0.415224	0.583	0.386	9.90903e-22
MT1G	6.64436e-16	0.414456	0.729	0.634	1.08097e-11
SLC27A3	3.00515e-55	0.410543	0.391	0.152	4.88908e-51
PLTP	6.28771e-20	0.410314	0.803	0.709	1.02295e-15
CTSB	1.08633e-21	0.408282	0.965	0.967	1.76735e-17
FABP4	7.67029e-37	0.405334	0.44	0.214	1.24788e-32
SRSF2	7.0561e-22	0.404834	0.701	0.574	1.14796e-17
TMBIM6	1.72125e-26	0.404767	0.911	0.848	2.8003e-22
CD99	9.38662e-31	0.40303	0.915	0.813	1.52711e-26
FCGR2B	3.55872e-29	0.393244	0.448	0.256	5.78968e-25
CBFB	8.89735e-21	0.392751	0.589	0.44	1.44751e-16
CXCL10	4.3744e-27	0.388705	0.431	0.242	7.1167e-23
TIE1	2.98657e-37	0.385352	0.478	0.254	4.85886e-33
PSMB10	3.10155e-25	0.384248	0.621	0.433	5.04591e-21
FKBP5	3.86863e-22	0.384001	0.819	0.71	6.29388e-18
FUS	4.63831e-18	0.37978	0.704	0.595	7.54607e-14
STAT2	2.54612e-19	0.379342	0.691	0.56	4.14228e-15
PSMB9	8.13913e-29	0.378672	0.576	0.364	1.32415e-24
CDC25B	5.80686e-32	0.377287	0.625	0.402	9.44717e-28
GNG11	1.25492e-35	0.376153	0.516	0.292	2.04162e-31
LIMK2	8.72212e-33	0.375322	0.528	0.312	1.419e-28
AFAP1L1	9.79226e-42	0.373431	0.411	0.192	1.5931e-37
KCNAB2	1.92328e-24	0.373195	0.42	0.249	3.12898e-20
H1FX	8.59127e-24	0.371409	0.774	0.632	1.39771e-19
CAPZB	2.80925e-20	0.370544	0.831	0.731	4.57036e-16
XBP1	1.86638e-23	0.370292	0.882	0.782	3.03641e-19
IGLV3-1	6.7267e-26	0.368646	0.688	0.497	1.09437e-21
SMAP2	3.68275e-18	0.367923	0.65	0.526	5.99147e-14
DDX5	2.08452e-23	0.36792	0.921	0.843	3.3913e-19
INF2	1.88831e-24	0.367786	0.72	0.552	3.07209e-20
TRIM22	6.19372e-24	0.367012	0.729	0.572	1.00766e-19
PSTPIP2	1.7054e-25	0.366683	0.437	0.259	2.77452e-21
PCED1A	2.47348e-27	0.364935	0.564	0.366	4.02411e-23
ARHGEF10L	4.12442e-22	0.364131	0.522	0.359	6.71002e-18
ERH	5.39398e-21	0.363271	0.767	0.644	8.77547e-17
CSNK2B	1.35182e-20	0.361693	0.606	0.45	2.19928e-16
ECSCR	4.27276e-33	0.360825	0.439	0.229	6.95136e-29
KDR	6.70111e-41	0.356977	0.42	0.196	1.0902e-36
CIITA	6.08664e-24	0.356608	0.536	0.352	9.90235e-20
ATP5ME	1.71104e-18	0.356491	0.743	0.609	2.78369e-14
SF3B1	4.41998e-20	0.35541	0.754	0.631	7.19087e-16
OAZ1	1.30297e-23	0.355404	0.939	0.898	2.11981e-19
CORO1A	2.25734e-18	0.354021	0.612	0.484	3.67247e-14
LCP1	8.93201e-24	0.352703	0.576	0.396	1.45315e-19
LTB	2.90871e-32	0.351447	0.366	0.177	4.73217e-28
U2AF2	7.35161e-21	0.350813	0.611	0.461	1.19603e-16
OAS2	1.46022e-22	0.349982	0.608	0.425	2.37563e-18
DNM2	7.52586e-19	0.349204	0.628	0.488	1.22438e-14
TNFAIP2	5.49206e-23	0.348996	0.458	0.289	8.93503e-19
DIPK2B	1.06902e-52	0.348789	0.294	0.094	1.73919e-48
LMAN2	4.37223e-22	0.348427	0.752	0.62	7.11318e-18
SQOR	1.28334e-16	0.344563	0.793	0.72	2.08787e-12
CMTM6	1.32559e-18	0.343789	0.586	0.448	2.1566e-14
FCER1G	3.57674e-19	0.34235	0.835	0.747	5.819e-15
GRAMD1A	1.64371e-17	0.342	0.58	0.436	2.67415e-13
IL2RG	6.03343e-18	0.34132	0.464	0.32	9.81579e-14
FAM43A	3.34138e-35	0.339339	0.353	0.161	5.43609e-31
PFDN5	1.05413e-20	0.339229	0.815	0.709	1.71496e-16
ARHGAP15	5.32368e-30	0.339032	0.335	0.16	8.6611e-26
ARL6IP4	1.80901e-20	0.337917	0.759	0.61	2.94308e-16
SEMA6A	1.83762e-65	0.337436	0.302	0.083	2.98963e-61
SRSF1	2.82563e-20	0.336734	0.787	0.652	4.59702e-16
MARCKS	7.64535e-31	0.336568	0.945	0.89	1.24382e-26
STON2	1.06687e-38	0.336517	0.383	0.174	1.73569e-34
TBXAS1	2.96999e-17	0.333842	0.496	0.356	4.83188e-13
CD68	1.66843e-14	0.333248	0.8	0.732	2.71437e-10
VCP	2.30317e-16	0.33312	0.685	0.581	3.74703e-12
NRP2	7.54554e-30	0.332357	0.459	0.258	1.22758e-25
SNX10	3.3553e-30	0.331596	0.417	0.217	5.45874e-26
MAN2B1	9.44139e-21	0.330133	0.504	0.343	1.53602e-16
MCM7	1.06201e-26	0.33011	0.485	0.29	1.72778e-22
CSF2RB	5.05309e-21	0.329561	0.478	0.317	8.22088e-17
SPARC	2.45917e-20	0.329459	0.988	0.985	4.00082e-16
GBP5	3.33182e-27	0.329325	0.433	0.244	5.42053e-23
STX16	7.01475e-21	0.328975	0.57	0.401	1.14123e-16
CTSZ	6.30687e-14	0.327098	0.857	0.793	1.02607e-09
PPIB	1.72998e-21	0.327015	0.931	0.892	2.81451e-17
FXYD6	2.83846e-31	0.32668	0.519	0.297	4.61789e-27
RAB5IF	5.75146e-17	0.321283	0.7	0.575	9.35704e-13
WFS1	9.95313e-21	0.321073	0.439	0.277	1.61927e-16
HIST1H1E	4.77924e-21	0.320976	0.91	0.823	7.77535e-17
H2AFY	5.04354e-19	0.320928	0.525	0.368	8.20534e-15
TRAPPC1	2.71793e-19	0.319127	0.551	0.397	4.42179e-15
APLP2	3.53909e-18	0.318662	0.899	0.85	5.75774e-14
HMGB1	1.36721e-17	0.318189	0.618	0.472	2.22431e-13
HIST1H2BB	2.34931e-16	0.317361	0.49	0.346	3.82209e-12
STK17B	1.5464e-16	0.31677	0.448	0.308	2.51584e-12
CCL13	1.02983e-20	0.315561	0.491	0.308	1.67542e-16
NINJ1	2.58235e-23	0.31454	0.41	0.242	4.20123e-19
SFPQ	1.81317e-16	0.314071	0.65	0.504	2.94985e-12
EFHD2	2.43672e-17	0.313886	0.706	0.584	3.9643e-13
PTPN6	3.53861e-22	0.312818	0.465	0.292	5.75697e-18
SLAMF8	1.08265e-29	0.312689	0.383	0.196	1.76137e-25
C17orf49	1.59767e-19	0.312647	0.567	0.406	2.59925e-15
DENND4B	1.8012e-22	0.312587	0.488	0.318	2.93037e-18
HLA-DMA	2.7389e-15	0.31258	0.603	0.475	4.45592e-11
IKZF1	4.1053e-18	0.312481	0.519	0.365	6.67891e-14
NPEPL1	5.10497e-22	0.312063	0.557	0.38	8.30527e-18
PSME1	1.13919e-18	0.311798	0.764	0.634	1.85334e-14
ACOT7	2.12992e-23	0.311749	0.407	0.24	3.46517e-19
SMYD2	4.96836e-48	0.310232	0.321	0.115	8.08303e-44
CHKB	5.15384e-22	0.310226	0.509	0.327	8.38478e-18
GNAI2	7.10104e-19	0.310226	0.847	0.763	1.15527e-14
RALGDS	9.36816e-23	0.309974	0.426	0.255	1.52411e-18
IL32	6.03552e-24	0.309913	0.948	0.883	9.81919e-20
QKI	4.67871e-20	0.309558	0.911	0.869	7.6118e-16
ATG16L2	1.79883e-15	0.309407	0.461	0.331	2.92652e-11
ANTXR2	2.36872e-25	0.309246	0.397	0.22	3.85366e-21
CD40	2.66675e-14	0.309152	0.66	0.544	4.33854e-10
SON	6.39183e-18	0.308722	0.778	0.662	1.03989e-13
ITGB2	1.29398e-16	0.308042	0.805	0.69	2.10517e-12
GIMAP4	2.72239e-24	0.307709	0.388	0.218	4.42905e-20
MFSD10	1.35914e-20	0.307192	0.569	0.395	2.21119e-16
COX5A	5.35715e-19	0.306749	0.8	0.667	8.71555e-15
HIST2H2AB	2.5114e-16	0.306685	0.545	0.4	4.0858e-12
ROBO4	7.29753e-30	0.306625	0.446	0.246	1.18723e-25
PPM1F	1.98172e-23	0.305853	0.423	0.251	3.22407e-19
SH2D3C	4.37018e-41	0.305261	0.347	0.142	7.10984e-37
LAYN	6.55569e-43	0.304342	0.309	0.116	1.06655e-38
SPI1	8.95863e-14	0.304018	0.719	0.623	1.45748e-09
MNDA	7.29047e-25	0.303836	0.367	0.197	1.18609e-20
PSMA3	1.13111e-20	0.303381	0.431	0.264	1.8402e-16
IGKC	1.86157e-12	0.30307	0.924	0.81	3.02859e-08
GSTK1	3.38662e-16	0.30244	0.678	0.541	5.5097e-12
SEPTIN2	7.93637e-16	0.302042	0.841	0.754	1.29117e-11
VPS13B	4.28008e-19	0.301839	0.415	0.262	6.96327e-15
LASP1	4.55261e-18	0.301824	0.668	0.518	7.40665e-14
IGLV6-57	1.26846e-21	0.301672	0.283	0.139	2.06365e-17
MTHFD1	7.49917e-28	0.301523	0.379	0.197	1.22004e-23
SLCO2B1	3.63894e-27	0.301271	0.522	0.313	5.92019e-23
RGCC	3.18395e-18	0.301251	0.601	0.434	5.17996e-14
NAGA	6.72469e-22	0.301198	0.397	0.233	1.09404e-17
HLA-DMB	4.98734e-25	0.301008	0.48	0.289	8.1139e-21
NPC2	1.33337e-14	0.30043	0.777	0.669	2.16926e-10
TXLNA	3.27765e-16	0.300389	0.609	0.479	5.33241e-12
ACIN1	4.44352e-19	0.299204	0.671	0.518	7.22917e-15
DGKA	6.45201e-24	0.298487	0.391	0.218	1.04968e-19
HNRNPD	4.93997e-14	0.297771	0.703	0.593	8.03683e-10
MED15	1.06561e-15	0.29632	0.583	0.443	1.73364e-11
EPHB4	1.34546e-20	0.295138	0.42	0.258	2.18893e-16
PSMA1	8.08353e-17	0.295051	0.636	0.495	1.31511e-12
ITGA4	2.6378e-27	0.295029	0.362	0.184	4.29143e-23
UBE2L6	6.8845e-21	0.294505	0.692	0.507	1.12004e-16
BAX	2.31041e-15	0.293913	0.466	0.33	3.7588e-11
SKAP1	3.17694e-28	0.293379	0.38	0.197	5.16856e-24
MIF	2.32603e-16	0.293368	0.835	0.754	3.78422e-12
CCDC102B	7.00849e-29	0.293359	0.305	0.139	1.14021e-24
TECPR1	3.03201e-23	0.293356	0.474	0.291	4.93278e-19
PPP2R3C	1.99089e-23	0.292693	0.478	0.297	3.23899e-19
SH3BP1	1.56347e-27	0.29155	0.372	0.193	2.54361e-23
YWHAG	2.14347e-16	0.291203	0.84	0.763	3.4872e-12
HIST1H1D	2.70523e-22	0.290263	0.357	0.196	4.40114e-18
JPT1	7.86871e-18	0.289994	0.65	0.496	1.28016e-13
HCLS1	1.55486e-14	0.289691	0.563	0.427	2.52961e-10
ZNF384	1.06506e-25	0.289539	0.391	0.212	1.73275e-21
TNS3	1.06441e-18	0.289264	0.504	0.342	1.73168e-14
WNK1	1.16511e-18	0.289112	0.815	0.689	1.89551e-14
SRRT	5.05248e-17	0.288819	0.695	0.557	8.21988e-13
SCPEP1	5.62604e-15	0.28872	0.711	0.587	9.15301e-11
GIMAP8	1.95074e-27	0.288366	0.45	0.251	3.17365e-23
LRPAP1	1.71059e-17	0.288291	0.819	0.738	2.78296e-13
HIST1H4C	1.59249e-14	0.287532	0.601	0.47	2.59082e-10
ABCA7	7.12666e-15	0.287024	0.389	0.263	1.15944e-10
TSTA3	3.44089e-26	0.286453	0.443	0.257	5.59799e-22
SUGP2	2.25079e-24	0.286251	0.316	0.16	3.66182e-20
ADAM19	4.96191e-24	0.285014	0.421	0.243	8.07253e-20
ARHGAP45	5.54159e-21	0.28488	0.474	0.302	9.01561e-17
AGAP3	3.30665e-26	0.284547	0.494	0.297	5.37959e-22
SLC1A3	2.76631e-23	0.284395	0.427	0.25	4.5005e-19
SH3BP2	2.7501e-20	0.284281	0.433	0.27	4.47414e-16
ITGAX	5.63719e-14	0.284139	0.582	0.457	9.17115e-10
ADD1	2.17076e-17	0.284109	0.589	0.43	3.53161e-13
NAGK	6.88257e-21	0.28356	0.472	0.297	1.11972e-16
CXCL3	1.19887e-27	0.283467	0.276	0.122	1.95044e-23
HLA-DOA	4.23866e-15	0.283144	0.434	0.293	6.89588e-11
MCM5	2.77478e-21	0.283051	0.379	0.22	4.5143e-17
CXCL11	1.40374e-20	0.283032	0.35	0.194	2.28375e-16
RAB43	3.50892e-22	0.28301	0.423	0.252	5.70866e-18
PCLAF	1.54183e-30	0.282406	0.302	0.133	2.5084e-26
NDUFV1	1.28506e-19	0.282187	0.615	0.444	2.09067e-15
BPTF	5.74605e-19	0.282146	0.493	0.332	9.34824e-15
RNASEK	1.79096e-18	0.282051	0.66	0.487	2.91372e-14
GHITM	4.58262e-18	0.280828	0.474	0.319	7.45547e-14
PSMA5	4.66518e-18	0.280686	0.535	0.376	7.58978e-14
PAPOLA	8.21847e-14	0.28063	0.675	0.556	1.33706e-09
FAM107B	2.68794e-28	0.280423	0.347	0.171	4.37301e-24
ITGA9	8.13556e-41	0.280171	0.293	0.108	1.32357e-36
PTAFR	6.96261e-27	0.279968	0.345	0.172	1.13275e-22
ATG7	9.42927e-26	0.279638	0.391	0.211	1.53405e-21
MCM6	1.42026e-21	0.279261	0.385	0.223	2.31062e-17
ATF6B	1.14992e-18	0.279105	0.433	0.276	1.87081e-14
MDM4	7.6159e-16	0.278896	0.51	0.364	1.23903e-11
IL7R	5.3861e-18	0.278693	0.474	0.315	8.76265e-14
C4orf48	1.65422e-23	0.27862	0.372	0.207	2.69125e-19
CREG1	3.78102e-12	0.278331	0.59	0.488	6.15134e-08
RAB7A	5.79396e-13	0.277958	0.704	0.602	9.42619e-09
NUCKS1	5.12713e-13	0.277912	0.72	0.62	8.34133e-09
BCAT1	1.99925e-21	0.277542	0.421	0.257	3.25258e-17
RTRAF	7.59805e-15	0.277268	0.66	0.536	1.23613e-10
HNRNPUL1	9.73303e-21	0.277105	0.918	0.867	1.58347e-16
IDO1	1.30055e-16	0.277028	0.42	0.273	2.11587e-12
PAFAH1B2	2.35455e-18	0.276583	0.49	0.33	3.83061e-14
IL2RA	9.43308e-42	0.276336	0.249	0.081	1.53467e-37
NABP1	1.75414e-16	0.276224	0.56	0.408	2.85381e-12
F13A1	2.44844e-20	0.276197	0.413	0.246	3.98337e-16
GANAB	5.54038e-15	0.276069	0.706	0.583	9.01364e-11
OAS1	3.75247e-26	0.275816	0.478	0.271	6.10489e-22
WARS	2.07452e-19	0.275537	0.91	0.788	3.37504e-15
TPX2	9.79451e-27	0.275362	0.31	0.148	1.59347e-22
PIK3CD	2.12845e-23	0.273203	0.356	0.194	3.46277e-19
ARPC5L	7.45525e-21	0.273019	0.491	0.319	1.2129e-16
CDC123	1.53261e-23	0.272963	0.466	0.277	2.4934e-19
SFXN1	7.44836e-24	0.272893	0.351	0.187	1.21177e-19
MS4A4A	1.85183e-18	0.272411	0.36	0.213	3.01274e-14
ATG4B	4.90674e-14	0.272208	0.515	0.386	7.98278e-10
SIGLEC1	1.69965e-25	0.271419	0.359	0.183	2.76516e-21
ATP11B	6.76623e-21	0.271269	0.405	0.241	1.1008e-16
DPYD	6.60377e-13	0.270862	0.439	0.321	1.07437e-08
CCNL1	2.04465e-14	0.270831	0.676	0.552	3.32645e-10
WDR1	3.12971e-11	0.270595	0.722	0.628	5.09172e-07
TMEM50A	1.58715e-13	0.270333	0.692	0.569	2.58213e-09
TRIM47	3.84462e-20	0.269826	0.469	0.302	6.25482e-16
HIST1H3I	6.84403e-17	0.269713	0.414	0.263	1.11346e-12
LIMD2	1.01496e-18	0.269372	0.469	0.307	1.65124e-14
ITPR2	3.42248e-22	0.269355	0.367	0.207	5.56804e-18
ZNF276	4.67422e-18	0.268949	0.445	0.29	7.60449e-14
LAIR1	2.78831e-14	0.268175	0.574	0.442	4.5363e-10
SIPA1	6.61213e-22	0.267549	0.547	0.361	1.07573e-17
DDX3Y	8.22058e-26	0.267235	0.344	0.172	1.33741e-21
COX6C	9.0595e-16	0.267199	0.717	0.597	1.47389e-11
SMAD1	1.03335e-44	0.266926	0.23	0.068	1.68116e-40
CYP27A1	2.49259e-17	0.266892	0.382	0.237	4.0552e-13
TFPI	3.97825e-15	0.266776	0.574	0.423	6.47222e-11
SEC61G	5.58616e-12	0.266713	0.679	0.573	9.08812e-08
DBNL	1.55881e-12	0.266159	0.536	0.417	2.53603e-08
CPM	5.43078e-23	0.265413	0.446	0.263	8.83534e-19
SEPTIN11	2.31542e-16	0.265286	0.452	0.306	3.76696e-12
PSMB8	5.17535e-16	0.264331	0.477	0.323	8.41977e-12
RBX1	4.2034e-13	0.264239	0.673	0.57	6.83852e-09
HNRNPU	8.0913e-14	0.264149	0.627	0.5	1.31637e-09
KLF6	2.3538e-12	0.264122	0.665	0.541	3.8294e-08
HSPA9	1.5192e-17	0.263798	0.506	0.343	2.47159e-13
MAPKAPK2	3.66987e-13	0.26374	0.592	0.463	5.97051e-09
POLR2A	4.59613e-19	0.263598	0.446	0.285	7.47744e-15
XPO1	1.70786e-16	0.263283	0.397	0.252	2.77851e-12
ARSA	4.2092e-19	0.262963	0.373	0.22	6.84794e-15
PFKP	3.69156e-11	0.262774	0.617	0.518	6.0058e-07
CLEC7A	4.79387e-14	0.261964	0.436	0.3	7.79915e-10
UQCR11	7.47528e-14	0.261393	0.66	0.529	1.21615e-09
PCNA	4.69537e-25	0.261358	0.325	0.165	7.63889e-21
NUSAP1	3.23298e-27	0.261293	0.334	0.161	5.25974e-23
NECAP2	3.03262e-18	0.260871	0.567	0.397	4.93377e-14
SCARF1	3.43129e-19	0.260263	0.437	0.278	5.58237e-15
PPP1CA	6.64939e-19	0.259945	0.532	0.357	1.08179e-14
ECH1	4.01478e-16	0.259656	0.566	0.413	6.53164e-12
SNRNP70	1.08282e-18	0.259329	0.956	0.904	1.76164e-14
RENBP	8.1441e-25	0.259232	0.38	0.202	1.32496e-20
CHST15	6.719e-19	0.259084	0.429	0.27	1.09311e-14
FNBP1	6.39097e-15	0.258772	0.576	0.435	1.03975e-10
SNRPD1	1.00385e-13	0.258697	0.7	0.591	1.63317e-09
MMP9	2.35003e-17	0.258642	0.364	0.219	3.82327e-13
PXN	3.07326e-19	0.258131	0.501	0.334	4.99988e-15
SEMA4D	4.38229e-21	0.257654	0.362	0.207	7.12955e-17
AP3D1	3.9571e-15	0.257633	0.624	0.48	6.4378e-11
LEPROT	2.22208e-16	0.257303	0.668	0.511	3.61511e-12
VPS29	1.1993e-16	0.257092	0.461	0.305	1.95114e-12
PLSCR3	3.39461e-14	0.256772	0.566	0.424	5.52269e-10
ADA2	7.76631e-20	0.256749	0.404	0.239	1.2635e-15
RASSF1	1.50614e-18	0.256482	0.526	0.359	2.45033e-14
TXN	1.04719e-08	0.256425	0.754	0.696	0.000170368
ARPC4	4.13323e-11	0.256376	0.796	0.71	6.72435e-07
GGNBP2	4.25469e-16	0.256133	0.606	0.448	6.92196e-12
UGP2	7.80955e-14	0.255835	0.472	0.342	1.27054e-09
SH3BGRL	9.82608e-12	0.255677	0.628	0.524	1.5986e-07
STAG1	3.1236e-18	0.255647	0.413	0.256	5.08179e-14
TRA2A	4.56274e-15	0.255528	0.742	0.614	7.42312e-11
IRF1	1.07999e-12	0.255246	0.692	0.571	1.75704e-08
DOC2B	7.67698e-30	0.255133	0.283	0.123	1.24897e-25
SLC9A3R2	5.66303e-16	0.255042	0.692	0.543	9.21319e-12
RASSF4	3.06948e-16	0.254968	0.488	0.334	4.99373e-12
PET100	4.8703e-13	0.254847	0.606	0.481	7.9235e-09
SMG6	1.00139e-20	0.254839	0.417	0.249	1.62915e-16
SUN2	4.96532e-14	0.254675	0.676	0.541	8.07808e-10
ZNF586	3.93498e-17	0.254057	0.472	0.316	6.40182e-13
SLIRP	8.84319e-14	0.254036	0.672	0.531	1.4387e-09
DDB1	1.05682e-13	0.253913	0.598	0.467	1.71935e-09
COPE	1.44537e-13	0.253745	0.792	0.702	2.35147e-09
STAU2	5.72508e-20	0.2536	0.465	0.293	9.31413e-16
ARID1B	2.65491e-18	0.253544	0.464	0.301	4.31928e-14
CIRBP	4.83825e-15	0.253416	0.876	0.819	7.87135e-11
ANKRD17	9.57981e-19	0.253069	0.372	0.222	1.55854e-14
SMC1A	5.5754e-18	0.252676	0.452	0.288	9.07061e-14
ARHGAP9	2.8818e-14	0.252476	0.484	0.349	4.68839e-10
ACADVL	9.72559e-14	0.252411	0.857	0.76	1.58226e-09
NDUFB7	2.52173e-13	0.252284	0.706	0.59	4.1026e-09
CCAR1	3.8477e-15	0.252103	0.512	0.361	6.25982e-11
HIST1H4I	4.77951e-14	0.251828	0.417	0.282	7.77578e-10
IDH3G	1.76534e-15	0.251383	0.483	0.336	2.87203e-11
NARF	1.97415e-17	0.250886	0.474	0.316	3.21174e-13
SFT2D2	3.28302e-15	0.250708	0.439	0.295	5.34115e-11
LUM	2.13129e-13	0.250658	0.917	0.835	3.46739e-09
SLIT3	4.50943e-12	-0.250256	0.191	0.315	7.33638e-08
C1QTNF1	3.04404e-10	-0.251716	0.233	0.343	4.95234e-06
VCAN	7.33162e-09	-0.254852	0.547	0.625	0.000119278
ZFP36	1.32503e-10	-0.255057	0.248	0.362	2.15569e-06
EIF1B	2.63059e-07	-0.25655	0.439	0.505	0.00427971
DDIT4	1.78872e-10	-0.261305	0.924	0.935	2.91007e-06
LTBP2	2.27386e-09	-0.26288	0.211	0.312	3.69935e-05
PDGFRA	2.90476e-07	-0.264446	0.719	0.744	0.00472576
TCF21	3.46875e-13	-0.266869	0.5	0.636	5.64331e-09
CCN2	1.52048e-08	-0.279738	0.316	0.41	0.000247368
CNN1	2.07351e-11	-0.283615	0.087	0.187	3.3734e-07
HSPB6	2.05841e-12	-0.301648	0.344	0.464	3.34882e-08
DES	2.09465e-08	-0.311714	0.159	0.249	0.000340779
SVEP1	6.32605e-13	-0.313077	0.312	0.431	1.02919e-08
CPE	1.44947e-19	-0.315337	0.166	0.329	2.35815e-15
A2M	4.09662e-09	-0.319102	0.961	0.937	6.6648e-05
C11orf96	3.46012e-13	-0.324816	0.475	0.597	5.62927e-09
SRPX	4.7378e-12	-0.325004	0.369	0.469	7.70793e-08
IGFBP2	1.17416e-13	-0.330073	0.127	0.247	1.91025e-09
MMP2	1.6244e-08	-0.334439	0.883	0.852	0.000264273
IGF1	2.1699e-07	-0.334687	0.429	0.49	0.00353021
TPM1	6.43138e-12	-0.343302	0.58	0.644	1.04632e-07
ADAMTS1	8.02571e-15	-0.343601	0.417	0.544	1.3057e-10
THBS2	4.35194e-17	-0.352816	0.29	0.436	7.08017e-13
MYLK	2.49047e-07	-0.356596	0.437	0.498	0.00405175
MFAP4	1.72438e-08	-0.357886	0.385	0.478	0.000280539
GPX3	1.69474e-17	-0.35892	0.499	0.639	2.75718e-13
TGM2	3.87566e-18	-0.363045	0.955	0.98	6.30532e-14
HSPA1B	1.50506e-09	-0.36701	0.803	0.812	2.44858e-05
ANGPTL4	2.55655e-12	-0.367909	0.398	0.515	4.15924e-08
MT2A	5.26299e-11	-0.376733	0.999	1	8.56236e-07
DCN	1.05562e-16	-0.379353	0.994	0.993	1.71739e-12
CSF3	1.01378e-15	-0.393546	0.12	0.254	1.64932e-11
RHOB	1.39674e-18	-0.400445	0.603	0.716	2.27235e-14
VWF	8.7679e-13	-0.40309	0.755	0.791	1.42645e-08
FLNA	2.39087e-22	-0.41448	0.921	0.956	3.88971e-18
IGFBP6	8.21473e-24	-0.4152	0.16	0.344	1.33645e-19
CFB	1.19762e-11	-0.428107	0.601	0.664	1.94842e-07
SERPINE2	1.32835e-11	-0.431675	0.14	0.249	2.1611e-07
TIMP1	1.22031e-15	-0.438516	1	1	1.98532e-11
TPM2	1.9321e-13	-0.449417	0.911	0.939	3.14334e-09
C7	1.73293e-22	-0.458132	0.688	0.807	2.8193e-18
AEBP1	6.5186e-36	-0.459979	0.799	0.901	1.06051e-31
CFD	2.28815e-21	-0.464425	0.605	0.752	3.7226e-17
CRYAB	3.36524e-23	-0.489332	0.306	0.487	5.47491e-19
PLA2G2A	3.26296e-18	-0.515449	0.216	0.364	5.30851e-14
SOD3	1.64539e-29	-0.528321	0.742	0.838	2.67688e-25
PTGIS	2.0719e-30	-0.536683	0.283	0.491	3.37077e-26
C1R	1.64611e-44	-0.547018	0.99	0.992	2.67806e-40
C3	1.79937e-18	-0.58428	0.738	0.786	2.9274e-14
APOD	4.23568e-19	-0.623308	0.363	0.519	6.89103e-15
MYL9	1.4313e-31	-0.672746	0.646	0.765	2.32858e-27
THBS1	1.14468e-18	-0.676027	0.854	0.872	1.86228e-14
SAA2	2.91772e-18	-0.743449	0.108	0.25	4.74684e-14
IGFBP4	8.29556e-20	-0.79966	0.544	0.67	1.3496e-15
FBLN1	1.56591e-48	-0.851838	0.749	0.842	2.54758e-44
TAGLN	3.24192e-40	-0.894592	0.544	0.708	5.27427e-36
ACTA2	6.90874e-37	-0.917848	0.703	0.828	1.12398e-32
G0S2	1.04412e-34	-0.988421	0.724	0.828	1.69867e-30
PTX3	6.8929e-26	-1.04314	0.423	0.581	1.12141e-21
RARRES1	1.96527e-23	-1.14294	0.477	0.605	3.1973e-19
CLU	2.68655e-103	-1.22926	0.929	0.987	4.37075e-99
ADM	3.18067e-07	-0.261709	0.608	0.669	0.00517462
ACTG2	5.21797e-07	-0.358731	0.099	0.169	0.00848911
MT1X	6.4364e-07	-0.371659	0.864	0.836	0.0104714
CCN1	1.02087e-06	-0.39382	0.682	0.696	0.0166085
SERPINF1	2.51713e-06	-0.339166	0.703	0.681	0.0409512
MCAM	1.30872e-05	-0.275517	0.557	0.586	0.212915
LMCD1	1.96152e-05	-0.264304	0.413	0.471	0.319119
BGN	0.000144758	-0.282578	0.672	0.675	1
SPARCL1	0.00196929	-0.261989	0.404	0.432	1
ACKR1	0.00327682	-0.391622	0.519	0.521	1
PTGDS	0.00416311	-0.380065	0.934	0.879	1
SELE	0.14256	-0.278159	0.265	0.221	1
SERPINE1	0.817531	-0.276215	0.803	0.735	1
