## Supplementary Table 6 for "Dual spatially resolved transcriptomics for SARS-CoV-2 host-pathogen colocalization studies in humans"

### Sheet: markers_covid_vs_control
gene	p_val	avg_log2FC	pct.1	pct.2	p_val_adj
ISG15	0	1.81248	0.758	0.123	0
AGRN	0	0.304825	0.311	0.131	0
SDF4	0	0.497459	0.75	0.524	0
MXRA8	0	0.801682	0.523	0.165	0
KCNAB2	0	0.452633	0.339	0.135	0
CLSTN1	0	0.351866	0.37	0.173	0
PLOD1	0	0.376562	0.318	0.086	0
NECAP2	0	0.504017	0.557	0.298	0
ARHGEF10L	0	0.52256	0.423	0.205	0
NBL1	0	0.900958	0.798	0.426	0
C1QA	0	1.00449	0.562	0.135	0
C1QC	0	2.3484	0.979	0.633	0
C1QB	0	1.8923	0.913	0.732	0
TMEM50A	0	0.433244	0.639	0.475	0
FGR	0	-0.828415	0.482	0.756	0
IFI6	0	2.99485	0.913	0.377	0
PTAFR	0	0.378408	0.298	0.086	0
ATP5IF1	0	0.891555	0.86	0.499	0
SDC3	0	0.761725	0.551	0.146	0
COL16A1	0	0.99482	0.661	0.179	0
TXLNA	0	0.461341	0.533	0.324	0
SFPQ	0	0.428494	0.561	0.398	0
CSF3R	0	-1.13132	0.319	0.671	0
P3H1	0	0.306315	0.318	0.129	0
CDC20	0	0.251579	0.167	0.01	0
AKR1A1	0	0.360073	0.384	0.165	0
PLPP3	0	-0.554795	0.319	0.596	0
TACSTD2	0	-0.347569	0.168	0.376	0
LEPROT	0	0.519663	0.577	0.342	0
ZRANB2	0	0.411691	0.568	0.408	0
IFI44L	0	0.875988	0.493	0.02	0
IFI44	0	0.760709	0.488	0.092	0
CCN1	0	-1.20975	0.616	0.835	0
SELENOF	0	0.37577	0.392	0.18	0
GBP1	0	1.03112	0.57	0.128	0
GBP2	0	0.402495	0.531	0.346	0
GBP4	0	0.370867	0.283	0.059	0
GBP5	0	0.720127	0.439	0.065	0
F3	0	-0.327105	0.245	0.429	0
CHI3L2	0	-0.357798	0.133	0.302	0
TMIGD3	0	0.645574	0.41	0.097	0
MOV10	0	0.390716	0.474	0.251	0
OLFML3	0	0.452471	0.321	0.076	0
TENT5C	0	0.462756	0.358	0.107	0
GJA5	0	0.369221	0.275	0.065	0
FCGR1A	0	0.359191	0.303	0.091	0
HIST2H2AB	0	0.809026	0.569	0.173	0
PLEKHO1	0	0.364052	0.44	0.244	0
CTSS	0	1.29863	0.774	0.355	0
CTSK	0	0.307164	0.312	0.122	0
RFX5	0	0.300313	0.293	0.108	0
SELENBP1	0	0.359389	0.316	0.112	0
S100A9	0	-1.5001	0.988	0.998	0
S100A12	0	-0.374908	0.079	0.278	0
S100A8	0	-1.91478	0.938	0.982	0
S100A13	0	0.37584	0.488	0.311	0
PBXIP1	0	0.339431	0.373	0.163	0
MUC1	0	0.581911	0.527	0.36	0
FCRL5	0	0.285778	0.188	0.011	0
IFI16	0	0.44755	0.605	0.445	0
SLAMF8	0	0.554558	0.383	0.073	0
PEA15	0	-0.507395	0.791	0.903	0
CD84	0	0.290322	0.211	0.03	0
SLAMF7	0	0.306166	0.206	0.014	0
USF1	0	0.394178	0.412	0.209	0
FCGR2B	0	0.815929	0.512	0.097	0
OLFML2B	0	0.788238	0.568	0.157	0
CREG1	0	0.966354	0.68	0.253	0
SFT2D2	0	0.527034	0.405	0.126	0
PRRC2C	0	-0.384593	0.785	0.918	0
TOR3A	0	0.313133	0.318	0.129	0
LAMC1	0	0.548553	0.753	0.566	0
LAMC2	0	-0.276187	0.102	0.257	0
NIBAN1	0	-0.343299	0.144	0.342	0
CFH	0	0.600844	0.605	0.289	0
TNNT2	0	-0.290835	0.02	0.167	0
CHI3L1	0	0.43756	0.384	0.169	0
BTG2	0	0.383785	0.395	0.189	0
FMOD	0	0.281871	0.27	0.096	0
CD55	0	-0.712425	0.369	0.63	0
G0S2	0	-1.69201	0.651	0.971	0
SLC30A1	0	0.321248	0.31	0.117	0
EPHX1	0	0.349596	0.308	0.101	0
H3F3A	0	-0.314854	0.156	0.342	0
RNF187	0	0.492073	0.607	0.387	0
ADI1	0	0.336254	0.441	0.242	0
CMPK2	0	0.399882	0.279	0.032	0
RSAD2	0	0.597556	0.349	0.023	0
RRM2	0	0.39182	0.25	0.012	0
RHOB	0	-0.365269	0.577	0.784	0
OST4	0	0.532408	0.427	0.12	0
EMILIN1	0	0.591253	0.827	0.557	0
EIF2AK2	0	0.446423	0.372	0.116	0
CYP1B1	0	0.427293	0.373	0.127	0
RTN4	0	-0.488094	0.901	0.975	0
ANXA4	0	0.370789	0.416	0.205	0
MXD1	0	-0.466015	0.254	0.495	0
TIA1	0	0.374616	0.395	0.193	0
PCYOX1	0	0.341379	0.351	0.146	0
NAGK	0	0.505571	0.442	0.177	0
CAPG	0	1.2564	0.816	0.402	0
VAMP8	0	0.555483	0.686	0.452	0
VAMP5	0	0.790157	0.745	0.373	0
IGKC	0	4.76947	0.982	0.548	0
IGKV4-1	0	3.00155	0.827	0.116	0
COX5B	0	0.359486	0.58	0.398	0
RNF149	0	-0.458994	0.542	0.675	0
IL1RL1	0	-0.72185	0.049	0.4	0
IL18RAP	0	-0.252133	0.014	0.168	0
BCL2L11	0	0.271568	0.242	0.081	0
IL1B	0	-0.335505	0.091	0.28	0
MARCO	0	1.20966	0.912	0.619	0
DBI	0	0.387645	0.67	0.502	0
PLEKHB2	0	0.343894	0.435	0.249	0
HNMT	0	0.275413	0.241	0.065	0
IFIH1	0	0.368591	0.321	0.092	0
GCA	0	-0.428057	0.289	0.468	0
COL3A1	0	4.11861	1	0.607	0
COL5A2	0	0.820995	0.497	0.096	0
SLC40A1	0	0.505433	0.394	0.156	0
STAT1	0	1.29686	0.686	0.191	0
SF3B1	0	0.543643	0.685	0.539	0
HSPE1	0	-0.757944	0.728	0.945	0
FN1	0	1.87475	0.999	0.982	0
CXCR2	0	-0.256271	0.009	0.165	0
CXCR1	0	-0.679316	0.021	0.374	0
SLC11A1	0	-1.10783	0.562	0.868	0
CYP27A1	0	0.468994	0.398	0.153	0
CCL20	0	-0.590782	0.055	0.365	0
SP100	0	0.327774	0.314	0.139	0
COL6A3	0	1.13526	0.924	0.569	0
LMCD1	0	-0.935694	0.392	0.742	0
TADA3	0	0.278289	0.313	0.135	0
FBLN2	0	0.500222	0.468	0.184	0
GLB1	0	0.414368	0.35	0.103	0
CLEC3B	0	0.398543	0.396	0.184	0
CCR1	0	0.442427	0.424	0.197	0
IP6K2	0	0.304303	0.348	0.161	0
LAMB2	0	0.462976	0.651	0.442	0
UBA7	0	0.275257	0.245	0.066	0
TEX264	0	0.271765	0.262	0.094	0
NISCH	0	0.360828	0.527	0.349	0
ADAMTS9	0	-0.74912	0.206	0.625	0
ARL6IP5	0	0.422844	0.573	0.38	0
ALCAM	0	0.47034	0.456	0.211	0
CCDC80	0	0.563419	0.369	0.079	0
ATP6V1A	0	0.434759	0.467	0.24	0
FSTL1	0	0.628641	0.848	0.614	0
PARP9	0	0.352362	0.322	0.109	0
PARP14	0	0.255927	0.233	0.073	0
H1FX	0	1.14923	0.79	0.358	0
PLXND1	0	0.424687	0.644	0.428	0
TM4SF1	0	-0.616509	0.503	0.759	0
PTX3	0	-2.32771	0.245	0.923	0
LXN	0	0.311273	0.272	0.093	0
TNFSF10	0	0.720294	0.572	0.224	0
NDUFB5	0	0.253764	0.213	0.051	0
LAMP3	0	0.349863	0.235	0.045	0
BCL6	0	-0.897151	0.483	0.831	0
IL1RAP	0	-0.385275	0.092	0.322	0
APOD	0	-0.738297	0.221	0.577	0
ATP5ME	0	0.592887	0.678	0.507	0
TACC3	0	0.269727	0.19	0.027	0
C4orf48	0	0.317204	0.304	0.108	0
MXD4	0	0.311355	0.374	0.185	0
LRPAP1	0	0.535164	0.838	0.68	0
S100P	0	-0.290312	0.034	0.205	0
LAP3	0	1.06133	0.862	0.455	0
SOD3	0	0.487502	0.766	0.65	0
SEL1L3	0	0.379819	0.332	0.114	0
IGFBP7	0	0.887252	0.968	0.882	0
JCHAIN	0	3.72122	0.867	0.249	0
CXCL8	0	-0.508912	0.32	0.507	0
CXCL5	0	-0.447733	0.279	0.469	0
AREG	0	-0.386003	0.082	0.303	0
CXCL9	0	2.58906	0.638	0.084	0
CXCL10	0	0.843122	0.392	0.008	0
CXCL11	0	0.630215	0.305	0.011	0
SEPTIN11	0	0.410029	0.401	0.187	0
ANXA3	0	-0.445125	0.232	0.469	0
ANTXR2	0	0.383211	0.311	0.097	0
SPP1	0	2.02207	0.646	0.568	0
HERC6	0	0.288636	0.219	0.038	0
CFI	0	0.256834	0.196	0.038	0
USP53	0	-0.473123	0.1	0.372	0
GASK1B	0	0.286236	0.312	0.136	0
ACSL1	0	-0.941896	0.587	0.828	0
SLC1A3	0	0.433166	0.405	0.185	0
SELENOP	0	1.12945	0.748	0.388	0
ITGA2	0	-0.578667	0.12	0.448	0
ENC1	0	0.313492	0.259	0.059	0
HEXB	0	0.386833	0.427	0.222	0
LHFPL2	0	0.343107	0.363	0.175	0
VCAN	0	-0.821072	0.553	0.824	0
HSD17B4	0	0.301243	0.331	0.153	0
LOX	0	0.48414	0.493	0.226	0
IRF1	0	0.711419	0.72	0.401	0
H2AFY	0	0.470682	0.509	0.29	0
CXCL14	0	0.425733	0.227	0.006	0
TGFBI	0	0.874056	0.727	0.425	0
MZB1	0	1.63308	0.738	0.045	0
CYSTM1	0	-0.359167	0.245	0.418	0
CD14	0	0.932613	0.807	0.506	0
CSF1R	0	0.588922	0.536	0.259	0
PDGFRB	0	0.490644	0.613	0.375	0
CD74	0	1.95898	0.998	0.971	0
GM2A	0	0.6666	0.566	0.228	0
SPARC	0	1.86262	0.998	0.954	0
ATOX1	0	0.546872	0.561	0.297	0
DUSP1	0	-0.64137	0.648	0.879	0
LMAN2	0	0.447625	0.683	0.553	0
ADAMTS2	0	0.771166	0.586	0.409	0
SQSTM1	0	0.602633	0.998	0.987	0
RACK1	0	0.434567	0.83	0.668	0
IRF4	0	0.7207	0.415	0.021	0
F13A1	0	0.573323	0.328	0.05	0
RIPOR2	0	-0.980125	0.196	0.646	0
HIST1H2BB	0	0.841417	0.516	0.109	0
HIST1H4C	0	0.601943	0.577	0.324	0
HIST1H1E	0	1.27995	0.941	0.598	0
HIST1H2BD	0	0.930754	0.768	0.573	0
HIST1H2BG	0	0.611394	0.516	0.236	0
HIST1H2AE	0	0.643366	0.485	0.164	0
HIST1H1D	0	0.42191	0.316	0.084	0
HIST1H4H	0	0.872723	0.591	0.196	0
BTN3A1	0	0.302002	0.239	0.046	0
BTN3A3	0	0.455562	0.36	0.092	0
HIST1H2AG	0	1.20222	0.54	0.062	0
HIST1H4I	0	0.655785	0.448	0.083	0
HIST1H2AI	0	0.278604	0.206	0.027	0
HIST1H3H	0	0.38235	0.3	0.076	0
HIST1H2BN	0	1.23761	0.661	0.218	0
HIST1H1B	0	1.34857	0.671	0.075	0
HIST1H3I	0	0.691766	0.461	0.084	0
UBD	0	0.917075	0.361	0.026	0
HLA-F	0	0.509921	0.766	0.57	0
HLA-E	0	0.876518	0.936	0.968	0
FLOT1	0	-0.391688	0.554	0.731	0
HLA-C	0	1.72603	0.976	0.429	0
LTB	0	0.336807	0.251	0.092	0
AIF1	0	0.623508	0.563	0.354	0
HSPA1B	0	-1.56247	0.752	0.989	0
C2	0	0.818067	0.545	0.109	0
CFB	0	0.720242	0.646	0.293	0
AGER	0	-0.707635	0.671	0.898	0
HLA-DRA	0	1.98831	0.87	0.631	0
HLA-DRB5	0	2.19324	0.789	0	0
HLA-DQA1	0	1.56154	0.708	0	0
TAP2	0	0.66085	0.596	0.35	0
PSMB8	0	0.518657	0.456	0.182	0
PSMB9	0	0.790313	0.522	0.152	0
TAP1	0	1.02427	0.772	0.432	0
HLA-DMB	0	0.857182	0.532	0.073	0
HLA-DMA	0	1.02469	0.71	0.23	0
HLA-DOA	0	0.737591	0.481	0.092	0
HLA-DPA1	0	1.52069	0.823	0.38	0
TAPBP	0	0.979667	0.888	0.568	0
CUTA	0	0.336886	0.46	0.274	0
TREM1	0	-0.621293	0.248	0.556	0
PGC	0	0.288121	0.156	0.02	0
PTK7	0	0.405187	0.34	0.105	0
DNPH1	0	0.291991	0.339	0.156	0
CALHM6	0	0.877177	0.396	0.017	0
CCN2	0	-0.481977	0.29	0.53	0
TCF21	0	-0.57355	0.588	0.863	0
SGK1	0	0.432371	0.461	0.254	0
AKAP12	0	-0.842699	0.127	0.483	0
SOD2	0	-0.655313	0.993	1	0
TCP1	0	-0.338312	0.577	0.751	0
RNASET2	0	0.60522	0.635	0.426	0
GPNMB	0	1.22698	0.625	0.171	0
HNRNPA2B1	0	0.707207	0.821	0.841	0
SNX10	0	0.556668	0.348	0.074	0
H2AFV	0	0.365346	0.377	0.183	0
TNS3	0	0.457385	0.518	0.286	0
UPP1	0	-0.459577	0.367	0.592	0
POR	0	-0.391604	0.505	0.706	0
SAMD9L	0	0.363333	0.284	0.052	0
COL1A2	0	3.30011	0.999	0.677	0
ARPC1B	0	0.814252	0.913	0.791	0
MCM7	0	0.436715	0.396	0.175	0
LAMTOR4	0	0.391138	0.689	0.514	0
PCOLCE	0	1.31459	0.801	0.246	0
SERPINE1	0	-1.47741	0.671	0.935	0
GSTK1	0	0.656947	0.669	0.383	0
RARRES2	0	0.924142	0.74	0.424	0
GIMAP4	0	0.406415	0.348	0.113	0
TMEM176B	0	0.638723	0.442	0.101	0
TMEM176A	0	0.529142	0.391	0.089	0
NUB1	0	0.297747	0.291	0.119	0
CTSB	0	2.01117	0.998	0.931	0
ASAH1	0	0.871148	0.807	0.606	0
SFTPC	0	0.93918	0.438	0.19	0
SLC25A37	0	-1.03801	0.448	0.809	0
IDO1	0	0.658963	0.376	0.068	0
SNAI2	0	0.308736	0.275	0.09	0
PI15	0	0.655158	0.282	0.059	0
FABP4	0	-0.8505	0.072	0.416	0
CA3	0	0.251914	0.162	0.025	0
COX6C	0	0.4196	0.663	0.5	0
CTHRC1	0	0.791917	0.45	0.06	0
TNFRSF11B	0	-0.670715	0.032	0.421	0
LY6E	0	0.995676	0.646	0.179	0
JAK2	0	0.310097	0.202	0.037	0
VCP	0	0.490479	0.593	0.427	0
TPM2	0	0.401349	0.893	0.811	0
GOLM1	0	0.455374	0.433	0.169	0
CTSL	0	0.828863	0.786	0.545	0
NINJ1	0	0.369104	0.406	0.21	0
FBP1	0	0.495883	0.493	0.294	0
TRIM14	0	0.275796	0.239	0.069	0
ABCA1	0	0.581582	0.512	0.228	0
PALM2-AKAP2	0	-0.548828	0.538	0.784	0
SLC31A2	0	0.341445	0.369	0.179	0
COL27A1	0	-0.403228	0.119	0.365	0
TNC	0	-0.986725	0.609	0.889	0
GSN	0	0.413083	0.933	0.77	0
CERCAM	0	0.721526	0.518	0.139	0
SPTAN1	0	0.341427	0.409	0.224	0
COL5A1	0	1.2605	0.722	0.314	0
PHPT1	0	0.442188	0.69	0.478	0
PTGDS	0	1.64005	0.95	0.561	0
PFKFB3	0	-0.609231	0.572	0.796	0
VIM	0	0.719696	0.921	0.982	0
MRC1	0	1.05508	0.599	0.111	0
PLXDC2	0	0.422338	0.501	0.309	0
ITGB1	0	-0.482965	0.618	0.791	0
CXCL12	0	0.734959	0.62	0.259	0
RASSF4	0	0.765838	0.563	0.163	0
DEPP1	0	-0.464203	0.509	0.67	0
DDX21	0	-0.677049	0.389	0.699	0
PSAP	0	1.06979	0.984	0.991	0
SFTPD	0	0.51015	0.335	0.111	0
ADIRF	0	-0.660844	0.288	0.575	0
ACTA2	0	0.513249	0.743	0.561	0
LIPA	0	0.56957	0.451	0.161	0
IFIT3	0	0.892798	0.511	0.052	0
SCD	0	0.380359	0.362	0.148	0
TRIM8	0	0.343996	0.504	0.316	0
HTRA1	0	0.375196	0.319	0.103	0
PTPRE	0	-0.404093	0.442	0.64	0
BET1L	0	0.321745	0.413	0.218	0
IFITM2	0	-1.04578	0.941	1	0
IRF7	0	0.426856	0.343	0.086	0
CD151	0	0.70313	0.78	0.597	0
TSPAN4	0	0.435824	0.578	0.37	0
CTSD	0	1.86927	0.957	0.969	0
CD81	0	1.15055	0.983	0.805	0
TRIM21	0	0.337968	0.306	0.097	0
TRIM22	0	0.808316	0.741	0.429	0
CAVIN3	0	0.45991	0.482	0.214	0
TPP1	0	0.815206	0.755	0.408	0
ADM	0	-0.792151	0.619	0.893	0
CREB3L1	0	0.279426	0.221	0.05	0
MDK	0	0.424451	0.295	0.039	0
ACP2	0	0.272067	0.255	0.084	0
NR1H3	0	0.427876	0.359	0.101	0
UBE2L6	0	1.04232	0.726	0.265	0
SERPING1	0	0.6977	0.833	0.697	0
MS4A4A	0	0.660715	0.424	0.062	0
MS4A7	0	0.412227	0.424	0.231	0
INCENP	0	0.296192	0.3	0.122	0
SCGB1A1	0	-0.933232	0.13	0.397	0
GANAB	0	0.521729	0.668	0.49	0
PLAAT4	0	0.891377	0.635	0.223	0
PRDX5	0	0.394101	0.498	0.307	0
POLA2	0	0.282976	0.261	0.092	0
CD248	0	0.332268	0.269	0.061	0
PPP1CA	0	0.400787	0.481	0.289	0
NDUFV1	0	0.391605	0.524	0.356	0
UNC93B1	0	0.505459	0.495	0.224	0
TCIRG1	0	0.562609	0.697	0.583	0
FOLR2	0	0.346279	0.228	0.019	0
SLCO2B1	0	0.876778	0.593	0.173	0
PRCP	0	0.407155	0.365	0.139	0
CTSC	0	0.477836	0.897	0.794	0
TMEM123	0	0.358767	0.397	0.196	0
POU2AF1	0	0.743538	0.421	0.025	0
CRYAB	0	-0.490851	0.256	0.486	0
TAGLN	0	-0.518017	0.5	0.717	0
FXYD6	0	0.389798	0.41	0.187	0
MCAM	0	-0.485343	0.366	0.613	0
THY1	0	0.327709	0.303	0.095	0
SORL1	0	-0.573327	0.142	0.456	0
APLP2	0	0.560864	0.901	0.832	0
CCND2	0	0.806193	0.668	0.316	0
PTMS	0	0.374538	0.923	0.831	0
CD4	0	0.607266	0.43	0.078	0
C1S	0	1.16811	0.915	0.624	0
C1R	0	0.748603	0.983	0.888	0
CD163	0	0.884053	0.931	0.879	0
C3AR1	0	0.336486	0.224	0.037	0
A2M	0	0.907894	0.941	0.964	0
CLEC7A	0	0.623325	0.48	0.168	0
H2AFJ	0	0.437953	0.612	0.399	0
MGP	0	0.374134	0.341	0.153	0
RND1	0	-0.253026	0.055	0.182	0
FKBP11	0	0.447781	0.412	0.175	0
TMBIM6	0	0.831337	0.883	0.941	0
NR4A1	0	-0.567087	0.169	0.449	0
KRT7	0	-0.668538	0.639	0.889	0
PFDN5	0	0.455075	0.737	0.628	0
CALCOCO1	0	0.421141	0.434	0.207	0
NFE2	0	-0.351181	0.028	0.241	0
ITGA5	0	-0.506979	0.567	0.699	0
CD63	0	0.377918	0.935	0.991	0
STAT2	0	1.17279	0.739	0.247	0
PTGES3	0	-0.42244	0.943	0.983	0
SHMT2	0	0.333401	0.398	0.209	0
OS9	0	0.397514	0.905	0.812	0
GNS	0	0.499426	0.497	0.25	0
IRAK3	0	-0.393897	0.237	0.443	0
CPM	0	0.785789	0.538	0.148	0
LYZ	0	1.36746	0.885	0.948	0
LUM	0	2.34303	0.973	0.5	0
DCN	0	1.22609	0.998	0.953	0
HSP90B1	0	0.438166	0.428	0.19	0
ISCU	0	0.342894	0.36	0.168	0
ERP29	0	0.611671	0.661	0.357	0
OAS1	0	0.912583	0.549	0.057	0
OAS3	0	0.659134	0.447	0.065	0
OAS2	0	1.27181	0.707	0.101	0
RNF10	0	-0.334851	0.103	0.34	0
OASL	0	0.267283	0.206	0.042	0
HCAR2	0	-0.422569	0.019	0.259	0
ARL6IP4	0	0.556919	0.667	0.5	0
ALOX5AP	0	-0.609691	0.314	0.52	0
HSPH1	0	-0.451175	0.256	0.497	0
POSTN	0	0.33071	0.243	0.077	0
EPSTI1	0	0.749752	0.497	0.073	0
ITM2B	0	0.944371	0.999	0.988	0
TNFSF13B	0	0.25915	0.246	0.079	0
LAMP1	0	0.637486	0.757	0.502	0
GAS6	0	0.387651	0.435	0.217	0
RNASE1	0	1.27414	0.931	0.82	0
MMP14	0	0.964003	0.821	0.394	0
ACIN1	0	0.447815	0.574	0.382	0
PCK2	0	0.262227	0.224	0.058	0
PSME1	0	0.754744	0.759	0.503	0
IRF9	0	0.381779	0.438	0.224	0
GZMB	0	0.368753	0.288	0.116	0
PSMA3	0	0.409255	0.338	0.118	0
SRSF5	0	0.798538	0.74	0.64	0
NPC2	0	1.40311	0.843	0.546	0
CEP128	0	0.395773	0.309	0.077	0
LGMN	0	0.658843	0.558	0.26	0
IFI27	0	2.36052	0.982	0.62	0
IFI27L2	0	0.296673	0.318	0.128	0
SERPINA3	0	-0.462006	0.265	0.531	0
EVL	0	0.466055	0.518	0.305	0
WARS	0	1.27949	0.898	0.525	0
HSP90AA1	0	-1.04233	0.923	0.999	0
TNFAIP2	0	0.453094	0.374	0.172	0
INF2	0	0.428119	0.639	0.474	0
IGHG2	0	3.0151	0.778	0.048	0
IGHA1	0	3.26674	0.979	0.386	0
IGHG3	0	4.35986	0.982	0.122	0
IGHD	0	0.494191	0.156	0.006	0
IGHM	0	3.91288	0.925	0.186	0
IGHJ6	0	0.409851	0.239	0.006	0
IGHJ2	0	0.376678	0.171	0.002	0
IGHV6-1	0	0.319032	0.171	0.009	0
IGHV5-10-1	0	0.593631	0.184	0	0
IGHV1-46	0	0.444459	0.16	0.001	0
THBS1	0	-2.18204	0.746	0.994	0
NUSAP1	0	0.39491	0.26	0.025	0
B2M	0	1.7115	0.956	1	0
SQOR	0	0.472209	0.788	0.657	0
FBN1	0	0.89861	0.781	0.371	0
EID1	0	0.472242	0.771	0.607	0
CCPG1	0	0.306047	0.306	0.124	0
AQP9	0	-0.765484	0.35	0.601	0
PPIB	0	0.493545	0.914	0.963	0
PCLAF	0	0.349308	0.224	0.015	0
HEXA	0	0.854936	0.707	0.303	0
LOXL1	0	0.288012	0.245	0.068	0
PML	0	0.449184	0.518	0.297	0
ISLR	0	0.298568	0.234	0.063	0
COX5A	0	0.599295	0.769	0.594	0
PSMA4	0	0.39131	0.612	0.447	0
CTSH	0	1.29785	0.806	0.403	0
TMED3	0	0.299515	0.257	0.068	0
MFGE8	0	0.547782	0.788	0.588	0
IDH2	0	0.320735	0.312	0.11	0
PRC1	0	0.28579	0.202	0.026	0
GNPTG	0	0.556768	0.65	0.369	0
CLCN7	0	0.332147	0.421	0.228	0
SRRM2	0	0.676108	0.951	0.928	0
HCFC1R1	0	0.345751	0.357	0.153	0
CIITA	0	0.682612	0.54	0.209	0
LITAF	0	-0.456428	0.672	0.834	0
SCNN1G	0	-0.260654	0.087	0.241	0
IL4R	0	-0.595036	0.475	0.757	0
IL21R	0	0.25877	0.182	0.04	0
NUPR1	0	1.27263	0.828	0.425	0
SEPTIN1	0	0.295881	0.229	0.062	0
VKORC1	0	0.307125	0.315	0.129	0
PYCARD	0	0.293183	0.293	0.116	0
MMP2	0	1.27281	0.931	0.511	0
MT2A	0	-0.995663	0.999	0.998	0
MT1A	0	-0.612289	0.05	0.394	0
MT1G	0	0.844746	0.69	0.474	0
MT1X	0	-0.667668	0.807	0.946	0
CCL17	0	0.626994	0.172	0.003	0
ADGRG3	0	-0.282092	0.015	0.187	0
PSMB10	0	0.890354	0.609	0.165	0
MAF	0	0.378286	0.448	0.23	0
COTL1	0	-0.452938	0.625	0.769	0
COX4I1	0	0.413206	0.641	0.499	0
CYBA	0	0.92874	0.874	0.718	0
SERPINF1	0	0.792256	0.725	0.41	0
XAF1	0	0.777056	0.515	0.092	0
RNASEK	0	0.477197	0.599	0.409	0
C17orf49	0	0.433008	0.486	0.266	0
CLEC10A	0	0.349228	0.264	0.052	0
PLSCR3	0	0.467508	0.473	0.217	0
TNFSF13	0	0.652947	0.506	0.16	0
CD68	0	1.19776	0.886	0.578	0
KDM6B	0	-0.35881	0.23	0.442	0
TRAPPC1	0	0.502772	0.528	0.284	0
CCL7	0	0.296418	0.175	0.013	0
CCL11	0	-0.390417	0.023	0.22	0
CCL8	0	0.565007	0.302	0.003	0
CCL13	0	0.933955	0.41	0.014	0
SLFN5	0	0.387614	0.378	0.156	0
CCL5	0	0.372654	0.302	0.111	0
CCL18	0	1.99205	0.833	0.326	0
CCL4	0	0.316186	0.237	0.065	0
LASP1	0	0.610806	0.685	0.388	0
ORMDL3	0	0.434189	0.464	0.221	0
CNP	0	0.445858	0.389	0.125	0
DHX58	0	0.255663	0.233	0.066	0
IFI35	0	0.686385	0.498	0.116	0
VAT1	0	0.51539	0.578	0.307	0
GRN	0	1.10989	0.696	0.281	0
ITGB3	0	-0.296729	0.108	0.279	0
COL1A1	0	3.61905	0.97	0.42	0
SPATA20	0	0.299438	0.293	0.098	0
NME1	0	-0.430344	0.46	0.681	0
SCPEP1	0	1.04797	0.75	0.338	0
MRC2	0	0.608088	0.48	0.151	0
ACE	0	0.668452	0.487	0.115	0
LIMD2	0	0.462646	0.438	0.172	0
JPT1	0	0.425316	0.627	0.444	0
GRB2	0	0.380464	0.447	0.257	0
SRSF2	0	0.52079	0.644	0.526	0
SOCS3	0	-0.391152	0.515	0.714	0
TIMP2	0	0.434075	0.542	0.374	0
LGALS3BP	0	1.6929	0.98	0.653	0
GAA	0	0.682063	0.567	0.193	0
RNF213	0	0.8809	0.793	0.489	0
HEXD	0	0.265436	0.23	0.07	0
PSTPIP2	0	0.500574	0.358	0.153	0
SEC11C	0	0.397936	0.454	0.261	0
CCDC102B	0	0.295302	0.187	0.023	0
CNDP2	0	0.602022	0.875	0.706	0
BSG	0	0.503528	0.906	0.806	0
FSTL3	0	-0.343105	0.423	0.607	0
GPX4	0	0.582406	0.718	0.534	0
CIRBP	0	0.62524	0.868	0.678	0
UQCR11	0	0.679373	0.647	0.363	0
OAZ1	0	0.488839	0.923	0.921	0
GADD45B	0	-0.609218	0.496	0.74	0
TLE5	0	0.442615	0.836	0.673	0
LRG1	0	-0.542992	0.089	0.38	0
C3	0	0.709224	0.78	0.539	0
PET100	0	0.48885	0.607	0.399	0
MCEMP1	0	-0.34105	0.103	0.298	0
ANGPTL4	0	-1.04996	0.351	0.793	0
ICAM1	0	0.661572	0.962	0.826	0
ACP5	0	0.705864	0.438	0.093	0
MAN2B1	0	0.576788	0.496	0.214	0
DNASE2	0	0.3729	0.284	0.055	0
NDUFB7	0	0.496922	0.66	0.445	0
RAB8A	0	0.362656	0.357	0.144	0
BST2	0	1.46049	0.888	0.597	0
IFI30	0	1.48618	0.878	0.759	0
FKBP8	0	0.428727	0.725	0.538	0
COPE	0	0.480871	0.772	0.602	0
SUGP2	0	0.323813	0.22	0.044	0
NDUFA13	0	0.598789	0.785	0.55	0
CEBPA	0	0.328409	0.263	0.057	0
FXYD5	0	0.545115	0.529	0.285	0
IGFLR1	0	0.31293	0.266	0.075	0
U2AF1L4	0	0.264742	0.25	0.087	0
YIF1B	0	0.345945	0.421	0.226	0
ECH1	0	0.562699	0.543	0.276	0
ZFP36	0	-0.431961	0.239	0.494	0
PLD3	0	1.38137	0.733	0.251	0
LTBP4	0	-0.422616	0.484	0.636	0
DEDD2	0	-0.559246	0.284	0.585	0
APOE	0	2.74381	0.838	0.437	0
APOC1	0	0.987009	0.49	0.106	0
APOC2	0	0.584964	0.329	0.036	0
GPR4	0	-0.423264	0.039	0.292	0
CALM3	0	0.47948	0.77	0.562	0
AP2S1	0	0.488651	0.713	0.502	0
NAPA	0	0.56955	0.705	0.46	0
KDELR1	0	0.286874	0.315	0.136	0
PPP1R15A	0	-0.777639	0.675	0.922	0
NUCB1	0	0.605201	0.818	0.698	0
BAX	0	0.440409	0.42	0.202	0
SNRNP70	0	0.443752	0.914	0.87	0
FCGRT	0	1.09681	0.96	0.749	0
RCN3	0	0.3182	0.36	0.176	0
RRAS	0	0.371356	0.589	0.395	0
IL4I1	0	0.508068	0.338	0.042	0
ATF5	0	0.384278	0.301	0.081	0
CLEC11A	0	0.32757	0.247	0.032	0
ETFB	0	0.338107	0.417	0.213	0
SIGLEC10	0	0.89243	0.626	0.245	0
FPR3	0	0.652856	0.427	0.094	0
LILRA5	0	-0.347035	0.073	0.285	0
LAIR1	0	0.712063	0.661	0.352	0
FCAR	0	-0.278704	0.049	0.213	0
SSC5D	0	0.277026	0.207	0.032	0
SIGLEC1	0	0.756297	0.454	0.031	0
CDC25B	0	0.414005	0.478	0.259	0
PCNA	0	0.286932	0.257	0.081	0
GPCPD1	0	-0.363257	0.338	0.515	0
THBD	0	-0.410552	0.252	0.496	0
CD93	0	-0.332852	0.484	0.69	0
CST3	0	0.763604	0.842	0.725	0
CST7	0	-0.355879	0.067	0.26	0
TPX2	0	0.357527	0.239	0.024	0
ERGIC3	0	0.414852	0.637	0.436	0
SAMHD1	0	0.606002	0.495	0.181	0
MAFB	0	0.330643	0.346	0.155	0
MYBL2	0	0.254051	0.172	0.011	0
CTSA	0	0.520553	0.534	0.296	0
PLTP	0	2.00719	0.89	0.378	0
MMP9	0	0.611353	0.422	0.15	0
CD40	0	0.631637	0.597	0.357	0
ZBP1	0	0.36226	0.253	0.032	0
NPEPL1	0	0.528325	0.471	0.194	0
CTSZ	0	1.38301	0.943	0.675	0
PPDPF	0	0.473465	0.894	0.787	0
LIME1	0	0.318969	0.28	0.09	0
JAM2	0	0.417482	0.335	0.139	0
CBR1	0	0.31592	0.338	0.153	0
ETS2	0	-0.851117	0.408	0.772	0
MX2	0	0.521919	0.442	0.16	0
MX1	0	0.733107	0.457	0.067	0
CSTB	0	0.806109	0.807	0.686	0
SUMO3	0	0.38338	0.588	0.392	0
ITGB2	0	1.20357	0.905	0.571	0
COL6A1	0	0.654017	0.61	0.285	0
COL6A2	0	0.841484	0.877	0.587	0
ADA2	0	0.61105	0.452	0.118	0
CLDN5	0	-0.468732	0.568	0.77	0
COMT	0	0.454261	0.671	0.493	0
IGLV6-57	0	0.536999	0.242	0.002	0
IGLV9-49	0	0.395979	0.132	0.007	0
IGLV3-1	0	2.48986	0.762	0.056	0
DERL3	0	0.550371	0.339	0.03	0
XBP1	0	1.73227	0.919	0.597	0
TCN2	0	0.555872	0.442	0.123	0
HMOX1	0	-0.525497	0.473	0.627	0
MCM5	0	0.38803	0.331	0.106	0
MB	0	-0.250986	0.002	0.11	0
APOL6	0	0.66531	0.503	0.144	0
MYH9	0	-0.453193	0.923	0.954	0
TXN2	0	0.447662	0.481	0.242	0
CSF2RB	0	0.448525	0.42	0.203	0
LGALS1	0	0.886076	0.844	0.755	0
H1F0	0	0.507633	0.39	0.104	0
APOBEC3C	0	0.304089	0.247	0.047	0
NAGA	0	0.396194	0.348	0.133	0
CYB5R3	0	0.525908	0.832	0.635	0
TSPO	0	0.736917	0.699	0.454	0
FBLN1	0	0.559619	0.825	0.644	0
TYMP	0	0.701859	0.694	0.373	0
ODF3B	0	0.407134	0.431	0.191	0
SHANK3	0	-0.577943	0.396	0.686	0
CD99	0	0.405346	0.883	0.827	0
PRDX4	0	0.53165	0.552	0.306	0
CYBB	0	1.0898	0.734	0.399	0
NDUFB11	0	0.422309	0.597	0.396	0
TIMP1	0	-1.00996	0.999	1	0
PIM2	0	0.338991	0.245	0.035	0
MAGED1	0	0.488512	0.436	0.169	0
VSIG4	0	1.53752	0.924	0.565	0
ITM2A	0	0.343799	0.386	0.193	0
SH3BGRL	0	0.756673	0.67	0.337	0
TCEAL8	0	0.371484	0.424	0.209	0
BEX3	0	0.575748	0.761	0.516	0
LAMP2	0	0.507207	0.565	0.314	0
ZDHHC9	0	-0.357859	0.253	0.461	0
GPC3	0	-0.302274	0.287	0.485	0
BGN	0	1.03803	0.775	0.535	0
SSR4	0	0.527448	0.665	0.497	0
RENBP	0	0.380011	0.35	0.142	0
ZNF410	0	-0.317748	0.01	0.227	0
SERPINE2	7.16918e-308	-0.382855	0.101	0.241	1.16628e-303
PGK1	3.32516e-307	-0.321896	0.27	0.447	5.40937e-303
CHKB	5.65795e-307	0.381793	0.408	0.233	9.20436e-303
DPT	5.72168e-307	0.334671	0.236	0.081	9.30803e-303
NDUFB2	2.32853e-306	0.360289	0.504	0.328	3.78805e-302
LRRC32	6.14239e-306	-0.335771	0.406	0.589	9.99245e-302
INMT	1.38955e-305	-0.613355	0.337	0.484	2.26051e-301
ANPEP	3.56189e-305	-0.362221	0.349	0.528	5.79448e-301
CAVIN1	1.06167e-304	-0.334103	0.83	0.922	1.72713e-300
ST6GAL1	3.58089e-304	0.250691	0.219	0.068	5.82539e-300
MICAL2	6.84567e-304	-0.317163	0.341	0.523	1.11365e-299
XPO1	3.27856e-303	0.338543	0.301	0.135	5.33355e-299
ATP2A3	7.10248e-303	0.286301	0.243	0.087	1.15543e-298
SLA	1.0491e-300	-0.347892	0.341	0.515	1.70668e-296
UBXN6	1.17883e-300	0.36999	0.66	0.512	1.91771e-296
ATP13A3	1.49596e-299	-0.287492	0.207	0.377	2.43363e-295
SPON2	1.58327e-299	0.31886	0.38	0.199	2.57566e-295
TRIP6	5.05334e-299	0.306659	0.41	0.228	8.22078e-295
PLAUR	5.2672e-299	-0.360306	0.73	0.838	8.56868e-295
NAA38	1.84681e-298	0.261419	0.291	0.123	3.00438e-294
RBM33	4.4995e-297	0.271309	0.239	0.084	7.31978e-293
CXCL3	6.864e-295	0.325398	0.196	0.055	1.11663e-290
ZNF384	9.26094e-295	0.289675	0.261	0.103	1.50657e-290
FAM20C	1.65796e-294	0.288345	0.324	0.152	2.69717e-290
TYROBP	1.96199e-294	0.425819	0.863	0.78	3.19177e-290
CRIP1	3.08582e-294	0.321227	0.395	0.217	5.02001e-290
ADAR	5.47405e-294	0.344796	0.537	0.365	8.90518e-290
ABCA7	5.79106e-294	0.351896	0.326	0.159	9.42089e-290
IGF1	2.98715e-293	0.317288	0.393	0.206	4.85949e-289
CD34	5.61386e-293	0.303352	0.332	0.157	9.13263e-289
NDNF	6.02451e-293	0.308161	0.288	0.125	9.80068e-289
MARCKS	1.08526e-292	0.317577	0.948	0.882	1.76551e-288
SCARB2	1.71864e-292	0.373957	0.556	0.396	2.79588e-288
SLIT3	3.66925e-292	0.29759	0.267	0.108	5.96913e-288
SEC22B	1.71314e-291	0.357584	0.539	0.37	2.78693e-287
PALLD	3.53711e-291	0.322655	0.346	0.174	5.75417e-287
ISG20	1.30159e-290	0.361697	0.526	0.356	2.11743e-286
CSGALNACT2	3.96076e-289	-0.346797	0.341	0.51	6.44336e-285
PIK3IP1	4.00845e-289	0.338252	0.366	0.194	6.52094e-285
BLVRA	1.8831e-288	0.296956	0.313	0.146	3.06342e-284
SLC15A3	2.79086e-288	0.309098	0.399	0.223	4.54018e-284
ATF6B	4.42842e-288	0.306786	0.355	0.183	7.20416e-284
CHCHD10	2.47459e-287	0.263629	0.309	0.14	4.02566e-283
KCTD12	1.20558e-286	0.344766	0.626	0.463	1.96124e-282
IGFBP5	3.5079e-286	0.502109	0.516	0.346	5.70665e-282
UNC50	2.43908e-285	0.277013	0.275	0.115	3.96789e-281
RGCC	4.48859e-285	0.492043	0.533	0.386	7.30204e-281
LTA4H	5.78462e-284	0.321094	0.378	0.207	9.41041e-280
LTBP3	8.05303e-283	0.323706	0.49	0.31	1.31007e-278
CAPZB	1.05535e-282	0.44979	0.779	0.746	1.71684e-278
SLC39A14	1.08908e-280	-0.327646	0.391	0.568	1.77171e-276
ITPR2	8.7649e-280	0.315612	0.316	0.153	1.42587e-275
ATP5F1D	1.41e-279	0.361455	0.56	0.403	2.2938e-275
FLT3LG	3.35199e-279	0.263943	0.243	0.092	5.45302e-275
HMG20B	4.81487e-279	0.309028	0.44	0.265	7.83284e-275
PLP2	4.85689e-279	-0.304018	0.277	0.447	7.90118e-275
CENPT	5.76273e-279	0.330706	0.471	0.299	9.3748e-275
ORMDL1	9.97604e-279	0.317741	0.353	0.186	1.6229e-274
MVP	1.31306e-277	0.342997	0.548	0.382	2.13609e-273
CDH11	3.51794e-277	0.401229	0.491	0.333	5.72299e-273
CYBC1	1.7661e-276	0.339843	0.466	0.299	2.87309e-272
DDX5	3.02462e-275	0.451274	0.867	0.919	4.92045e-271
ADAMTS1	4.42169e-275	-0.332189	0.306	0.477	7.19321e-271
AHR	1.10231e-274	0.269381	0.249	0.098	1.79324e-270
CD37	2.62641e-274	0.354986	0.546	0.384	4.27265e-270
BSCL2	3.08622e-274	0.265927	0.299	0.137	5.02066e-270
BMP1	3.49623e-274	0.257074	0.255	0.101	5.68767e-270
CIAO2A	4.89942e-274	0.251004	0.243	0.092	7.97038e-270
MCM6	1.82768e-273	0.271492	0.264	0.11	2.97327e-269
CHD4	2.3151e-273	0.359109	0.421	0.256	3.7662e-269
ATP5MC3	4.26068e-273	0.356043	0.498	0.339	6.93127e-269
ANKRD1	6.91602e-273	-0.299993	0.142	0.288	1.1251e-268
BCL2A1	1.79306e-272	-0.39823	0.316	0.47	2.91694e-268
ANXA5	2.26316e-272	-0.437732	0.762	0.849	3.68171e-268
CLU	8.45553e-272	0.616671	0.91	0.86	1.37555e-267
CCND3	1.23252e-271	0.298302	0.411	0.238	2.00506e-267
COX6B1	1.43176e-271	0.342657	0.786	0.676	2.32919e-267
TMEM106A	9.88735e-271	0.297877	0.328	0.164	1.60847e-266
MTG1	2.6195e-270	0.30908	0.417	0.246	4.26141e-266
SNX2	9.8059e-269	0.305143	0.367	0.2	1.59522e-264
F2R	2.02846e-268	0.253554	0.285	0.126	3.2999e-264
SUMF2	5.85164e-268	0.282309	0.385	0.214	9.51945e-264
NME3	9.03406e-268	0.291456	0.387	0.216	1.46966e-263
ZNF428	7.85425e-265	0.266137	0.347	0.18	1.27773e-260
CHPF	1.58684e-264	0.297515	0.356	0.19	2.58147e-260
STIMATE	2.33529e-264	0.27425	0.354	0.187	3.79904e-260
ARHGAP26	4.78924e-264	-0.250676	0.141	0.284	7.79114e-260
EEF2	5.23432e-263	0.33151	0.99	0.988	8.51519e-259
CHURC1	8.67399e-263	0.351272	0.46	0.301	1.41108e-258
REX1BD	3.28374e-262	0.282389	0.404	0.233	5.34199e-258
PAFAH1B2	1.03832e-260	0.332677	0.361	0.201	1.68914e-256
SMIM4	1.18882e-260	0.276319	0.345	0.18	1.93397e-256
EMC10	2.29956e-260	0.290921	0.432	0.261	3.74092e-256
ADD1	2.88628e-260	0.390244	0.467	0.314	4.69541e-256
PDLIM2	1.64039e-259	0.325008	0.529	0.367	2.66858e-255
MIF	2.87399e-259	0.395299	0.781	0.742	4.6754e-255
CD99L2	1.5931e-258	0.261509	0.343	0.177	2.59166e-254
STC2	1.97375e-258	-0.256831	0.192	0.348	3.2109e-254
NUMA1	2.40487e-258	0.310854	0.531	0.365	3.91224e-254
ECHS1	2.69639e-258	0.318927	0.499	0.337	4.38649e-254
SELE	3.97255e-258	0.383016	0.144	0.03	6.46255e-254
PLIN3	7.15383e-258	0.263605	0.325	0.163	1.16379e-253
IER3	6.64718e-257	0.481877	0.593	0.471	1.08136e-252
NPL	5.68729e-256	0.255998	0.256	0.108	9.25208e-252
PTPA	2.31217e-255	0.280851	0.404	0.235	3.76144e-251
PNO1	2.39956e-255	-0.268534	0.211	0.365	3.90361e-251
TMEM30A	2.69859e-255	0.302183	0.402	0.237	4.39006e-251
TXN	5.54673e-254	0.382963	0.776	0.68	9.02342e-250
PDIA4	5.82905e-254	0.370237	0.707	0.609	9.4827e-250
SRGN	9.46201e-254	-0.573196	0.833	0.918	1.53928e-249
REXO2	9.39046e-253	0.337346	0.671	0.538	1.52764e-248
AK1	1.78462e-252	0.311691	0.492	0.328	2.90321e-248
SFTA3	2.50396e-252	0.255396	0.208	0.073	4.07344e-248
NRP1	6.5676e-250	0.39406	0.539	0.394	1.06842e-245
SDC1	7.09449e-250	0.310656	0.383	0.216	1.15413e-245
VPS45	3.21664e-248	0.253882	0.283	0.132	5.23283e-244
ARHGAP15	1.1668e-247	0.29204	0.223	0.087	1.89815e-243
ARHGAP18	1.63165e-247	0.310845	0.431	0.27	2.65437e-243
PCED1A	1.85645e-246	0.354806	0.417	0.261	3.02008e-242
NMRAL1	4.82573e-246	0.255584	0.34	0.18	7.85049e-242
MBOAT7	8.17698e-246	-0.269518	0.298	0.463	1.33023e-241
SMCO4	1.57919e-245	0.261652	0.306	0.152	2.56902e-241
PTPN6	5.21997e-245	0.322528	0.43	0.271	8.49185e-241
PGGHG	7.16177e-245	-0.310171	0.358	0.519	1.16508e-240
TPGS2	1.10121e-244	0.253523	0.315	0.159	1.79145e-240
S100A11	3.10457e-244	-0.323045	0.939	0.958	5.05052e-240
CITED2	5.05436e-244	0.275377	0.344	0.186	8.22243e-240
STAB1	2.29532e-243	0.401548	0.511	0.368	3.73402e-239
PLBD2	1.23252e-242	0.250494	0.309	0.155	2.00506e-238
PDHB	3.72072e-242	0.269968	0.365	0.204	6.05286e-238
LMF2	5.15468e-242	0.261298	0.347	0.189	8.38564e-238
RALB	6.45945e-242	-0.277103	0.252	0.408	1.05082e-237
VPS16	1.25027e-241	0.279512	0.303	0.152	2.03394e-237
MGST3	1.81834e-241	0.273772	0.379	0.217	2.95808e-237
STX16	2.91208e-240	0.378592	0.461	0.315	4.73738e-236
RNH1	5.22446e-240	0.313346	0.604	0.459	8.49915e-236
RBM25	6.94442e-240	0.3181	0.37	0.215	1.12972e-235
ANAPC5	7.72933e-240	0.271102	0.278	0.132	1.25741e-235
ATP13A1	1.43864e-239	0.270286	0.321	0.167	2.34038e-235
SEC31A	1.17349e-238	0.318394	0.446	0.289	1.90903e-234
POLR2G	2.78369e-238	0.30635	0.474	0.318	4.5285e-234
ABCG1	1.1949e-236	0.260682	0.339	0.183	1.94387e-232
BAG3	2.2093e-236	-0.280168	0.298	0.456	3.59409e-232
BMP2K	3.48132e-236	0.279705	0.316	0.165	5.66341e-232
RBX1	4.07986e-236	0.329394	0.606	0.467	6.63712e-232
DENND2D	1.15359e-235	0.274324	0.327	0.174	1.87666e-231
RARRES1	6.77932e-235	0.820232	0.456	0.309	1.10286e-230
ATRAID	1.45808e-234	0.262016	0.316	0.165	2.372e-230
ABI3BP	1.64802e-234	0.311889	0.365	0.209	2.681e-230
TRAM1	1.47371e-233	0.334123	0.667	0.541	2.39743e-229
LMAN1	3.01776e-233	0.357307	0.511	0.371	4.90929e-229
DNPEP	2.50041e-232	0.290738	0.485	0.326	4.06766e-228
FNBP1	3.11528e-232	0.339302	0.483	0.335	5.06793e-228
ACO2	8.05229e-232	0.265868	0.394	0.234	1.30995e-227
LMO2	1.32445e-231	0.254098	0.313	0.162	2.15461e-227
PSMB7	1.97862e-231	0.333491	0.504	0.355	3.21882e-227
TBC1D2B	2.06407e-231	0.277081	0.327	0.176	3.35783e-227
RNPEP	4.26137e-231	0.269996	0.398	0.24	6.9324e-227
STK17B	7.45056e-231	0.37936	0.356	0.211	1.21206e-226
CDH5	2.41469e-230	-0.270386	0.519	0.689	3.92822e-226
BAG1	5.24134e-230	-0.267494	0.388	0.546	8.52661e-226
SCP2	2.6844e-229	0.276926	0.374	0.219	4.36699e-225
HMGN4	1.50252e-227	0.281406	0.421	0.265	2.4443e-223
CD47	1.09225e-226	0.262433	0.328	0.178	1.77687e-222
LILRB2	1.15044e-225	-0.28172	0.305	0.457	1.87154e-221
CD46	9.54498e-224	0.26094	0.325	0.176	1.55278e-219
ALG5	1.75394e-223	0.304227	0.455	0.303	2.85331e-219
TNFRSF1B	5.02111e-223	-0.274738	0.336	0.491	8.16835e-219
PRNP	1.21178e-222	0.334666	0.546	0.416	1.97133e-218
TRIM47	4.71696e-222	0.286877	0.329	0.182	7.67355e-218
WNK1	9.75016e-222	0.381787	0.734	0.648	1.58616e-217
C16orf58	2.29919e-221	0.271119	0.444	0.286	3.74032e-217
MCRIP1	1.09621e-220	0.292845	0.524	0.376	1.78332e-216
ITGA4	1.13758e-220	0.266155	0.248	0.114	1.85061e-216
IGBP1	1.9632e-220	0.251342	0.324	0.175	3.19374e-216
ITGAX	2.70414e-220	-0.325548	0.525	0.66	4.3991e-216
CORO1A	3.00838e-220	0.381883	0.562	0.435	4.89404e-216
HAGH	7.28113e-220	0.277581	0.387	0.234	1.18449e-215
SH3PXD2A	9.1568e-220	0.261513	0.368	0.216	1.48963e-215
SLC38A2	5.43596e-219	0.250603	0.311	0.163	8.84322e-215
S100A4	7.04157e-219	0.307694	0.854	0.771	1.14552e-214
IFFO1	8.40196e-218	0.25082	0.306	0.161	1.36683e-213
TMX1	1.51169e-217	0.304979	0.598	0.464	2.45922e-213
AGPAT2	6.78058e-217	0.255392	0.362	0.211	1.10306e-212
SLPI	9.41371e-217	-0.284515	0.194	0.34	1.53142e-212
MDFI	2.03413e-216	0.252586	0.269	0.131	3.30913e-212
NADK	3.93746e-216	0.281563	0.327	0.184	6.40546e-212
SFXN1	1.55764e-215	0.250603	0.242	0.11	2.53398e-211
ACAA1	5.47146e-215	0.3017	0.435	0.287	8.90097e-211
SH3GLB2	2.00231e-214	0.25974	0.4	0.247	3.25736e-210
PGLS	3.17103e-214	0.25605	0.35	0.202	5.15863e-210
NPLOC4	9.94996e-214	0.255395	0.285	0.146	1.61866e-209
ATP6AP2	1.0094e-213	0.285776	0.394	0.246	1.64209e-209
FCER1G	1.86127e-213	0.343634	0.851	0.781	3.02792e-209
C5AR1	7.79687e-213	-0.279838	0.258	0.404	1.26839e-208
NCL	9.08514e-213	-0.274028	0.836	0.894	1.47797e-208
CBFB	1.46541e-212	0.396279	0.479	0.351	2.38394e-208
SPPL2A	2.7686e-211	0.251357	0.298	0.157	4.50396e-207
ACTR3	4.79479e-211	-0.335506	0.722	0.792	7.80016e-207
DNMT1	6.24137e-211	0.256611	0.354	0.206	1.01535e-206
SH3BP1	3.60044e-209	0.26739	0.28	0.144	5.85719e-205
MDM4	4.87811e-209	0.339874	0.403	0.263	7.9357e-205
DYSF	5.74446e-209	-0.306598	0.432	0.57	9.34509e-205
CCL21	9.12988e-209	0.667563	0.382	0.242	1.48525e-204
TSPYL1	2.0338e-208	0.265606	0.445	0.293	3.30858e-204
PLXNB2	3.37332e-208	0.284262	0.8	0.697	5.48771e-204
ATP6AP1	5.8165e-208	0.277409	0.418	0.27	9.46228e-204
MYADM	8.34598e-208	-0.289305	0.291	0.431	1.35772e-203
PSMB5	1.92968e-207	0.261069	0.393	0.244	3.13921e-203
GHITM	2.82237e-207	0.305265	0.364	0.223	4.59143e-203
LAMTOR1	3.06788e-207	0.267036	0.463	0.312	4.99083e-203
AP2A2	6.49261e-207	0.288657	0.552	0.411	1.05622e-202
NPNT	1.66732e-206	0.267861	0.277	0.143	2.7124e-202
SF3B5	7.39388e-206	0.344601	0.569	0.45	1.20284e-201
FKBP10	4.62584e-205	0.365058	0.551	0.426	7.52532e-201
SHISA5	8.45552e-205	0.290127	0.503	0.362	1.37554e-200
ATP6V1B2	3.09231e-204	0.318666	0.689	0.585	5.03057e-200
CXCR4	1.26194e-203	-0.304829	0.423	0.567	2.05292e-199
WIPF1	4.20679e-202	0.30341	0.616	0.486	6.8436e-198
HCLS1	1.1455e-200	0.318637	0.558	0.424	1.8635e-196
EIF1B	6.07528e-200	-0.272423	0.403	0.543	9.88326e-196
TGFB1	1.93257e-199	0.282422	0.477	0.334	3.14391e-195
ARFGAP1	3.62039e-199	0.270647	0.369	0.227	5.88965e-195
SERINC1	5.59371e-199	0.25335	0.34	0.199	9.09984e-195
TCF25	6.03799e-199	0.296855	0.67	0.555	9.8226e-195
GLG1	1.49959e-198	0.289956	0.502	0.363	2.43953e-194
SLC4A1	1.37154e-197	0.322595	0.128	0.033	2.23123e-193
YIPF3	4.05555e-195	0.265505	0.501	0.358	6.59756e-191
PABPC1L	4.94753e-195	0.255006	0.355	0.214	8.04865e-191
NUCB2	7.57946e-195	0.252068	0.287	0.155	1.23303e-190
TSC22D3	1.38086e-194	-0.276251	0.53	0.659	2.24638e-190
CTNNB1	1.55256e-194	0.309963	0.687	0.59	2.52571e-190
TAF10	2.30781e-194	0.294449	0.555	0.426	3.75435e-190
CDK6	7.04627e-194	0.268718	0.436	0.293	1.14629e-189
PIN1	1.3447e-193	0.25137	0.361	0.221	2.18757e-189
ARHGEF1	2.07893e-193	0.491166	0.583	0.493	3.38201e-189
PSMA5	1.33311e-191	0.29796	0.448	0.313	2.16871e-187
SLC34A2	2.89004e-191	0.544355	0.645	0.569	4.70152e-187
PDGFB	1.71996e-190	-0.25581	0.367	0.514	2.79803e-186
SELPLG	2.33591e-190	0.264427	0.431	0.289	3.80006e-186
CNPY3	5.51022e-189	0.272046	0.52	0.384	8.96403e-185
C7	1.76069e-188	0.375147	0.738	0.651	2.86429e-184
ILK	1.92665e-188	0.270535	0.356	0.22	3.13427e-184
ATP6V0B	5.1889e-187	0.297048	0.709	0.613	8.44131e-183
NDUFA1	3.01059e-186	0.262769	0.455	0.315	4.89763e-182
TUBB6	8.10894e-186	-0.252074	0.376	0.519	1.31916e-181
CCL19	2.0807e-185	0.307622	0.504	0.352	3.38488e-181
SEL1L	8.09923e-185	0.28453	0.398	0.264	1.31758e-180
SPAG7	5.29638e-184	0.251082	0.387	0.249	8.61614e-180
NCSTN	2.27663e-183	0.257563	0.457	0.317	3.70362e-179
CCAR1	5.55058e-182	0.302271	0.377	0.248	9.02968e-178
SYMPK	4.24196e-181	0.259492	0.352	0.219	6.90083e-177
LBH	1.43712e-180	0.347649	0.645	0.526	2.33791e-176
HILPDA	3.19447e-180	0.397589	0.604	0.493	5.19676e-176
TGFBR2	4.75174e-180	0.338771	0.751	0.669	7.73012e-176
IL2RG	6.61427e-179	0.322048	0.442	0.312	1.07601e-174
CSTF3	1.73966e-178	0.263605	0.358	0.226	2.83008e-174
PRKCSH	1.8788e-178	0.268029	0.433	0.301	3.05644e-174
ATP6V0D1	7.17846e-178	0.273159	0.515	0.384	1.16779e-173
P4HB	1.76725e-177	0.281652	0.761	0.661	2.87496e-173
MNDA	3.14485e-177	0.260267	0.285	0.159	5.11604e-173
OGFR	1.76831e-175	0.278119	0.368	0.239	2.87668e-171
GSTP1	3.66796e-175	0.261898	0.929	0.89	5.96704e-171
HMGB1	4.06993e-175	0.332728	0.485	0.367	6.62097e-171
SEPTIN2	1.44414e-174	0.335235	0.775	0.75	2.34932e-170
TAGLN2	4.73506e-174	0.297546	0.985	0.983	7.70299e-170
UQCRB	5.81105e-174	0.293994	0.585	0.477	9.45341e-170
MYO15B	2.38626e-173	0.269961	0.399	0.266	3.88197e-169
ARPC4	2.79167e-173	0.303377	0.748	0.677	4.54149e-169
EIF1	8.9976e-173	-0.252809	0.46	0.597	1.46373e-168
TMEM59	2.74156e-172	0.281191	0.473	0.347	4.45998e-168
LGALS3	7.14676e-172	0.270736	0.457	0.328	1.16264e-167
MGAT1	1.47769e-171	0.325675	0.58	0.483	2.4039e-167
C1orf122	2.97606e-171	0.25143	0.49	0.357	4.84145e-167
HNRNPUL2	1.22284e-170	0.264157	0.513	0.386	1.98932e-166
ALDH3A2	1.99679e-169	0.262218	0.38	0.25	3.24837e-165
VPS13B	7.76199e-169	0.282616	0.314	0.192	1.26272e-164
ATP5F1A	7.9915e-169	0.267005	0.45	0.323	1.30006e-164
NDUFA2	8.51075e-169	0.261818	0.528	0.401	1.38453e-164
ANXA6	1.09413e-168	0.309316	0.495	0.378	1.77992e-164
TUFM	2.55604e-168	0.255022	0.547	0.418	4.15816e-164
DCAF7	3.78579e-167	0.253623	0.53	0.402	6.15873e-163
BCAM	5.6571e-167	0.27453	0.398	0.268	9.20296e-163
TRAPPC5	5.93507e-166	0.264874	0.528	0.405	9.65516e-162
SF3B2	1.12266e-165	0.298821	0.554	0.441	1.82634e-161
ARHGDIB	4.64186e-163	0.255559	0.706	0.589	7.55138e-159
CCNI	3.36039e-161	-0.256751	0.486	0.613	5.46668e-157
DENND4B	9.39006e-161	0.290832	0.346	0.226	1.52757e-156
USF2	8.69179e-160	0.258472	0.592	0.477	1.41398e-155
NUCKS1	2.6465e-159	0.337679	0.625	0.549	4.30533e-155
UBXN4	7.47442e-159	0.262521	0.345	0.224	1.21594e-154
TLR2	3.55973e-158	-0.289712	0.424	0.547	5.79097e-154
STAG1	4.07893e-158	0.257619	0.292	0.174	6.6356e-154
DPYD	1.15073e-157	0.298616	0.396	0.278	1.87201e-153
IKZF1	3.58425e-155	0.304488	0.438	0.32	5.83086e-151
UQCRC1	1.26387e-154	0.258779	0.469	0.349	2.05607e-150
RAB5IF	1.81228e-154	0.306499	0.65	0.57	2.94822e-150
MFSD10	2.28614e-154	0.260853	0.464	0.343	3.71909e-150
CLTC	9.61338e-153	0.264603	0.481	0.366	1.5639e-148
RABAC1	3.31636e-152	0.261662	0.529	0.416	5.39505e-148
NUP62	7.4192e-152	0.253767	0.474	0.354	1.20696e-147
YPEL3	2.46984e-151	-0.262683	0.413	0.535	4.01794e-147
COX8A	9.8538e-151	0.25406	0.655	0.551	1.60302e-146
ID2	2.59676e-150	0.27452	0.508	0.393	4.22442e-146
FUS	3.01877e-150	0.353291	0.646	0.584	4.91094e-146
SELENOH	1.78783e-148	0.254042	0.505	0.39	2.90845e-144
CMTM6	7.86557e-147	0.295002	0.524	0.42	1.27957e-142
GTF2I	4.32542e-145	0.257997	0.58	0.476	7.03659e-141
FYB1	1.19599e-144	0.259422	0.359	0.241	1.94564e-140
AFF1	1.43787e-144	0.250237	0.404	0.286	2.33912e-140
CORO1C	3.98088e-144	-0.276982	0.473	0.578	6.4761e-140
BPTF	2.9313e-140	0.265041	0.381	0.268	4.76864e-136
TGOLN2	4.32088e-140	0.265385	0.647	0.568	7.02921e-136
CALCRL	9.26562e-140	0.253232	0.338	0.224	1.50733e-135
RAB11A	4.24467e-139	0.261561	0.472	0.36	6.90522e-135
LRP10	1.03271e-133	0.255478	0.653	0.563	1.68001e-129
DNM2	1.38781e-133	0.287331	0.547	0.45	2.25769e-129
SLC9A3R2	3.4181e-133	0.282014	0.618	0.521	5.56056e-129
LAPTM5	6.66792e-133	0.369367	0.932	0.934	1.08474e-128
CSNK2B	2.08987e-131	0.292615	0.507	0.412	3.39981e-127
SRSF1	3.23429e-131	0.336018	0.688	0.663	5.26155e-127
CFD	4.47727e-130	0.305696	0.785	0.739	7.28363e-126
UQCRQ	3.57957e-129	0.266867	0.635	0.563	5.82325e-125
EIF4A2	5.07774e-129	0.262098	0.638	0.561	8.26047e-125
CYTH1	5.60516e-128	0.292735	0.444	0.346	9.11847e-124
MFAP4	3.86333e-127	0.446403	0.533	0.481	6.28487e-123
MAPKAPK2	4.94031e-127	0.29446	0.459	0.357	8.0369e-123
SEC61A1	2.11406e-126	0.280186	0.593	0.513	3.43915e-122
SRRT	7.63428e-126	0.287268	0.573	0.486	1.24194e-121
SSR2	1.86183e-124	0.285938	0.599	0.531	3.02883e-120
PTGIS	1.26607e-121	-0.25053	0.248	0.353	2.05964e-117
SON	1.55973e-121	0.282814	0.695	0.644	2.53737e-117
LAMA4	1.06443e-112	0.254443	0.567	0.476	1.73162e-108
DBNL	3.3662e-111	0.257169	0.492	0.403	5.47613e-107
NAPSA	7.29955e-110	0.266022	0.349	0.248	1.18749e-105
NAIP	3.99443e-100	-0.258292	0.415	0.5	6.49813e-96
U2AF2	3.39733e-96	0.261986	0.499	0.426	5.52677e-92
C1orf116	1.54284e-91	0.261499	0.309	0.226	2.50989e-87
MED15	4.73222e-90	0.258209	0.469	0.394	7.69838e-86
CFLAR	2.24601e-76	0.251859	0.502	0.439	3.65381e-72
RAB7A	3.97383e-76	0.261854	0.621	0.581	6.46463e-72
NFKB2	3.93912e-74	0.332718	0.568	0.533	6.40817e-70
ERH	1.13835e-72	0.259725	0.635	0.594	1.85187e-68
GRK2	1.77879e-57	0.278472	0.538	0.505	2.89374e-53
CRISPLD2	3.85528e-48	0.292181	0.701	0.702	6.27177e-44
GREM1	5.76389e-46	-0.276932	0.16	0.213	9.37669e-42
SCGB3A2	8.57849e-41	-0.271404	0.186	0.246	1.39555e-36
IGFBP4	1.14e-25	0.480507	0.508	0.481	1.85456e-21
NFKBIA	1.62515e-06	0.484462	0.69	0.772	0.026438
