## Supplementary Table 8 for "Dual spatially resolved transcriptomics for SARS-CoV-2 host-pathogen colocalization studies in humans"

### Sheet: sub-cluster_1
gene	p_val	avg_log2FC	pct.1	pct.2	p_val_adj	cell type	comment
AGER	6.83969e-50	0.88893	0.924	0.853	1.11275e-45	Alveolar type 1 cells
COL1A1	1.67887e-29	0.681384	0.772	0.558	2.73135e-25	Fibroblasts, smooth muscle cells
AQP1	6.38432e-41	0.67404	0.783	0.566	1.03867e-36	Endothelial cells, alveolar type 2 cells
COL3A1	7.21087e-36	0.66603	0.863	0.642	1.17314e-31	Fibroblasts, smooth muscle cells
APOE	4.94985e-28	0.650063	0.764	0.557	8.05291e-24	(Macrophages, fibroblasts)
TIMP3	1.18366e-48	0.646161	0.934	0.818	1.92569e-44	Smooth muscle cells, fibroblasts
COL1A2	2.57224e-36	0.645609	0.889	0.717	4.18477e-32	Fibroblasts, smooth muscle cells
C1QB	4.0163e-29	0.640667	0.861	0.722	6.53412e-25	Macrophages
CCL18	5.50715e-23	0.623342	0.703	0.525	8.95958e-19	Macrophages
C1QC	1.14085e-31	0.610845	0.864	0.672	1.85605e-27	Macrophages
IGKV4-1	2.5065e-19	0.586827	0.629	0.408	4.07783e-15	Plasma cells
IGHG2	7.67124e-22	0.586115	0.603	0.363	1.24803e-17	Plasma cells, B-cells
IFI27	3.20297e-33	0.584686	0.88	0.709	5.21091e-29	Endothelial cells
SPARC	5.40057e-42	0.582134	0.985	0.893	8.78619e-38	Smooth muscle cells, fibroblasts, endothelial cells
SFTPD	1.40596e-38	0.580829	0.536	0.254	2.28736e-34	Alveolar type 2 cells
NAPSA	2.24678e-39	0.580501	0.627	0.378	3.65529e-35	Alveolar type 2 cells
SPP1	2.44445e-12	0.561834	0.697	0.611	3.97688e-08		Low expression in all lung cell types
IGHA1	4.25699e-26	0.529165	0.792	0.594	6.92569e-22	Plasma cells, B-cells
SFTPC	4.65791e-18	0.516385	0.541	0.363	7.57796e-14	Alveolar type 2 cells
FN1	1.87835e-29	0.513593	0.991	0.944	3.05589e-25	Fibroblasts, smooth muscle cells
LUM	1.20525e-29	0.51264	0.815	0.6	1.96082e-25	Fibroblasts
IGKC	9.48162e-25	0.509093	0.845	0.678	1.54256e-20	Plasma cells, B-cells
HLA-DRA	2.54336e-21	0.502212	0.805	0.694	4.1378e-17	Monocytes, macrophages, B-cells
CD74	3.97279e-30	0.498889	0.986	0.979	6.46334e-26	Monocytes, B-cells, macrophages
GPRC5A	1.5343e-18	0.497483	0.869	0.835	2.49616e-14	Alveolar type 1 cells, club cells
EMP2	1.24604e-22	0.487161	0.576	0.41	2.02718e-18	Alveolar type 1 cells
IGHM	1.15401e-18	0.48561	0.684	0.478	1.87745e-14	Plasma cells, B-cells
CTSB	2.41059e-29	0.478801	0.97	0.92	3.92178e-25	Macrophages
CTSD	2.42968e-18	0.473971	0.973	0.981	3.95285e-14	Macrophages
VSIG4	4.15399e-21	0.473707	0.793	0.669	6.75813e-17	Macrophages
MUC1+A272G250A250:A270A250:A274A250:A272	2.09287e-23	0.473465	0.782	0.635	3.40489e-19	Alveolar type 2 cells, respiratory ciliated cells
HOPX	4.36566e-29	0.465378	0.781	0.626	7.1025e-25	NK-cells, alveolar type 1 cells, alveolar type 2 cells
MARCO	8.76232e-22	0.452299	0.823	0.693	1.42554e-17
HLA-C	1.67732e-26	0.450027	0.817	0.634	2.72883e-22
CD151	1.52327e-22	0.447453	0.792	0.714	2.47821e-18
ICAM1	1.22202e-31	0.44738	0.96	0.909	1.9881e-27
CTSZ	2.2816e-23	0.445288	0.868	0.762	3.71194e-19
PLD3	7.18728e-20	0.444689	0.636	0.467	1.1693e-15
CAPG	9.68141e-22	0.443091	0.725	0.565	1.57507e-17
ABCA3	6.41742e-26	0.440235	0.475	0.259	1.04405e-21
PLAAT4	2.63019e-20	0.439918	0.618	0.475	4.27905e-16
ITGB6	7.08103e-23	0.43848	0.446	0.256	1.15201e-18
JCHAIN	1.15246e-17	0.433763	0.67	0.477	1.87494e-13
IGHG3	2.21488e-18	0.425558	0.69	0.482	3.60339e-14
SELENOP	3.20732e-23	0.423216	0.695	0.504	5.21798e-19
PLTP	1.83325e-18	0.420274	0.703	0.536	2.98252e-14
BEX3	2.80405e-31	0.416582	0.772	0.581	4.5619e-27
AQP4	9.03933e-17	0.414305	0.501	0.362	1.47061e-12
COL5A1	5.55501e-16	0.408907	0.591	0.438	9.03745e-12
CXCL14	4.82556e-15	0.400867	0.284	0.139	7.85071e-11
IL32	3.50539e-28	0.399504	0.953	0.869	5.70293e-24
GPNMB	5.29723e-18	0.393916	0.523	0.339	8.61806e-14
VWF	4.6749e-22	0.388762	0.796	0.664	7.6056e-18
PGC	5.87736e-16	0.386604	0.236	0.096	9.56188e-12
IFI30	9.92166e-14	0.386017	0.844	0.784	1.61415e-09
SFTPB	4.1149e-26	0.385267	0.988	0.974	6.69453e-22
MMP2	1.17242e-21	0.383554	0.773	0.595	1.90741e-17
CLIC5	2.12021e-22	0.383434	0.499	0.314	3.44938e-18
PSAP	2.52516e-23	0.382777	0.987	0.982	4.10818e-19
B2M	1.84424e-18	0.382399	0.976	0.994	3.00039e-14
HLA-DRB5	3.14842e-17	0.38225	0.534	0.341	5.12216e-13
NUPR1	6.2904e-18	0.381938	0.757	0.629	1.02339e-13
HIST1H1E	4.51361e-23	0.379735	0.83	0.675	7.3432e-19
NPC2	3.66285e-10	0.378463	0.759	0.768	5.95908e-06
COL6A3	1.25821e-20	0.377653	0.791	0.635	2.04698e-16
A2M	1.66294e-21	0.376945	0.959	0.931	2.70544e-17
SPOCK2	4.14583e-18	0.373277	0.446	0.282	6.74485e-14
C1QA	1.32175e-18	0.372945	0.493	0.301	2.15035e-14
CLIC3	2.39932e-27	0.369186	0.381	0.16	3.90345e-23
LMO7	2.78786e-18	0.364328	0.724	0.595	4.53556e-14
LGALS3BP	4.72163e-21	0.363281	0.905	0.83	7.68163e-17
SDC1	2.85666e-19	0.362268	0.537	0.366	4.6475e-15
BST2	1.23572e-17	0.358586	0.802	0.675	2.01039e-13
KRT7	6.19263e-17	0.357382	0.957	0.902	1.00748e-12
HLA-DPA1	4.09014e-14	0.355389	0.688	0.573	6.65425e-10
CAV2	1.88273e-21	0.354398	0.611	0.44	3.06301e-17
APOC1	2.89431e-15	0.351294	0.455	0.293	4.70875e-11
DCN	2.26266e-24	0.350588	0.985	0.93	3.68112e-20
FASN	7.26998e-11	0.349508	0.492	0.382	1.18275e-06
RTKN2	5.22232e-15	0.346714	0.262	0.125	8.4962e-11
TGFBI	5.88713e-15	0.34335	0.646	0.494	9.57777e-11
GRN	3.8697e-13	0.343251	0.602	0.477	6.29562e-09
PCOLCE	1.74047e-17	0.343242	0.616	0.435	2.83156e-13
NDNF	6.06203e-19	0.339405	0.372	0.198	9.86232e-15
MXRA8	8.01208e-17	0.338168	0.471	0.299	1.30348e-12
FCN3	4.55428e-12	0.337685	0.577	0.448	7.40937e-08
C7	8.0025e-17	0.337016	0.736	0.582	1.30193e-12
EHD2	7.44672e-21	0.336497	0.696	0.536	1.21151e-16
ITGB2	1.02467e-17	0.333342	0.793	0.645	1.66704e-13
ITM2B	1.13606e-26	0.330452	0.995	0.986	1.84826e-22
CD68	5.01627e-14	0.330014	0.776	0.654	8.16097e-10
HLA-DQA1	1.20689e-15	0.326678	0.468	0.29	1.9635e-11
WARS	8.33951e-11	0.325778	0.782	0.701	1.35675e-06
FBLN1	1.68128e-19	0.323494	0.793	0.637	2.73527e-15
C1orf116	3.47825e-13	0.323165	0.559	0.432	5.65877e-09
SLCO2B1	8.0708e-19	0.322955	0.472	0.282	1.31304e-14
BGN	6.26843e-14	0.321401	0.734	0.598	1.01981e-09
PTGDS	4.68918e-19	0.320812	0.803	0.658	7.62883e-15
SLC39A8	2.44098e-18	0.317764	0.77	0.642	3.97122e-14
SLC34A2	1.72292e-10	0.315758	0.897	0.861	2.80302e-06
MRC1	3.27739e-15	0.314906	0.43	0.267	5.33199e-11
C1R	9.26686e-21	0.314116	0.956	0.909	1.50763e-16
ADIRF	4.9326e-08	0.314001	0.539	0.443	0.000802485
MMP14	1.94441e-17	0.312231	0.666	0.494	3.16337e-13
C3	8.69477e-12	0.310049	0.768	0.691	1.41455e-07
MZB1	7.0379e-15	0.309504	0.502	0.32	1.145e-10
HPCAL1	4.17005e-20	0.30943	0.673	0.496	6.78425e-16
TGFBR2	8.80582e-16	0.308628	0.737	0.61	1.43262e-11
COL6A2	5.13835e-17	0.308171	0.762	0.598	8.35959e-13
CCN1	3.42722e-06	-0.267441	0.699	0.736	0.0557574
LRRN4	3.87728e-19	0.308095	0.298	0.13	6.30794e-15
SERPINE1	3.43712e-06	-0.267272	0.696	0.746	0.0559185
HLA-E	5.10105e-17	0.306265	0.958	0.95	8.2989e-13
LAMC1	4.30173e-15	0.303453	0.687	0.554	6.99848e-11
CYB5R3	7.22617e-19	0.301953	0.791	0.677	1.17563e-14
LGALS1	2.20216e-12	0.301377	0.805	0.744	3.58269e-08
MT2A	7.41933e-07	-0.26283	0.999	0.992	0.0120705
CTSL	5.27026e-08	0.301367	0.697	0.64	0.000857419
LAMP3	9.15972e-11	0.298619	0.318	0.202	1.49019e-06
CD81	2.22715e-18	0.298337	0.92	0.901	3.62335e-14
SUSD2	1.40644e-17	0.295551	0.453	0.275	2.28814e-13
WFS1	4.00207e-14	0.293888	0.46	0.314	6.51097e-10
FCGRT	1.81218e-16	0.290946	0.888	0.787	2.94823e-12
CAV1	1.26227e-11	0.290549	0.474	0.347	2.05359e-07
SOD3	5.22904e-17	0.288407	0.774	0.643	8.50713e-13
AQP9	4.3442e-07	-0.254638	0.451	0.536	0.00706758
RARRES2	4.18057e-16	0.286366	0.677	0.501	6.80138e-12
CFD	5.08522e-14	0.285849	0.815	0.707	8.27314e-10
COL6A1	2.81372e-15	0.285356	0.483	0.318	4.57763e-11
CD14	4.3969e-11	0.283621	0.702	0.592	7.15331e-07
ACP5	3.02684e-15	0.283396	0.373	0.213	4.92437e-11
SLC9A3R2	8.9059e-12	0.282814	0.636	0.53	1.4489e-07
BTNL9	1.64304e-15	0.282384	0.36	0.202	2.67305e-11
RRAS	3.37331e-17	0.279209	0.572	0.398	5.48804e-13
ISG15	1.97842e-13	0.278511	0.611	0.411	3.2187e-09
LYZ	3.07741e-13	0.277804	0.915	0.89	5.00664e-09
LAP3	1.26494e-14	0.272457	0.736	0.602	2.05794e-10
MYL9	9.99926e-16	0.271051	0.681	0.538	1.62678e-11
OAS2	1.95148e-12	0.269249	0.515	0.36	3.17487e-08
PAPSS2	6.40868e-15	0.268015	0.43	0.272	1.04263e-10
TIMP2	1.58044e-10	0.261775	0.536	0.422	2.57122e-06
SIGLEC10	5.51514e-09	0.260625	0.5	0.39	8.97259e-05
CLEC3B	6.13861e-14	0.258996	0.381	0.23	9.98691e-10
CYP4B1	1.16424e-07	0.258469	0.341	0.251	0.0018941
CYBB	1.7362e-08	0.256472	0.589	0.486	0.000282463
CREG1	2.84664e-11	0.255996	0.536	0.398	4.63121e-07
HLA-DMB	5.77548e-11	0.255482	0.376	0.253	9.39613e-07
CTSS	1.62211e-07	0.254856	0.626	0.555	0.002639
LGMN	2.4258e-10	0.254317	0.499	0.381	3.94654e-06
LAMB2	2.41891e-12	0.254151	0.633	0.507	3.93532e-08
NUCB1	4.40155e-10	0.253868	0.792	0.749	7.16088e-06
IFIT3	3.589e-11	0.252288	0.418	0.278	5.83894e-07
ARPC1B	4.87199e-12	0.251928	0.877	0.826	7.92624e-08
C9orf24	2.82511e-121	-0.252277	0.007	0.163	4.59618e-117
TIMP1	1.76977e-10	-0.252599	0.999	0.997	2.87923e-06
C6	2.90827e-126	-0.253306	0.008	0.173	4.73147e-122
PPP1R15A	4.12823e-12	-0.253696	0.717	0.795	6.71621e-08
IFT22	2.52511e-30	-0.256083	0.098	0.25	4.1081e-26
CEP126	2.06295e-47	-0.25621	0.057	0.218	3.35621e-43
WDR90	3.28679e-25	-0.25776	0.104	0.242	5.34727e-21
SPEF2	4.48895e-64	-0.258243	0.032	0.189	7.30307e-60
SOD2	1.73249e-15	-0.258359	0.994	0.998	2.81859e-11
HDGF	2.24659e-14	-0.259767	0.73	0.827	3.65497e-10
FAM229B	5.39447e-38	-0.26044	0.08	0.24	8.77626e-34
EBNA1BP2	1.01115e-12	-0.260944	0.308	0.426	1.64503e-08
DNAAF3	1.14915e-122	-0.26288	0.008	0.168	1.86955e-118
CSF3R	2.97679e-07	-0.263116	0.489	0.573	0.00484294
SYT8	1.85013e-29	-0.264603	0.082	0.221	3.00997e-25
TNFRSF19	1.28238e-39	-0.265538	0.076	0.237	2.0863e-35
MAPRE3	7.27999e-26	-0.267412	0.122	0.27	1.18438e-21
CEBPD	5.12013e-17	-0.267727	0.897	0.949	8.32993e-13
NCOA7	3.2457e-11	-0.269008	0.42	0.536	5.28042e-07
AZIN1	7.0182e-19	-0.27215	0.383	0.55	1.14179e-14
FAM216B	4.72324e-143	-0.273769	0.006	0.176	7.68424e-139
DRC1	1.28391e-142	-0.274582	0.007	0.186	2.08879e-138
DNAH11	1.69533e-98	-0.27722	0.02	0.194	2.75813e-94
SNTN	3.23478e-107	-0.279857	0.01	0.165	5.26266e-103
MT1A	1.66836e-19	-0.281061	0.151	0.288	2.71426e-15
SAXO2	1.02249e-109	-0.281439	0.015	0.187	1.66348e-105
CFAP46	4.05379e-133	-0.28253	0.009	0.184	6.59511e-129
EFHC1	3.88065e-41	-0.28465	0.077	0.242	6.31342e-37
PTGES3	2.19907e-21	-0.286381	0.957	0.989	3.57766e-17
MOK	1.10503e-54	-0.28754	0.056	0.23	1.79778e-50
RIPOR2	1.77001e-11	-0.28758	0.335	0.446	2.87963e-07
TCTN1	1.99884e-33	-0.287854	0.122	0.294	3.25191e-29
TEKT1	5.99103e-153	-0.288668	0.007	0.192	9.7468e-149
CTXN1	1.40555e-71	-0.289851	0.04	0.221	2.28669e-67
DPCD	6.46833e-33	-0.292182	0.133	0.31	1.05233e-28
NME1	1.54543e-14	-0.298135	0.51	0.624	2.51426e-10
IFITM2	3.1545e-09	-0.298596	0.968	0.987	5.13206e-05
S100A2	1.56068e-18	-0.299941	0.142	0.27	2.53907e-14
DRC3	8.68904e-121	-0.302468	0.015	0.198	1.41362e-116
SPATA18	2.75389e-63	-0.302881	0.052	0.235	4.4803e-59
CLDN3	3.44562e-40	-0.302964	0.097	0.274	5.60568e-36
UBXN11	3.26482e-28	-0.303385	0.174	0.35	5.31153e-24
ZBBX	5.92277e-164	-0.308137	0.005	0.192	9.63575e-160
TREM1	1.54545e-16	-0.312146	0.367	0.514	2.51429e-12
CXCL8	2.2367e-12	-0.312739	0.347	0.47	3.63888e-08
KLK10	7.79134e-54	-0.314381	0.058	0.232	1.26757e-49
SPATA17	1.56121e-99	-0.314588	0.025	0.214	2.53994e-95
C9orf135	3.23589e-164	-0.315237	0.005	0.194	5.26447e-160
CFAP43	9.69192e-134	-0.317795	0.015	0.216	1.57678e-129
TEKT2	3.58829e-166	-0.319618	0.008	0.21	5.83778e-162
C11orf88	2.98419e-183	-0.320463	0.006	0.214	4.85499e-179
CDHR4	3.87864e-159	-0.324773	0.006	0.195	6.31015e-155
LRRC23	4.81959e-83	-0.326476	0.038	0.232	7.84099e-79
DNAI1	1.57072e-164	-0.326644	0.008	0.208	2.55541e-160
TSPAN3	1.55667e-12	-0.32732	0.533	0.653	2.53255e-08
ARMC4	3.47189e-166	-0.328171	0.008	0.21	5.64842e-162
UBXN10	8.95493e-110	-0.328412	0.025	0.227	1.45688e-105
DYDC2	9.0323e-169	-0.332376	0.006	0.203	1.46947e-164
P4HTM	6.76437e-28	-0.336786	0.198	0.376	1.1005e-23
TNC	7.77281e-14	-0.337269	0.675	0.768	1.26456e-09
BCL6	2.17108e-16	-0.339737	0.614	0.728	3.53212e-12
SLC25A37	9.01616e-16	-0.351117	0.559	0.685	1.46684e-11
STK33	6.37873e-81	-0.352016	0.052	0.266	1.03776e-76
MORN2	5.76767e-55	-0.3523	0.092	0.299	9.38342e-51
CCDC189	2.79774e-93	-0.354265	0.044	0.264	4.55164e-89
CP	5.04571e-42	-0.355644	0.156	0.373	8.20887e-38
CCL20	4.45369e-18	-0.355708	0.154	0.285	7.24571e-14
CFAP300	1.14888e-75	-0.356023	0.054	0.261	1.86911e-71
POLR2I	2.58094e-23	-0.358084	0.328	0.498	4.19893e-19
PRDX5	5.86102e-15	-0.363247	0.493	0.619	9.5353e-11
SPAG17	9.23769e-183	-0.367154	0.009	0.23	1.50288e-178
PRR29	5.67465e-146	-0.368572	0.014	0.224	9.23209e-142
CCDC17	3.78191e-105	-0.369285	0.031	0.24	6.1528e-101
DENND6B	2.02078e-77	-0.370041	0.064	0.288	3.28761e-73
RUVBL2	8.6887e-21	-0.372665	0.389	0.549	1.41356e-16
LRG1	1.19483e-32	-0.374386	0.204	0.403	1.94387e-28
CCDC113	1.01075e-138	-0.39083	0.028	0.274	1.64438e-134
LRRC46	1.00402e-169	-0.391587	0.015	0.25	1.63343e-165
C6orf118	3.8403e-189	-0.394336	0.009	0.242	6.24779e-185
CCDC114	4.78894e-159	-0.397527	0.018	0.253	7.79113e-155
HSPE1	2.47659e-28	-0.397589	0.792	0.872	4.02917e-24
PIFO	4.87116e-142	-0.400423	0.024	0.259	7.92489e-138
SYNE1	1.53973e-29	-0.402074	0.289	0.485	2.50499e-25
THBS1	1.17189e-13	-0.408572	0.806	0.84	1.90655e-09
HSPH1	5.39786e-34	-0.413367	0.342	0.557	8.78177e-30
PLPP2	3.56682e-96	-0.413626	0.052	0.286	5.80286e-92
ODF3B	4.5243e-22	-0.426646	0.354	0.518	7.36058e-18
FAM166B	1.40368e-182	-0.432527	0.016	0.267	2.28364e-178
BPIFB1	8.67427e-68	-0.433586	0.022	0.162	1.41122e-63
ELF3	3.04698e-30	-0.450358	0.27	0.461	4.95713e-26
DNAAF1	4.99776e-197	-0.467786	0.017	0.288	8.13086e-193
CFAP45	1.20768e-173	-0.488905	0.027	0.306	1.96478e-169
DNAJA4	9.75837e-65	-0.494076	0.157	0.422	1.58759e-60
C9orf116	5.13633e-172	-0.504749	0.023	0.29	8.3563e-168
ROPN1L	1.3118e-169	-0.509745	0.025	0.293	2.13416e-165
TUBA4B	5.77656e-231	-0.511209	0.013	0.301	9.39789e-227
TMC5	1.59966e-40	-0.514299	0.256	0.483	2.60248e-36
HSPA1B	6.12337e-36	-0.515389	0.825	0.93	9.96211e-32
S100A9	2.24025e-10	-0.517575	0.993	0.994	3.64466e-06
RP1	5.08231e-153	-0.51828	0.031	0.298	8.26842e-149
CETN2	8.58226e-50	-0.542045	0.196	0.43	1.39625e-45
APOD	9.33101e-31	-0.543732	0.33	0.523	1.51806e-26
TMEM231	4.70894e-118	-0.545458	0.075	0.374	7.66098e-114
PTPRT	1.87052e-226	-0.570489	0.015	0.307	3.04315e-222
WFDC2	1.00813e-17	-0.589625	0.86	0.885	1.64012e-13
EFCAB1	4.94275e-224	-0.5907	0.02	0.33	8.04136e-220
SLC44A4	4.13054e-109	-0.604292	0.102	0.416	6.71997e-105
MT1X	2.59564e-36	-0.604768	0.825	0.909	4.22284e-32
S100A8	3.58445e-13	-0.623014	0.951	0.958	5.83154e-09
PIGR	1.29475e-62	-0.630045	0.171	0.442	2.10642e-58
HSP90AA1	6.9055e-64	-0.651322	0.954	0.986	1.12346e-59
CCDC78	4.21048e-218	-0.670461	0.031	0.368	6.85002e-214
RSPH1	7.82965e-286	-0.696844	0.017	0.376	1.27381e-281
TMEM190	3.57249e-280	-0.73484	0.015	0.36	5.81209e-276
PSENEN	8.22136e-60	-0.754152	0.411	0.672	1.33753e-55
MAPK15	5.10639e-182	-0.78827	0.065	0.434	8.30758e-178
LCN2	1.27381e-126	-0.812169	0.106	0.448	2.07236e-122
C20orf85	0	-0.900889	0.02	0.456	0
TSPAN1	1.68727e-144	-0.903977	0.136	0.526	2.74502e-140
MUC4	5.65465e-106	-0.912372	0.157	0.494	9.19954e-102
AC007906.2	4.35774e-273	-0.959133	0.048	0.486	7.08961e-269
SLPI	8.87108e-85	-1.26398	0.41	0.726	1.44324e-80
TPPP3	1.18495e-290	-1.33925	0.085	0.6	1.9278e-286
CAPS	1.22167e-275	-1.38789	0.116	0.651	1.98753e-271
SCGB3A2	1.85999e-173	-2.2831	0.323	0.766	3.02602e-169
SCGB1A1	0	-3.99207	0.254	0.917	0

### Sheet: sub-cluster_2
gene	p_val	avg_log2FC	pct.1	pct.2	p_val_adj	cell type	comment
SCGB1A1	0	3.99207	0.917	0.254	0	Club cells
SCGB3A2	1.85999e-173	2.2831	0.766	0.323	3.02602e-169	Club cells, alvolar type 2 cells
CAPS	1.22167e-275	1.38789	0.651	0.116	1.98753e-271	Respiratory ciliated cells
TPPP3	1.18495e-290	1.33925	0.6	0.085	1.9278e-286	Respiratory ciliated cells
SLPI	8.87108e-85	1.26398	0.726	0.41	1.44324e-80	Club cells, basal respiratory cells, respiratory ciliated cells, alveolar type 2 cells,
AC007906.2	4.35774e-273	0.959133	0.486	0.048	7.08961e-269	Respiratory ciliated cells
MUC4	5.65465e-106	0.912372	0.494	0.157	9.19954e-102	Respiratory ciliated cells, club cells
TSPAN1	1.68727e-144	0.903977	0.526	0.136	2.74502e-140	Respiratory ciliated cells, club cells
C20orf85	0	0.900889	0.456	0.02	0	Respiratory ciliated cells
LCN2	1.27381e-126	0.812169	0.448	0.106	2.07236e-122	Club cells, basal respiratory cells, respiratory ciliated cells
MAPK15	5.10639e-182	0.78827	0.434	0.065	8.30758e-178	Respiratory ciliated cells
PSENEN	8.22136e-60	0.754152	0.672	0.411	1.33753e-55	Respiratory ciliated cells
TMEM190	3.57249e-280	0.73484	0.36	0.015	5.81209e-276	Respiratory ciliated cells
RSPH1	7.82965e-286	0.696844	0.376	0.017	1.27381e-281	Respiratory ciliated cells
CCDC78	4.21048e-218	0.670461	0.368	0.031	6.85002e-214	Respiratory ciliated cells
HSP90AA1	6.9055e-64	0.651322	0.986	0.954	1.12346e-59	(T-cells, respiratory ciliated cells, macrophages)
PIGR	1.29475e-62	0.630045	0.442	0.171	2.10642e-58	(Club cells, respiratory ciliated cells)
S100A8	3.58445e-13	0.623014	0.958	0.951	5.83154e-09	Monocytes, basal respiratory cells, macrophages
MT1X	2.59564e-36	0.604768	0.909	0.825	4.22284e-32	(Basal respiratory cells)
SLC44A4	4.13054e-109	0.604292	0.416	0.102	6.71997e-105	Respiratory ciliated cells
EFCAB1	4.94275e-224	0.5907	0.33	0.02	8.04136e-220	Respiratory ciliated cells
WFDC2	1.00813e-17	0.589625	0.885	0.86	1.64012e-13	Club cells, basal respiratory cells, respiratory ciliated cells
PTPRT	1.87052e-226	0.570489	0.307	0.015	3.04315e-222		Low expression in all lung cell types
TMEM231	4.70894e-118	0.545458	0.374	0.075	7.66098e-114	Respiratory ciliated cells
APOD	9.33101e-31	0.543732	0.523	0.33	1.51806e-26	Fibroblasts
CETN2	8.58226e-50	0.542045	0.43	0.196	1.39625e-45	Respiratory ciliated cells
RP1	5.08231e-153	0.51828	0.298	0.031	8.26842e-149	(Respiratory ciliated cells)
S100A9	2.24025e-10	0.517575	0.994	0.993	3.64466e-06	Monocytes, basal respiratory cells, macrophages
HSPA1B	6.12337e-36	0.515389	0.93	0.825	9.96211e-32	Respiratory ciliated cells, club cells
TMC5	1.59966e-40	0.514299	0.483	0.256	2.60248e-36
TUBA4B	5.77656e-231	0.511209	0.301	0.013	9.39789e-227
ROPN1L	1.3118e-169	0.509745	0.293	0.025	2.13416e-165
C9orf116	5.13633e-172	0.504749	0.29	0.023	8.3563e-168
DNAJA4	9.75837e-65	0.494076	0.422	0.157	1.58759e-60
CFAP45	1.20768e-173	0.488905	0.306	0.027	1.96478e-169
DNAAF1	4.99776e-197	0.467786	0.288	0.017	8.13086e-193
ELF3	3.04698e-30	0.450358	0.461	0.27	4.95713e-26
BPIFB1	8.67427e-68	0.433586	0.162	0.022	1.41122e-63
FAM166B	1.40368e-182	0.432527	0.267	0.016	2.28364e-178
ODF3B	4.5243e-22	0.426646	0.518	0.354	7.36058e-18
PLPP2	3.56682e-96	0.413626	0.286	0.052	5.80286e-92
HSPH1	5.39786e-34	0.413367	0.557	0.342	8.78177e-30
THBS1	1.17189e-13	0.408572	0.84	0.806	1.90655e-09
SYNE1	1.53973e-29	0.402074	0.485	0.289	2.50499e-25
PIFO	4.87116e-142	0.400423	0.259	0.024	7.92489e-138
HSPE1	2.47659e-28	0.397589	0.872	0.792	4.02917e-24
CCDC114	4.78894e-159	0.397527	0.253	0.018	7.79113e-155
C6orf118	3.8403e-189	0.394336	0.242	0.009	6.24779e-185
LRRC46	1.00402e-169	0.391587	0.25	0.015	1.63343e-165
CCDC113	1.01075e-138	0.39083	0.274	0.028	1.64438e-134
LRG1	1.19483e-32	0.374386	0.403	0.204	1.94387e-28
RUVBL2	8.6887e-21	0.372665	0.549	0.389	1.41356e-16
DENND6B	2.02078e-77	0.370041	0.288	0.064	3.28761e-73
CCDC17	3.78191e-105	0.369285	0.24	0.031	6.1528e-101
PRR29	5.67465e-146	0.368572	0.224	0.014	9.23209e-142
SPAG17	9.23769e-183	0.367154	0.23	0.009	1.50288e-178
PRDX5	5.86102e-15	0.363247	0.619	0.493	9.5353e-11
POLR2I	2.58094e-23	0.358084	0.498	0.328	4.19893e-19
CFAP300	1.14888e-75	0.356023	0.261	0.054	1.86911e-71
CCL20	4.45369e-18	0.355708	0.285	0.154	7.24571e-14
CP	5.04571e-42	0.355644	0.373	0.156	8.20887e-38
CCDC189	2.79774e-93	0.354265	0.264	0.044	4.55164e-89
MORN2	5.76767e-55	0.3523	0.299	0.092	9.38342e-51
STK33	6.37873e-81	0.352016	0.266	0.052	1.03776e-76
SLC25A37	9.01616e-16	0.351117	0.685	0.559	1.46684e-11
BCL6	2.17108e-16	0.339737	0.728	0.614	3.53212e-12
TNC	7.77281e-14	0.337269	0.768	0.675	1.26456e-09
P4HTM	6.76437e-28	0.336786	0.376	0.198	1.1005e-23
DYDC2	9.0323e-169	0.332376	0.203	0.006	1.46947e-164
UBXN10	8.95493e-110	0.328412	0.227	0.025	1.45688e-105
ARMC4	3.47189e-166	0.328171	0.21	0.008	5.64842e-162
TSPAN3	1.55667e-12	0.32732	0.653	0.533	2.53255e-08
DNAI1	1.57072e-164	0.326644	0.208	0.008	2.55541e-160
LRRC23	4.81959e-83	0.326476	0.232	0.038	7.84099e-79
CDHR4	3.87864e-159	0.324773	0.195	0.006	6.31015e-155
C11orf88	2.98419e-183	0.320463	0.214	0.006	4.85499e-179
TEKT2	3.58829e-166	0.319618	0.21	0.008	5.83778e-162
CFAP43	9.69192e-134	0.317795	0.216	0.015	1.57678e-129
C9orf135	3.23589e-164	0.315237	0.194	0.005	5.26447e-160
SPATA17	1.56121e-99	0.314588	0.214	0.025	2.53994e-95
KLK10	7.79134e-54	0.314381	0.232	0.058	1.26757e-49
CXCL8	2.2367e-12	0.312739	0.47	0.347	3.63888e-08
TREM1	1.54545e-16	0.312146	0.514	0.367	2.51429e-12
ZBBX	5.92277e-164	0.308137	0.192	0.005	9.63575e-160
UBXN11	3.26482e-28	0.303385	0.35	0.174	5.31153e-24
CLDN3	3.44562e-40	0.302964	0.274	0.097	5.60568e-36
SPATA18	2.75389e-63	0.302881	0.235	0.052	4.4803e-59
DRC3	8.68904e-121	0.302468	0.198	0.015	1.41362e-116
S100A2	1.56068e-18	0.299941	0.27	0.142	2.53907e-14
IFITM2	3.1545e-09	0.298596	0.987	0.968	5.13206e-05
NME1	1.54543e-14	0.298135	0.624	0.51	2.51426e-10
DPCD	6.46833e-33	0.292182	0.31	0.133	1.05233e-28
CTXN1	1.40555e-71	0.289851	0.221	0.04	2.28669e-67
TEKT1	5.99103e-153	0.288668	0.192	0.007	9.7468e-149
TCTN1	1.99884e-33	0.287854	0.294	0.122	3.25191e-29
RIPOR2	1.77001e-11	0.28758	0.446	0.335	2.87963e-07
MOK	1.10503e-54	0.28754	0.23	0.056	1.79778e-50
PTGES3	2.19907e-21	0.286381	0.989	0.957	3.57766e-17
EFHC1	3.88065e-41	0.28465	0.242	0.077	6.31342e-37
CFAP46	4.05379e-133	0.28253	0.184	0.009	6.59511e-129
SAXO2	1.02249e-109	0.281439	0.187	0.015	1.66348e-105
MT1A	1.66836e-19	0.281061	0.288	0.151	2.71426e-15
SNTN	3.23478e-107	0.279857	0.165	0.01	5.26266e-103
DNAH11	1.69533e-98	0.27722	0.194	0.02	2.75813e-94
DRC1	1.28391e-142	0.274582	0.186	0.007	2.08879e-138
FAM216B	4.72324e-143	0.273769	0.176	0.006	7.68424e-139
AZIN1	7.0182e-19	0.27215	0.55	0.383	1.14179e-14
NCOA7	3.2457e-11	0.269008	0.536	0.42	5.28042e-07
CEBPD	5.12013e-17	0.267727	0.949	0.897	8.32993e-13
CCN1	3.42722e-06	0.267441	0.736	0.699	0.0557574
MAPRE3	7.27999e-26	0.267412	0.27	0.122	1.18438e-21
SERPINE1	3.43712e-06	0.267272	0.746	0.696	0.0559185
TNFRSF19	1.28238e-39	0.265538	0.237	0.076	2.0863e-35
SYT8	1.85013e-29	0.264603	0.221	0.082	3.00997e-25
CSF3R	2.97679e-07	0.263116	0.573	0.489	0.00484294
DNAAF3	1.14915e-122	0.26288	0.168	0.008	1.86955e-118
MT2A	7.41933e-07	0.26283	0.992	0.999	0.0120705
EBNA1BP2	1.01115e-12	0.260944	0.426	0.308	1.64503e-08
FAM229B	5.39447e-38	0.26044	0.24	0.08	8.77626e-34
HDGF	2.24659e-14	0.259767	0.827	0.73	3.65497e-10
SOD2	1.73249e-15	0.258359	0.998	0.994	2.81859e-11
SPEF2	4.48895e-64	0.258243	0.189	0.032	7.30307e-60
WDR90	3.28679e-25	0.25776	0.242	0.104	5.34727e-21
CEP126	2.06295e-47	0.25621	0.218	0.057	3.35621e-43
IFT22	2.52511e-30	0.256083	0.25	0.098	4.1081e-26
AQP9	4.3442e-07	0.254638	0.536	0.451	0.00706758
PPP1R15A	4.12823e-12	0.253696	0.795	0.717	6.71621e-08
C6	2.90827e-126	0.253306	0.173	0.008	4.73147e-122
TIMP1	1.76977e-10	0.252599	0.997	0.999	2.87923e-06
C9orf24	2.82511e-121	0.252277	0.163	0.007	4.59618e-117
ARPC1B	4.87199e-12	-0.251928	0.826	0.877	7.92624e-08
IFIT3	3.589e-11	-0.252288	0.278	0.418	5.83894e-07
NUCB1	4.40155e-10	-0.253868	0.749	0.792	7.16088e-06
LAMB2	2.41891e-12	-0.254151	0.507	0.633	3.93532e-08
LGMN	2.4258e-10	-0.254317	0.381	0.499	3.94654e-06
CTSS	1.62211e-07	-0.254856	0.555	0.626	0.002639
HLA-DMB	5.77548e-11	-0.255482	0.253	0.376	9.39613e-07
CREG1	2.84664e-11	-0.255996	0.398	0.536	4.63121e-07
CYBB	1.7362e-08	-0.256472	0.486	0.589	0.000282463
CYP4B1	1.16424e-07	-0.258469	0.251	0.341	0.0018941
CLEC3B	6.13861e-14	-0.258996	0.23	0.381	9.98691e-10
SIGLEC10	5.51514e-09	-0.260625	0.39	0.5	8.97259e-05
TIMP2	1.58044e-10	-0.261775	0.422	0.536	2.57122e-06
PAPSS2	6.40868e-15	-0.268015	0.272	0.43	1.04263e-10
OAS2	1.95148e-12	-0.269249	0.36	0.515	3.17487e-08
MYL9	9.99926e-16	-0.271051	0.538	0.681	1.62678e-11
LAP3	1.26494e-14	-0.272457	0.602	0.736	2.05794e-10
LYZ	3.07741e-13	-0.277804	0.89	0.915	5.00664e-09
ISG15	1.97842e-13	-0.278511	0.411	0.611	3.2187e-09
RRAS	3.37331e-17	-0.279209	0.398	0.572	5.48804e-13
BTNL9	1.64304e-15	-0.282384	0.202	0.36	2.67305e-11
SLC9A3R2	8.9059e-12	-0.282814	0.53	0.636	1.4489e-07
ACP5	3.02684e-15	-0.283396	0.213	0.373	4.92437e-11
CD14	4.3969e-11	-0.283621	0.592	0.702	7.15331e-07
COL6A1	2.81372e-15	-0.285356	0.318	0.483	4.57763e-11
CFD	5.08522e-14	-0.285849	0.707	0.815	8.27314e-10
RARRES2	4.18057e-16	-0.286366	0.501	0.677	6.80138e-12
SOD3	5.22904e-17	-0.288407	0.643	0.774	8.50713e-13
CAV1	1.26227e-11	-0.290549	0.347	0.474	2.05359e-07
FCGRT	1.81218e-16	-0.290946	0.787	0.888	2.94823e-12
WFS1	4.00207e-14	-0.293888	0.314	0.46	6.51097e-10
SUSD2	1.40644e-17	-0.295551	0.275	0.453	2.28814e-13
CD81	2.22715e-18	-0.298337	0.901	0.92	3.62335e-14
LAMP3	9.15972e-11	-0.298619	0.202	0.318	1.49019e-06
CTSL	5.27026e-08	-0.301367	0.64	0.697	0.000857419
LGALS1	2.20216e-12	-0.301377	0.744	0.805	3.58269e-08
CYB5R3	7.22617e-19	-0.301953	0.677	0.791	1.17563e-14
LAMC1	4.30173e-15	-0.303453	0.554	0.687	6.99848e-11
HLA-E	5.10105e-17	-0.306265	0.95	0.958	8.2989e-13
LRRN4	3.87728e-19	-0.308095	0.13	0.298	6.30794e-15
COL6A2	5.13835e-17	-0.308171	0.598	0.762	8.35959e-13
TGFBR2	8.80582e-16	-0.308628	0.61	0.737	1.43262e-11
HPCAL1	4.17005e-20	-0.30943	0.496	0.673	6.78425e-16
MZB1	7.0379e-15	-0.309504	0.32	0.502	1.145e-10
C3	8.69477e-12	-0.310049	0.691	0.768	1.41455e-07
MMP14	1.94441e-17	-0.312231	0.494	0.666	3.16337e-13
ADIRF	4.9326e-08	-0.314001	0.443	0.539	0.000802485
C1R	9.26686e-21	-0.314116	0.909	0.956	1.50763e-16
MRC1	3.27739e-15	-0.314906	0.267	0.43	5.33199e-11
SLC34A2	1.72292e-10	-0.315758	0.861	0.897	2.80302e-06
SLC39A8	2.44098e-18	-0.317764	0.642	0.77	3.97122e-14
PTGDS	4.68918e-19	-0.320812	0.658	0.803	7.62883e-15
BGN	6.26843e-14	-0.321401	0.598	0.734	1.01981e-09
SLCO2B1	8.0708e-19	-0.322955	0.282	0.472	1.31304e-14
C1orf116	3.47825e-13	-0.323165	0.432	0.559	5.65877e-09
FBLN1	1.68128e-19	-0.323494	0.637	0.793	2.73527e-15
WARS	8.33951e-11	-0.325778	0.701	0.782	1.35675e-06
HLA-DQA1	1.20689e-15	-0.326678	0.29	0.468	1.9635e-11
CD68	5.01627e-14	-0.330014	0.654	0.776	8.16097e-10
ITM2B	1.13606e-26	-0.330452	0.986	0.995	1.84826e-22
ITGB2	1.02467e-17	-0.333342	0.645	0.793	1.66704e-13
EHD2	7.44672e-21	-0.336497	0.536	0.696	1.21151e-16
C7	8.0025e-17	-0.337016	0.582	0.736	1.30193e-12
FCN3	4.55428e-12	-0.337685	0.448	0.577	7.40937e-08
MXRA8	8.01208e-17	-0.338168	0.299	0.471	1.30348e-12
NDNF	6.06203e-19	-0.339405	0.198	0.372	9.86232e-15
PCOLCE	1.74047e-17	-0.343242	0.435	0.616	2.83156e-13
GRN	3.8697e-13	-0.343251	0.477	0.602	6.29562e-09
TGFBI	5.88713e-15	-0.34335	0.494	0.646	9.57777e-11
RTKN2	5.22232e-15	-0.346714	0.125	0.262	8.4962e-11
FASN	7.26998e-11	-0.349508	0.382	0.492	1.18275e-06
DCN	2.26266e-24	-0.350588	0.93	0.985	3.68112e-20
APOC1	2.89431e-15	-0.351294	0.293	0.455	4.70875e-11
CAV2	1.88273e-21	-0.354398	0.44	0.611	3.06301e-17
HLA-DPA1	4.09014e-14	-0.355389	0.573	0.688	6.65425e-10
KRT7	6.19263e-17	-0.357382	0.902	0.957	1.00748e-12
BST2	1.23572e-17	-0.358586	0.675	0.802	2.01039e-13
SDC1	2.85666e-19	-0.362268	0.366	0.537	4.6475e-15
LGALS3BP	4.72163e-21	-0.363281	0.83	0.905	7.68163e-17
LMO7	2.78786e-18	-0.364328	0.595	0.724	4.53556e-14
CLIC3	2.39932e-27	-0.369186	0.16	0.381	3.90345e-23
C1QA	1.32175e-18	-0.372945	0.301	0.493	2.15035e-14
SPOCK2	4.14583e-18	-0.373277	0.282	0.446	6.74485e-14
A2M	1.66294e-21	-0.376945	0.931	0.959	2.70544e-17
COL6A3	1.25821e-20	-0.377653	0.635	0.791	2.04698e-16
NPC2	3.66285e-10	-0.378463	0.768	0.759	5.95908e-06
HIST1H1E	4.51361e-23	-0.379735	0.675	0.83	7.3432e-19
NUPR1	6.2904e-18	-0.381938	0.629	0.757	1.02339e-13
HLA-DRB5	3.14842e-17	-0.38225	0.341	0.534	5.12216e-13
B2M	1.84424e-18	-0.382399	0.994	0.976	3.00039e-14
PSAP	2.52516e-23	-0.382777	0.982	0.987	4.10818e-19
CLIC5	2.12021e-22	-0.383434	0.314	0.499	3.44938e-18
MMP2	1.17242e-21	-0.383554	0.595	0.773	1.90741e-17
SFTPB	4.1149e-26	-0.385267	0.974	0.988	6.69453e-22
IFI30	9.92166e-14	-0.386017	0.784	0.844	1.61415e-09
PGC	5.87736e-16	-0.386604	0.096	0.236	9.56188e-12
VWF	4.6749e-22	-0.388762	0.664	0.796	7.6056e-18
GPNMB	5.29723e-18	-0.393916	0.339	0.523	8.61806e-14
IL32	3.50539e-28	-0.399504	0.869	0.953	5.70293e-24
CXCL14	4.82556e-15	-0.400867	0.139	0.284	7.85071e-11
COL5A1	5.55501e-16	-0.408907	0.438	0.591	9.03745e-12
AQP4	9.03933e-17	-0.414305	0.362	0.501	1.47061e-12
BEX3	2.80405e-31	-0.416582	0.581	0.772	4.5619e-27
PLTP	1.83325e-18	-0.420274	0.536	0.703	2.98252e-14
SELENOP	3.20732e-23	-0.423216	0.504	0.695	5.21798e-19
IGHG3	2.21488e-18	-0.425558	0.482	0.69	3.60339e-14
JCHAIN	1.15246e-17	-0.433763	0.477	0.67	1.87494e-13
ITGB6	7.08103e-23	-0.43848	0.256	0.446	1.15201e-18
PLAAT4	2.63019e-20	-0.439918	0.475	0.618	4.27905e-16
ABCA3	6.41742e-26	-0.440235	0.259	0.475	1.04405e-21
CAPG	9.68141e-22	-0.443091	0.565	0.725	1.57507e-17
PLD3	7.18728e-20	-0.444689	0.467	0.636	1.1693e-15
CTSZ	2.2816e-23	-0.445288	0.762	0.868	3.71194e-19
ICAM1	1.22202e-31	-0.44738	0.909	0.96	1.9881e-27
CD151	1.52327e-22	-0.447453	0.714	0.792	2.47821e-18
HLA-C	1.67732e-26	-0.450027	0.634	0.817	2.72883e-22
MARCO	8.76232e-22	-0.452299	0.693	0.823	1.42554e-17
HOPX	4.36566e-29	-0.465378	0.626	0.781	7.1025e-25
MUC1	2.09287e-23	-0.473465	0.635	0.782	3.40489e-19
VSIG4	4.15399e-21	-0.473707	0.669	0.793	6.75813e-17
CTSD	2.42968e-18	-0.473971	0.981	0.973	3.95285e-14
CTSB	2.41059e-29	-0.478801	0.92	0.97	3.92178e-25
IGHM	1.15401e-18	-0.48561	0.478	0.684	1.87745e-14
EMP2	1.24604e-22	-0.487161	0.41	0.576	2.02718e-18
GPRC5A	1.5343e-18	-0.497483	0.835	0.869	2.49616e-14
CD74	3.97279e-30	-0.498889	0.979	0.986	6.46334e-26
HLA-DRA	2.54336e-21	-0.502212	0.694	0.805	4.1378e-17
IGKC	9.48162e-25	-0.509093	0.678	0.845	1.54256e-20
LUM	1.20525e-29	-0.51264	0.6	0.815	1.96082e-25
FN1	1.87835e-29	-0.513593	0.944	0.991	3.05589e-25
SFTPC	4.65791e-18	-0.516385	0.363	0.541	7.57796e-14
IGHA1	4.25699e-26	-0.529165	0.594	0.792	6.92569e-22
SPP1	2.44445e-12	-0.561834	0.611	0.697	3.97688e-08
NAPSA	2.24678e-39	-0.580501	0.378	0.627	3.65529e-35
SFTPD	1.40596e-38	-0.580829	0.254	0.536	2.28736e-34
SPARC	5.40057e-42	-0.582134	0.893	0.985	8.78619e-38
IFI27	3.20297e-33	-0.584686	0.709	0.88	5.21091e-29
IGHG2	7.67124e-22	-0.586115	0.363	0.603	1.24803e-17
IGKV4-1	2.5065e-19	-0.586827	0.408	0.629	4.07783e-15
C1QC	1.14085e-31	-0.610845	0.672	0.864	1.85605e-27
CCL18	5.50715e-23	-0.623342	0.525	0.703	8.95958e-19
C1QB	4.0163e-29	-0.640667	0.722	0.861	6.53412e-25
COL1A2	2.57224e-36	-0.645609	0.717	0.889	4.18477e-32
TIMP3	1.18366e-48	-0.646161	0.818	0.934	1.92569e-44
APOE	4.94985e-28	-0.650063	0.557	0.764	8.05291e-24
COL3A1	7.21087e-36	-0.66603	0.642	0.863	1.17314e-31
AQP1	6.38432e-41	-0.67404	0.566	0.783	1.03867e-36
COL1A1	1.67887e-29	-0.681384	0.558	0.772	2.73135e-25
AGER	6.83969e-50	-0.88893	0.853	0.924	1.11275e-45
