## Supplementary Table 10 for "Dual spatially resolved transcriptomics for SARS-CoV-2 host-pathogen colocalization studies in humans"

### Sheet: Degenes_Covid+_Covid-
Gene	p_val	avg_log2FC	pct.1	pct.2	p_val_adj	Gene name	Related pathway
RNASE1	1.28836e-270	-1.45693	0.76	0.947	2.09603e-266	Ribonuclease A Family Member 1	RNA degradation
SRRM2	0	1.06254	0.997	0.939	0	Serine/Arginine Repetitive Matrix 2	RNA processing; nuclear, necessary for mRNA splicing
HNRNPA2B1	0	1.04883	0.985	0.836	0	Heterogeneous Nuclear Ribonucleoprotein A2/B1	RNA processing; packaging of nascent pre-RNA
SMAP2	1.55037e-293	1.01651	0.925	0.533	2.52229e-289	Small ArfGAP2/stromal membrane-associated protein 2	potential regulator of autophagy (antiviral process)
NFKBIA	0	1.35475	0.978	0.696	0	NFKB Inhibitor Alpha	NFKB pathway
NFKB2	2.58616e-285	1.00198	0.919	0.546	4.20742e-281	Nuclear Factor Kappa B Subunit 2	NFKB pathway
CXCL9	0	1.86969	0.968	0.65	0	C-X-C Motif Chemokine Ligand 9	chemokine
CCL17	0	1.29847	0.696	0.135	0	C-C Motif Chemokine Ligand 17	chemokine
CCL21	3.49326e-271	1.15471	0.827	0.344	5.68318e-267	C-C Motif Chemokine Ligand 21	chemokine
CFD	3.74937e-193	-1.05652	0.482	0.808	6.09985e-189	Complement Factor D	complement factor
C7	1.64082e-168	-1.0992	0.413	0.761	2.66945e-164	Complement C7	complement factor
C1QB	5.01349e-170	-1.46281	0.915	0.918	8.15645e-166	Complement C1q B Chain	complement factor
ADAMTS2	0	1.2716	0.95	0.597	0	ADAM Metallopeptidase With Thrombospondin Type 1 Motif 2	extracellular matrix component - procollagen processing
FBLN1	1.45115e-177	-1.0932	0.557	0.831	2.36087e-173	Fibulin 1	extracellular matrix component
COL1A2	2.97757e-161	-1.19316	1	0.999	4.84421e-157	Collagen Type I Alpha 2 Chain	extracellular matrix component
COL3A1	6.12818e-138	-1.22381	1	1	9.96994e-134	Collagen Type III Alpha 1 Chain	extracellular matrix component
BGN	1.07665e-195	-1.24834	0.425	0.785	1.75161e-191	Biglycan	extracellular matrix component
COL1A1	1.99787e-130	-1.38025	0.981	0.962	3.25034e-126	Collagen Type I Alpha 1 Chain	extracellular matrix component
SPP1	1.91305e-234	-2.02201	0.201	0.712	3.11234e-230	Secreted Phosphoprotein 1/Osteopontin	extracellular matrix component
AQP1	1.10846e-151	-1.00569	0.373	0.713	1.80336e-147	Aquaporin 1	epithel/endothel-related; expressed in capillary endothel under alveolar basement membrane
MUC1	1.38118e-160	-1.07708	0.14	0.573	2.24705e-156	Mucin 1	epithel-related, AT2 marker
SLC34A2	6.13503e-209	-1.37099	0.191	0.683	9.98108e-205	Solute Carrier Family 34 Member 2	epithel-related, AT2 marker
SFTPC	7.00834e-151	-1.16743	0.064	0.495	1.14019e-146	Surfactant Protein C	epithel-related, AT2 marker
SFTPB	4.33248e-305	-2.05904	0.316	0.837	7.0485e-301	Surfactant Protein B	epithel-related, AT2 marker
AGER	4.58908e-206	-1.53855	0.261	0.712	7.46598e-202	Advanced Glycosylation End-Product Specific Receptor	epithel-related, AT1 marker
GPRC5A	1.24235e-168	-1.21833	0.164	0.603	2.02118e-164	G Protein-Coupled Receptor Class C Group 5 Member A; Retinoic acid-induced protein 3, AT1 marker	epithel-related, AT1 marker
IGHV5-10-1	0	1.15122	0.62	0.15	0	Immunoglobulin Heavy Variable 5-10-1	immunoglobulin
IGKC	1.4301e-78	-1.21942	1	0.98	2.32663e-74	Immunoglobulin Kappa Constant	immunoglobulin
IGKV4-1	6.62368e-146	-1.63857	0.673	0.831	1.07761e-141	Immunoglobulin Kappa Variable 4-1	immunoglobulin
IGHA1	3.95815e-236	-1.89146	0.882	0.977	6.43952e-232	Immunoglobulin Heavy Constant Alpha 1	immunoglobulin
IGHG2	1.25191e-275	-2.23052	0.269	0.788	2.03673e-271	Immunoglobulin Heavy Constant Gamma	immunoglobulin
ISG15	4.58374e-133	-1.05098	0.617	0.791	7.45729e-129	Interferon-stimulated gene 15	interferon-related
IFI6	1.99752e-206	-1.84328	0.835	0.909	3.24976e-202	Interferon Alpha Inducible Protein 6	interferon-related
HLA-DRB5	0	1.12393	0.978	0.815	0	Major Histocompatibility Complex, Class II, DR Beta 5	leukocyte-related
RARRES2	6.50041e-154	-1.02379	0.402	0.729	1.05755e-149	Retinoic Acid Receptor Responder 2/chemerin	myeloid cell-related; expressed by fibroblasts; chemoattractant, secreted and activated by serine proteases, stimulates chemotaxis of macrophages
CD163	0	1.09742	0.997	0.916	0	Cluster of Differentiation 163	myeloid cell-related; macrophage subtype marker (Delorey)
APOE	1.26791e-287	-2.04637	0.445	0.861	2.06277e-283	Apolipoprotein E	myeloid cell-related; inflammatory monocyte subtype marker (Delorey)
SERPINE1	2.10704e-271	1.12666	0.96	0.672	3.42794e-267	Plasminogen activator inhibitor-1	protease inhibitor
PI15	0	1.17021	0.81	0.26	0	Peptidase Inhibitor 15	protease inhibitor
WFDC2	3.23642e-147	-1.01048	0.224	0.628	5.26532e-143	WAP Four-Disulfide Core Domain 2	protease inhibitor
A2M	1.57874e-115	-1.12495	0.973	0.937	2.56845e-111	Alpha-2-Macroglobulin	protease inhibitor
ARHGEF1	3.67995e-301	1.08363	0.936	0.565	5.98691e-297	Rho Guanine Nucleotide Exchange Factor 1	T cell-related
TCIRG1	3.5671e-301	1.03849	0.967	0.692	5.80331e-297	T Cell Immune Regulator 1	T-cell related
MT1G	5.79307e-286	1.17823	0.954	0.692	9.42475e-282	Metallothionein 1G	redox protein
