## Supplementary Table 11 for "Dual spatially resolved transcriptomics for SARS-CoV-2 host-pathogen colocalization studies in humans"

### Sheet: Supplementary_Table_11
probe_id	gene_id	gene_name	probe_seq
ENSSASG00005000002|ORF1ab|4a8f9db	ENSSASG00005000002	ORF1ab	AGTACCGGCAGCACAAGACATCTGTCGTAGTGCAACAGGACTAAGCTCAT
ENSSASG00005000002|ORF1ab|f0ec244	ENSSASG00005000002	ORF1ab	ATCGAAGCCAATCCATGCACGTACATGTCTTATAGCTTCTTCGCGGGTGA
ENSSASG00005000002|ORF1ab|0b67d29	ENSSASG00005000002	ORF1ab	CTGATGAGGTTCCACCTGGTTTAACATATAGTGAACCGCCACACATGACC
ENSSASG00005000003|ORF1ab|38b8847	ENSSASG00005000003	ORF1ab	GACTTTAGATCGGCGCCGTAACTATGGCCACCAGCTCCTTTATTACCGTT
ENSSASG00005000003|ORF1ab|6770bd7	ENSSASG00005000003	ORF1ab	CTGCAGCAATCAATGGGCAAGCTTTGTCATTAGTATAACTACCACCACGC
ENSSASG00005000004|S|946aa68	ENSSASG00005000004	S	AGGATCCACAAGAACAACAGCCCTTGAGACAACTACAGCAACTGGTCATA
ENSSASG00005000004|S|88d7b4c	ENSSASG00005000004	S	AGTACTACTACTCTGTATGGTTGGTAACCAACACCATTAGTGGGTTGGAA
ENSSASG00005000004|S|a28c1f1	ENSSASG00005000004	S	CCTAGTGATGTTAATACCTATTGGCAAATCTACCAATGGTTCTAAAGCCG
ENSSASG00005000006|ORF3a|c1172e2	ENSSASG00005000006	ORF3a	GGATTAACAACTCCGGATGAACCGTCGATTGTGTGAATTTGGACATGTTC
ENSSASG00005000006|ORF3a|6b88af0	ENSSASG00005000006	ORF3a	CAGTATAACCACCAATCTGGTAGTCATGTTCAGAAATAGGACTTGTTGTG
ENSSASG00005000006|ORF3a|bca673c	ENSSASG00005000006	ORF3a	AGTCTGAAGTGAAGTAACTGTGTAATACAACACAGTCTTTTACTCCAGAT
ENSSASG00005000010|E|3d7b3b9	ENSSASG00005000010	E	CAATATTGCAGCAGTACGCACACAATCGAAGCGCAGTAAGGATGGCTAGT
ENSSASG00005000007|M|3b7d5a5	ENSSASG00005000007	M	AGCGTCCTAGATGGTGTCCAGCAATACGAAGATGTCCACGAAGGATCACA
ENSSASG00005000007|M|ad93723	ENSSASG00005000007	M	ATTTGTAATAAGAAAGCGTTCGTGATGTAGCAACAGTGATTTCTTTAGGC
ENSSASG00005000007|M|23567ff	ENSSASG00005000007	M	ATAGCAATTCCACCGGTGATCCAATTTATTCTGTAAACAGCAGCAAGCAC
ENSSASG00005000009|ORF7a|e9eca5f	ENSSASG00005000009	ORF7a	ATCAGCTAGAGGATGAAATGGTGAATTGCCCTCGTATGTTCCAGAAGAGC
ENSSASG00005000009|ORF7a|2a60f86	ENSSASG00005000009	ORF7a	ACTGTTGTACCTCTAACACACTCTTGGTAGTGATAAAGCTCACAAGTAGC
ENSSASG00005000009|ORF7a|a45aa6b	ENSSASG00005000009	ORF7a	CTTTTGAGTGTGAAGCAAAGTGTTATAAACACTATTGCCGCAACAATAAG
ENSSASG00005000012|ORF7b|7b94959	ENSSASG00005000012	ORF7b	AGGCGTGACAAGTTTCATTATGATCTTGCAGTTCAAGTGAGAACCAAAAG
ENSSASG00005000008|ORF8|e86bd4e	ENSSASG00005000008	ORF8	CTTCATAGAACGAACAACGCACTACAAGACTACCCAATTTAGGTTCCTGG
ENSSASG00005000008|ORF8|f6d38b5	ENSSASG00005000008	ORF8	ACCGATATCGATGTACTGAATGGGTGATTTAGAACCAGCCTCATCCACGC
ENSSASG00005000008|ORF8|386b3cf	ENSSASG00005000008	ORF8	GATGTTGAGTACATGACTGTAAACTACATTCTTGGTGAAATGCAGCTACA
ENSSASG00005000005|N|5fd066e	ENSSASG00005000005	N	GGGAATTTAAGGTCTTCCTTGCCATGTTGAGTGAGAGCGGTGAACCAAGA
ENSSASG00005000005|N|824a9ef	ENSSASG00005000005	N	AATTTCCTTGGGTTTGTTCTGGACCACGTCTGCCGAAAGCTTGTGTTACA
ENSSASG00005000005|N|aa4877b	ENSSASG00005000005	N	ACCACCACGAATTCGTCTGGTAGCTCTTCGGTAGTAGCCAATTTGGTCAT
ENSSASG00005000013|ORF10|4467852	ENSSASG00005000013	ORF10	TGCACAAGAGTAGACTATATATCGTAAACGGAAAAGCGAAAACGTTTATA
